# Cannabidiol exerts anti-inflammatory effects but maintains T effector memory cell differentiation: A Single-Cell Study in Humans

**DOI:** 10.1101/2025.07.30.667742

**Authors:** Debora L. Gisch, Sachiko Koyama, Jumar Etkins, Gerald C So, Daniel J. Fehrenbach, Jessica Bo Li Lu, Ying-Hua Cheng, Ricardo Melo Ferreira, Evan Rajadhyaksha, Kelsey McClara, Mahla Asghari, Asif A. Sharfuddin, Pierre C. Dagher, Laura M. Snell, Meena S Madhur, Rafael B. Polidoro, Zeruesenay Desta, Michael T. Eadon

## Abstract

Cannabidiol is widely available and often used for pain management. Individuals with kidney disease or renal allografts have limited analgesia options. We conducted a Phase 1 human study to compare the peripheral immune cell distribution before (pre-cannabidiol) and after exposure to cannabidiol at steady state (post-cannabidiol). This *ex vivo* study included specimens from 23 participants who received oral cannabidiol (up to 5 mg/kg twice daily) for 11 days. Lymphocytes were isolated and stimulated with anti-CD3/CD28 antibodies, with or without tacrolimus. Pharmacodynamic responses were assessed via CellTiter-Glo® proliferation, scRNA-seq, cytokine assays, and flow cytometry. Steady-state plasma concentrations of CBD were quantified via tandem mass spectrometry. We identified an increased proportion of T effector memory (TEM) cells post-cannabidiol (22% increase, *P-value* of 3.2 x 10^-32^), which correlated with CBD plasma concentrations (*Pearson Corr= 0.77, P-value < 0.01*). Post-cannabidiol cytokine assays revealed elevated proinflammatory IL-6 protein levels and anti-inflammatory IL-10 levels (*adjusted P-values < 0.0001*). Cannabidiol reduced overall T and B lymphocyte proliferation with additive immunosuppressive effects to tacrolimus. In flow cytometry, the proportion of TEM and TEMRA increased post-cannabidiol with tacrolimus (*P-values < 0.05*). Cannabidiol exhibits mixed immunomodulatory effects with pro- and anti-inflammatory signals. Understanding the clinical safety of cannabidiol use is important given the paucity of pain control options available for immunocompromised transplant populations.
