## Supplementary Table 1 for "Cannabidiol exerts anti-inflammatory effects but maintains T effector memory cell differentiation: A Single-Cell Study in Humans"

### Sheet: SuppTable1
	Participants Stratified Across Experimental Conditions
	ID	Sex	Age	Race	Ethnicity	Weight (kg)	BMI	CTG pre-CBD	CTG post-CBD	scRNA pre-CBD	sn/scRNA post-CBD	cor PK post-CBD	Cytokine pre-CBD	Cytokine post-CBD	Flow Cytometry pre-CBD	Flow Cytometry post-CBD
	H000*									X
	H001	Male	30-39	White or European American	Hispanic	98	32.7		X	X	X	X
	H002	Female	<29	White or European American	Non-Hispanic	102.3	33		X	X	X	X
	H005	Female	50-59	White or European American	Non-Hispanic	73	29	X	X	X	X	X
	H006	Female	<29	White or European American	Non-Hispanic	56.2	21.8	X	X	X	X	X
	H007	Female	40-49	White or European American	Non-Hispanic	79.1	32.5	X		X
	H009	Male	60-69	African American	Non-Hispanic	123.2	33.5	X	X	X	X	X
	H010	Female	<29	White or European American	Non-Hispanic	70.9	26	X	X	X	X	X
	H012	Female	<29	White or European American	Non-Hispanic	70.9	26	X	X	X	X	X
	H013	Male	<29	Caucasian	Non-Hispanic	84.4	24.6	X	X	X
	H014	Male	<29	African American	Non-Hispanic	68.6	22.6	X	X	X
	H015	Female	50-59	White or European American	Non-Hispanic	77.2	28.8	X	X	X	X	X
	H017	Female	50-59	Caucasian	Non-Hispanic	92.2	32.7	X	X
	H021 **	Female	<29	Asian or Asian American	Non-Hispanic	54.6	22.2	X	X		X	X
	H024**	Female	60-69	African American	Non-Hispanic	85	32	X	X		X	X
	H027	Female	50-59	African American	Non-Hispanic	93	30.8	X	X				X	X
	H031	Male	<29	Caucasian	Non-Hispanic	71.4	20.6	X	X				X	X
	H032	Female	<29	Asian or Asian American	Non-Hispanic	60	24	X	X
	H034	Male	<29	Asian or Asian American	Non-Hispanic	102.3	32.5	X	X
	H035	Male	30-39	Caucasian	Non-Hispanic	100.4	33.1	X	X				X	X
	H040	Female	<29	African American	Non-Hispanic	74.6	28.6								X	X
	C007	Female	70-79	African American	Non-Hispanic	74.2	27								X	X
	C008	Male	70-79	Caucasian	Non-Hispanic	103.2	30.1								X	X
	Conditions Across Technologies
	Period	Condition	Cannabidiol	Description	sn/scRNA-seq	CellTiterGlow	Post-CBD PK	Cytokine Assay	Flow Cytometry
	Pre-CBD	1	None	No CD3/CD28	11	17		3	3
		2	None	CD3/CD28	12	17		3	3
		3	None	CD3/CD28 + Tacrolimus	12	17		3	3
	Post-CBD	1	Steady-state	No CD3/CD28	8	18		3	3
		2	Steady-state	CD3/CD28	10	18	10	3	3
		3	Steady-state	CD3/CD28 + Tacrolimus	8	18		3	3
	** snRNAseq experiment
