## Supplementary Table 2 for "Cannabidiol exerts anti-inflammatory effects but maintains T effector memory cell differentiation: A Single-Cell Study in Humans"

### Sheet: SuppTable2
CellTiter-Glo® (CTG) data
ID	NoCD3/CD28_Pre-CBD	CD3/CD28_Pre-CBD	CD3/CD28+TAC_Pre-CBD	NoCD3/CD28_Post-CBD	CD3/CD28_Post-CBD	CD3/CD28+TAC_Post-CBD
H001				2296	4083	2799
H002				2831	5203	3230
H005	4754	10211	6704	8049	14607	9238
H006	8252	17751	12108	1002	1139	1157
H007	2706	4646	3423
H009	6970	11028	8559	1180	1291	1346
H010	1869	4006	2911	4842	6629	5419
H012	4113	8852	6329	1617	1475	1894
H013	4204	7689	5312	571	488	433
H014	5525	10674	7005	67	108	79
H015	4102	7608	5060	14622	22922	16202
H017	10456	23240.8	14332.6	4939.8	16595.7	10860.6
H021	6020.2	17639.8	11158.3	2781.1	4631	3574.3
H024	6404.3	24146.9	15487	1303.4	1453.6	1476.2
H027	2833.9	5121.8	3794.4	8399.6	11427	8493.3
H031	1950.9	2546.5	2206.7	4272.1	4836.2	4229.3
H032	4718.5	8896.8	7054.3	9100	14024.6	11587.4
H034	1313.4	2302.6	1628.4	3829.41	3754.68	3421.44
H035	4784.2	7075.5	4163.7	3149.12	5710.59	4497.42
Cond A x Cond B
Cond A	Cond B	p-value	adjusted p-value	p.format	p.signif	method
CD3/CD28 -CBD/NoCD3/CD28 -CBD	CD3/CD28+CBD/NoCD3/CD28 +CBD	0.00854467	0.0085	0.0085	**	T-test	Figure 2a
CD3/CD28 -CBD -TAC/No Sitm -CBD -TAC	CD3/CD28 - CBD +TAC/No CD3/CD28 -CBD	0.000605401	0.00061	0.00061	***	T-test	Figure 6a
CD3/CD28+TAC-CBD /NoCD3/CD28 -CBD	CD3/CD28+TAC +CBD/NoCD3/CD28 +CBD	0.0448959	0.045	0.045	*	T-test	Figure 6b
