## Supplementary Table 3 for "Cannabidiol exerts anti-inflammatory effects but maintains T effector memory cell differentiation: A Single-Cell Study in Humans"

### Sheet: SuppTable3
Using a set of Marker Genes with the scRNA-seq data without Tacrolimus conditions. The gene is DEG in a cell type when the adjusted P-value< 0.05 and avg.FC>0.5.	Differentially Expressed Genes (DEGs) Across the Three Annotation Levels.
	Level 1								Level 2								By Condition (Level 3)
	p_val	avg_log2FC	pct.1	pct.2	p_val_adj	cluster	gene		p_val	avg_log2FC	pct.1	pct.2	p_val_adj	cluster	gene		p_val	avg_log2FC	pct.1	pct.2	p_val_adj	cluster	gene
	0	8.07975	0.904	0.024	0	B	MS4A1		0	4.61446	0.896	0.061	0	B Naive	MS4A1		0	-4.35557	0.049	0.395	0	No CD3/CD28 -CBD -TAC	IL2RA
	0	-3.24781	0.153	0.806	0	B	CD3D		0	-3.29271	0.131	0.78	0	B Naive	CD3D		0	-2.3585	0.121	0.356	0	No CD3/CD28 -CBD -TAC	PCNA
	0	-3.4974	0.111	0.669	0	B	LEF1		0	-3.4555	0.09	0.647	0	B Naive	LEF1		0	-4.5592	0.04	0.254	0	No CD3/CD28 -CBD -TAC	GZMB
	0	5.6344	0.572	0.051	0	B	CD40		0	-2.76925	0.127	0.56	0	B Naive	TCF7		0	-4.2334	0.009	0.211	0	No CD3/CD28 -CBD -TAC	MKI67
	0	-2.58656	0.162	0.576	0	B	TCF7		0	-3.52611	0.064	0.448	0	B Naive	MAL		0	0.914383	0.659	0.482	0	No CD3/CD28 -CBD -TAC	TCF7
	0	-3.57239	0.076	0.463	0	B	MAL		0	2.91337	0.461	0.081	0	B Naive	CD40		0	-1.17967	0.106	0.242	0	No CD3/CD28 -CBD -TAC	CTLA4
	0	7.27687	0.326	0.012	0	B	CD19		0	4.34292	0.271	0.029	0	B Naive	CD19		0	-1.22475	0.094	0.22	0	No CD3/CD28 -CBD -TAC	CD40LG
	0	7.05957	0.269	0.015	0	B	FCER2		0	-3.26004	0.032	0.243	0	B Naive	CD4		0	0.567596	0.633	0.511	0	No CD3/CD28 -CBD -TAC	SELL
	0	-3.29217	0.042	0.252	0	B	CD4		0	-2.7466	0.107	0.306	0	B Naive	IL2RA		0	-0.979583	0.046	0.165	0	No CD3/CD28 -CBD -TAC	IKZF4
	0	-3.53821	0.036	0.226	0	B	CD8B		0	-1.97593	0.105	0.3	0	B Naive	PCNA		0	-2.24216	0.02	0.121	0	No CD3/CD28 -CBD -TAC	CD70
	0	-2.64946	0.041	0.221	0	B	CTLA4		0	-3.15497	0.025	0.214	0	B Naive	CTLA4		0	-1.86643	0.065	0.156	0	No CD3/CD28 -CBD -TAC	RGS1
	0	-3.0318	0.088	0.257	0	B	CCL5		0	-3.28767	0.032	0.218	0	B Naive	CD8B		0	-1.27935	0.017	0.073	0	No CD3/CD28 -CBD -TAC	FOXP3
	0	-2.77907	0.034	0.2	0	B	CD40LG		0	-2.7395	0.074	0.251	0	B Naive	CCL5		0	0.642404	0.648	0.597	0	No CD3/CD28 -CBD -TAC	LEF1
	0	-3.17589	0.034	0.187	0	B	CD8A		0	3.15065	0.206	0.03	0	B Naive	FCER2		0	-0.475609	0.037	0.084	0	No CD3/CD28 -CBD -TAC	GZMH
	0	-3.45875	0.025	0.161	0	B	DPP4		0	-3.37079	0.02	0.194	0	B Naive	CD40LG		0	-1.21024	0.071	0.118	0	No CD3/CD28 -CBD -TAC	CD40
	0	-2.88324	0.078	0.204	0	B	GZMB		0	-4.77711	0.006	0.162	0	B Naive	MKI67		0	0.27273	0.603	0.574	0	No CD3/CD28 -CBD -TAC	CCR7
	0	-2.61387	0.041	0.165	0	B	MKI67		0	-3.47418	0.047	0.201	0	B Naive	GZMB		1.00007e-175	1.67684	0.028	0.013	2.53247e-171	No CD3/CD28 -CBD -TAC	CD14
	0	-0.71527	0.71	0.831	0	B	LTB		0	-2.98665	0.028	0.18	0	B Naive	CD8A		1.78186e-154	-1.20955	0.026	0.047	4.51221e-150	No CD3/CD28 -CBD -TAC	FCER2
	0	-0.977194	0.185	0.299	0	B	PCNA		0	-3.54416	0.018	0.156	0	B Naive	DPP4		3.09727e-118	-1.41278	0.017	0.031	7.84322e-114	No CD3/CD28 -CBD -TAC	NCAM1
	0	-3.2838	0.044	0.155	0	B	GZMA		0	6.00307	0.132	0.01	0	B Naive	KCNG1		7.32639e-99	-0.414327	0.808	0.823	1.85526e-94	No CD3/CD28 -CBD -TAC	LTB
	0	-1.37934	0.043	0.14	0	B	IKZF4		0	-1.48899	0.027	0.137	0	B Naive	IKZF4		3.2797e-92	0.193593	0.205	0.254	8.30519e-88	No CD3/CD28 -CBD -TAC	CCL5
	0	-1.70345	0.073	0.167	0	B	KLRG1		0	-3.0402	0.042	0.151	0	B Naive	GZMA		5.92043e-77	1.26939	0.012	0.006	1.49923e-72	No CD3/CD28 -CBD -TAC	CCR2
	0	-1.72607	0.213	0.303	0	B	IL2RA		0	0.610856	0.648	0.54	0	B Naive	SELL		9.54789e-68	0.173548	0.147	0.181	2.41781e-63	No CD3/CD28 -CBD -TAC	CD8A
	0	5.95861	0.092	0.009	0	B	KCNG1		2.96849e-275	-2.06436	0.02	0.096	7.51711e-271	B Naive	CD70		1.54319e-66	-1.08882	0.128	0.15	3.90782e-62	No CD3/CD28 -CBD -TAC	GZMA
	1.90908e-305	-3.51198	0.018	0.072	4.83437e-301	B	GZMK		3.61623e-269	-1.42231	0.068	0.164	9.15738e-265	B Naive	KLRG1		2.72319e-66	-0.229405	0.128	0.155	6.89594e-62	No CD3/CD28 -CBD -TAC	DPP4
	4.33112e-274	-2.80839	0.023	0.076	1.09677e-269	B	GZMH		1.09103e-240	-0.565989	0.736	0.824	2.76282e-236	B Naive	LTB		1.33212e-63	0.370333	0.043	0.031	3.37332e-59	No CD3/CD28 -CBD -TAC	FCGR3A
	9.70339e-262	-2.36511	0.014	0.061	2.45719e-257	B	FOXP3		1.45987e-202	-2.62271	0.008	0.06	3.69684e-198	B Naive	FOXP3		5.93729e-36	0.739198	0.034	0.045	1.5035e-31	No CD3/CD28 -CBD -TAC	CD68
	9.45563e-193	-3.49648	0.01	0.044	2.39445e-188	B	KLRC2		6.69131e-194	-2.74066	0.018	0.074	1.69444e-189	B Naive	GZMH		7.30963e-35	0.612846	0.209	0.206	1.85102e-30	No CD3/CD28 -CBD -TAC	CD8B
	1.32847e-147	-3.34921	0.01	0.037	3.36409e-143	B	FCGR3A		2.28255e-193	-1.44063	0.06	0.134	5.7801e-189	B Naive	RGS1		7.86825e-26	0.108627	0.02	0.027	1.99248e-21	No CD3/CD28 -CBD -TAC	SLC4A10
	2.32266e-128	-1.22515	0.088	0.134	5.88167e-124	B	RGS1		1.28529e-180	-3.21181	0.018	0.07	3.25475e-176	B Naive	GZMK		5.35335e-25	-0.0841712	0.737	0.74	1.35563e-20	No CD3/CD28 -CBD -TAC	CD3D
	3.27654e-111	-2.72721	0.006	0.027	8.29719e-107	B	SLC4A10		4.8117e-117	-3.13063	0.009	0.043	1.21847e-112	B Naive	KLRC2		1.21392e-24	-0.104044	0.038	0.046	3.07402e-20	No CD3/CD28 -CBD -TAC	CD19
	2.44404e-107	-6.03819	0.002	0.019	6.18905e-103	B	CD14		3.70216e-105	6.67378	0.002	0	9.37499e-101	B Naive	VPREB1		5.99446e-21	0.405489	0.162	0.156	1.51798e-16	No CD3/CD28 -CBD -TAC	KLRG1
	9.79164e-90	-2.99646	0.01	0.029	2.47954e-85	B	NCAM1		2.61345e-79	-2.95121	0.011	0.036	6.61804e-75	B Naive	FCGR3A		8.80222e-19	0.225978	0.072	0.064	2.22899e-14	No CD3/CD28 -CBD -TAC	GZMK
	2.69437e-83	7.31898	0.001	0	6.82295e-79	B	VPREB1		1.79243e-76	-2.87436	0.005	0.026	4.53898e-72	B Naive	SLC4A10		3.36333e-07	0.174689	0.107	0.116	0.00851696	No CD3/CD28 -CBD -TAC	MS4A1
	1.95204e-71	0.213618	0.567	0.544	4.94316e-67	B	SELL		4.44159e-72	-2.43582	0.017	0.043	1.12474e-67	B Naive	CD68		2.61773e-06	0.796506	0.016	0.019	0.0662887	No CD3/CD28 -CBD -TAC	KCNG1
	3.82456e-56	-2.23986	0.025	0.044	9.68493e-52	B	CD68		8.00551e-71	-0.128997	0.487	0.588	2.02723e-66	B Naive	CCR7		0.000236385	1.30649	0	0	1	No CD3/CD28 -CBD -TAC	VPREB1
	4.83444e-35	-2.58207	0.002	0.008	1.22422e-30	B	CCR2		3.27922e-66	-2.87535	0.008	0.028	8.30397e-62	B Naive	NCAM1		0.000764482	0.464774	0.21	0.239	1	No CD3/CD28 -CBD -TAC	CD4
	5.91102e-09	0.0985974	0.54	0.587	0.000149685	B	CCR7		2.0812e-63	-5.72695	0.002	0.018	5.27021e-59	B Naive	CD14		0	1.97876	0.532	0.168	0	CD3/CD28 -CBD -TAC	IL2RA
	0.00195777	0.425982	0.094	0.091	1	B	CD70		7.19388e-25	-2.65512	0.002	0.008	1.82171e-20	B Naive	CCR2		0	2.55107	0.364	0.1	0	CD3/CD28 -CBD -TAC	GZMB
	0	0.93075	0.77	0.333	0	CD4	LEF1		0	3.69467	0.917	0.081	0	B Proliferating	MS4A1		0	1.60292	0.454	0.2	0	CD3/CD28 -CBD -TAC	PCNA
	0	0.526536	0.864	0.519	0	CD4	CD3D		0	4.68754	0.746	0.078	0	B Proliferating	CD40		0	2.13493	0.306	0.072	0	CD3/CD28 -CBD -TAC	MKI67
	0	0.991315	0.527	0.241	0	CD4	MAL		0	-3.01518	0.187	0.762	0	B Proliferating	CD3D		0	-1.38609	0.405	0.601	0	CD3/CD28 -CBD -TAC	TCF7
	0	0.714963	0.92	0.639	0	CD4	LTB		0	-3.38569	0.144	0.631	0	B Proliferating	LEF1		0	1.24473	0.314	0.144	0	CD3/CD28 -CBD -TAC	CTLA4
	0	-3.92848	0.138	0.419	0	CD4	CCL5		0	3.83934	0.414	0.029	0	B Proliferating	CD19		0	-0.92757	0.452	0.596	0	CD3/CD28 -CBD -TAC	SELL
	0	0.523244	0.677	0.414	0	CD4	CCR7		0	-3.46615	0.094	0.437	0	B Proliferating	MAL		0	0.898177	0.217	0.084	0	CD3/CD28 -CBD -TAC	IKZF4
	0	2.0961	0.388	0.127	0	CD4	IL2RA		0	4.9838	0.368	0.028	0	B Proliferating	FCER2		0	0.865723	0.268	0.138	0	CD3/CD28 -CBD -TAC	CD40LG
	0	2.30269	0.324	0.065	0	CD4	CD4		0	-2.19868	0.219	0.546	0	B Proliferating	TCF7		0	1.39457	0.162	0.054	0	CD3/CD28 -CBD -TAC	CD70
	0	3.14836	0.27	0.029	0	CD4	CD40LG		0	-3.16572	0.057	0.237	0	B Proliferating	CD4		0	1.23696	0.198	0.093	0	CD3/CD28 -CBD -TAC	RGS1
	0	-6.37507	0.028	0.266	0	CD4	MS4A1		0	-3.81775	0.042	0.214	0	B Proliferating	CD8B		0	1.22256	0.1	0.034	0	CD3/CD28 -CBD -TAC	FOXP3
	0	0.467672	0.619	0.382	0	CD4	TCF7		0	-0.896283	0.669	0.825	0	B Proliferating	LTB		0	-0.834113	0.57	0.634	0	CD3/CD28 -CBD -TAC	LEF1
	0	-4.76596	0.061	0.29	0	CD4	GZMA		0	-1.97349	0.066	0.208	0	B Proliferating	CTLA4		0	1.15975	0.141	0.085	0	CD3/CD28 -CBD -TAC	CD40
	0	1.836	0.274	0.076	0	CD4	CTLA4		0	-3.32728	0.042	0.176	0	B Proliferating	CD8A		0	0.239312	0.103	0.053	0	CD3/CD28 -CBD -TAC	GZMH
	0	-2.65499	0.137	0.33	0	CD4	CD8B		0	1.68447	0.211	0.087	0	B Proliferating	CD70		0	-0.38289	0.554	0.597	0	CD3/CD28 -CBD -TAC	CCR7
	0	3.12612	0.222	0.029	0	CD4	MKI67		0	-3.42435	0.11	0.245	2.12504e-304	B Proliferating	CCL5		0	-6.21278	0.004	0.024	0	CD3/CD28 -CBD -TAC	CD14
	0	1.48494	0.356	0.167	0	CD4	PCNA		1.44672e-305	-2.04214	0.057	0.188	3.66352e-301	B Proliferating	CD40LG		2.1335e-274	1.03323	0.058	0.032	5.40266e-270	CD3/CD28 -CBD -TAC	FCER2
	0	0.277084	0.612	0.431	0	CD4	SELL		3.42038e-286	-3.1676	0.036	0.152	8.66142e-282	B Proliferating	DPP4		1.85938e-264	-1.08449	0.133	0.171	4.7085e-260	CD3/CD28 -CBD -TAC	KLRG1
	0	-2.67089	0.119	0.263	0	CD4	CD8A		2.14925e-228	-3.55287	0.047	0.148	5.44256e-224	B Proliferating	GZMA		2.54795e-191	1.28141	0.039	0.021	6.45217e-187	CD3/CD28 -CBD -TAC	NCAM1
	0	-3.98244	0.058	0.187	0	CD4	CD40		1.36594e-195	-0.743191	0.439	0.551	3.45896e-191	B Proliferating	SELL		3.34101e-180	0.574137	0.036	0.019	8.46045e-176	CD3/CD28 -CBD -TAC	SLC4A10
	0	0.951637	0.174	0.053	0	CD4	IKZF4		2.31335e-145	-2.10914	0.079	0.161	5.85809e-141	B Proliferating	KLRG1		9.29178e-167	-0.65836	0.022	0.041	2.35296e-162	CD3/CD28 -CBD -TAC	FCGR3A
	0	-3.4365	0.026	0.137	0	CD4	GZMK		2.0612e-111	-3.91357	0.018	0.069	5.21958e-107	B Proliferating	GZMK		1.54987e-114	-0.567951	0.053	0.074	3.92473e-110	CD3/CD28 -CBD -TAC	GZMK
	0	1.48801	0.163	0.069	0	CD4	RGS1		2.11573e-97	-2.14669	0.126	0.194	5.35765e-93	B Proliferating	GZMB		2.52725e-108	0.38068	0.833	0.811	6.39975e-104	CD3/CD28 -CBD -TAC	LTB
	0	0.596643	0.179	0.09	0	CD4	DPP4		3.11827e-94	-1.11234	0.07	0.133	7.89639e-90	B Proliferating	IKZF4		2.2128e-107	0.401643	0.055	0.038	5.60349e-103	CD3/CD28 -CBD -TAC	CD19
	0	-5.26718	0.016	0.094	0	CD4	CD19		5.84922e-83	-1.3567	0.096	0.155	1.4812e-78	B Proliferating	MKI67		9.61113e-97	-0.167221	0.196	0.158	2.43383e-92	CD3/CD28 -CBD -TAC	CD8A
	0	-5.58246	0.007	0.083	0	CD4	FCGR3A		8.61559e-73	-2.74584	0.03	0.072	2.18173e-68	B Proliferating	GZMH		4.24488e-86	0.282382	0.166	0.137	1.07493e-81	CD3/CD28 -CBD -TAC	DPP4
	0	2.82241	0.082	0.012	0	CD4	FOXP3		4.67761e-68	-4.07919	0.011	0.042	1.18451e-63	B Proliferating	KLRC2		9.24715e-68	-1.34174	0.004	0.01	2.34165e-63	CD3/CD28 -CBD -TAC	CCR2
	0	-4.60818	0.048	0.11	0	CD4	GZMH		4.29398e-63	-4.03265	0.008	0.035	1.08737e-58	B Proliferating	FCGR3A		1.92358e-63	-0.0222138	0.128	0.106	4.87107e-59	CD3/CD28 -CBD -TAC	MS4A1
	0	-5.18377	0.019	0.079	0	CD4	FCER2		2.49673e-57	-1.89914	0.024	0.058	6.32248e-53	B Proliferating	FOXP3		6.55109e-38	-0.670283	0.205	0.208	1.65893e-33	CD3/CD28 -CBD -TAC	CD8B
	0	-4.86448	0.02	0.078	0	CD4	KLRC2		2.21099e-40	-6.39339	0.002	0.018	5.5989e-36	B Proliferating	CD14		1.88068e-36	0.674531	0.154	0.139	4.76245e-32	CD3/CD28 -CBD -TAC	GZMA
	0	0.261956	0.111	0.057	0	CD4	CD70		4.7651e-39	0.385236	0.624	0.58	1.20667e-34	B Proliferating	CCR7		1.77507e-35	-0.474815	0.265	0.227	4.49501e-31	CD3/CD28 -CBD -TAC	CCL5
	0	-5.06342	0.01	0.057	0	CD4	NCAM1		3.24568e-32	-2.36628	0.009	0.025	8.21902e-28	B Proliferating	SLC4A10		3.2919e-27	-0.293587	0.046	0.038	8.33609e-23	CD3/CD28 -CBD -TAC	KLRC2
	0	-1.53124	0.143	0.183	0	CD4	KLRG1		9.64945e-24	0.768656	0.03	0.017	2.44353e-19	B Proliferating	KCNG1		3.83443e-27	-0.594443	0.022	0.016	9.70991e-23	CD3/CD28 -CBD -TAC	KCNG1
	0	-6.43952	0.005	0.04	0	CD4	CD14		7.0155e-23	-3.01564	0.013	0.028	1.77654e-18	B Proliferating	NCAM1		9.47683e-08	0.0663123	0.727	0.746	0.00239982	CD3/CD28 -CBD -TAC	CD3D
	0	-2.72711	0.003	0.016	0	CD4	CCR2		5.19767e-12	-0.781516	0.381	0.29	1.31621e-07	B Proliferating	IL2RA		0.000675583	0.540775	0.412	0.43	1	CD3/CD28 -CBD -TAC	MAL
	1.39351e-254	-4.54945	0.033	0.057	3.52879e-250	CD4	CD68		1.64322e-10	-2.27141	0.003	0.008	4.16114e-06	B Proliferating	CCR2		0.00107309	-1.27855	0	0	1	CD3/CD28 -CBD -TAC	VPREB1
	1.02095e-182	-3.78088	0.013	0.027	2.58534e-178	CD4	KCNG1		0.0025726	-0.0621832	0.311	0.286	1	B Proliferating	PCNA		0.00203635	-2.4417	0.041	0.042	1	CD3/CD28 -CBD -TAC	CD68
	5.46918e-95	-2.71979	0.021	0.032	1.38496e-90	CD4	SLC4A10		0.00291895	1.20504	0	0	1	B Proliferating	VPREB1		0.00390102	-0.49791	0.248	0.221	1	CD3/CD28 -CBD -TAC	CD4
	2.97766e-18	-6.19977	0	0	7.54033e-14	CD4	VPREB1		0	-4.35432	0.038	0.375	0	CD4 Naive	IL2RA		0	-4.62351	0.044	0.346	0	No CD3/CD28 +CBD -TAC	IL2RA
	8.16508e-05	-0.48977	0.192	0.189	1	CD4	GZMB		0	-6.59179	0.017	0.311	0	CD4 Naive	CCL5		0	-4.90791	0.031	0.225	0	No CD3/CD28 +CBD -TAC	GZMB
	0	3.76003	0.591	0.116	0	CD8	CD8B		0	1.24597	0.81	0.549	0	CD4 Naive	LEF1		0	0.95012	0.687	0.501	0	No CD3/CD28 +CBD -TAC	TCF7
	0	3.43305	0.444	0.106	0	CD8	CD8A		0	-2.33902	0.098	0.348	0	CD4 Naive	PCNA		0	-2.03742	0.136	0.319	0	No CD3/CD28 +CBD -TAC	PCNA
	0	2.51735	0.508	0.177	0	CD8	CCL5		0	-3.9952	0.019	0.267	0	CD4 Naive	CD8B		0	-5.39815	0.004	0.184	0	No CD3/CD28 +CBD -TAC	MKI67
	0	-1.56239	0.099	0.34	0	CD8	IL2RA		0	1.18918	0.711	0.477	0	CD4 Naive	TCF7		0	-1.72573	0.077	0.229	0	No CD3/CD28 +CBD -TAC	CTLA4
	0	-2.46776	0.04	0.275	0	CD8	CD4		0	-6.06406	0.019	0.247	0	CD4 Naive	GZMB		0	0.723573	0.665	0.521	0	No CD3/CD28 +CBD -TAC	SELL
	0	-2.59902	0.031	0.219	0	CD8	CD40LG		0	1.24432	0.593	0.37	0	CD4 Naive	MAL		0	-2.69243	0.03	0.15	0	No CD3/CD28 +CBD -TAC	RGS1
	0	-1.44153	0.141	0.322	0	CD8	PCNA		0	-5.25611	0.006	0.224	0	CD4 Naive	CD8A		0	-1.34621	0.089	0.203	0	No CD3/CD28 +CBD -TAC	CD40LG
	0	3.75161	0.209	0.033	0	CD8	GZMK		0	-5.73846	0.004	0.2	0	CD4 Naive	MKI67		0	-1.02918	0.044	0.148	0	No CD3/CD28 +CBD -TAC	IKZF4
	0	0.883937	0.28	0.112	0	CD8	GZMA		0	0.931016	0.693	0.499	0	CD4 Naive	SELL		0	-1.79748	0.025	0.105	0	No CD3/CD28 +CBD -TAC	CD70
	0	-2.91009	0.026	0.182	0	CD8	MKI67		0	0.911908	0.717	0.539	0	CD4 Naive	CCR7		0	0.94455	0.218	0.145	0	No CD3/CD28 +CBD -TAC	KLRG1
	0	-0.286578	0.704	0.845	0	CD8	LTB		0	-6.02379	0.018	0.184	0	CD4 Naive	GZMA		0	0.636354	0.669	0.6	0	No CD3/CD28 +CBD -TAC	LEF1
	0	0.576216	0.851	0.713	0	CD8	CD3D		0	0.141313	0.933	0.782	0	CD4 Naive	LTB		0	0.368364	0.635	0.571	0	No CD3/CD28 +CBD -TAC	CCR7
	0	-4.90958	0.014	0.137	0	CD8	MS4A1		0	-7.51774	0.003	0.149	0	CD4 Naive	MS4A1		0	-1.92944	0.013	0.066	0	No CD3/CD28 +CBD -TAC	FOXP3
	0	2.01837	0.256	0.134	0	CD8	KLRG1		0	-1.41432	0.026	0.163	0	CD4 Naive	IKZF4		0	1.76919	0.041	0.012	0	No CD3/CD28 +CBD -TAC	CD14
	0	-0.869176	0.115	0.223	0	CD8	CTLA4		0	-0.869663	0.101	0.235	0	CD4 Naive	CTLA4		1.04531e-273	-0.527786	0.794	0.824	2.64704e-269	No CD3/CD28 +CBD -TAC	LTB
	0	-3.56473	0.019	0.125	0	CD8	CD40		0	-3.65891	0.016	0.133	0	CD4 Naive	CD40		4.66312e-250	-2.02458	0.015	0.046	1.18084e-245	No CD3/CD28 +CBD -TAC	FCER2
	0	-0.393403	0.06	0.147	0	CD8	IKZF4		0	-4.02747	0.006	0.119	0	CD4 Naive	CD70		1.5092e-217	-1.41464	0.067	0.112	3.82175e-213	No CD3/CD28 +CBD -TAC	CD40
	0	-1.31831	0.061	0.145	0	CD8	RGS1		0	-0.853075	0.106	0.207	0	CD4 Naive	CD40LG		2.24529e-211	-0.342921	0.039	0.077	5.68576e-207	No CD3/CD28 +CBD -TAC	GZMH
	0	3.14091	0.136	0.055	0	CD8	GZMH		0	-8.14872	0.001	0.093	0	CD4 Naive	GZMH		7.2447e-153	0.607312	0.053	0.03	1.83458e-148	No CD3/CD28 +CBD -TAC	FCGR3A
	0	2.96345	0.093	0.028	0	CD8	KLRC2		0	-1.21034	0.061	0.151	0	CD4 Naive	RGS1		5.73332e-110	-1.85941	0.013	0.03	1.45185e-105	No CD3/CD28 +CBD -TAC	NCAM1
	0	-2.32762	0.011	0.067	0	CD8	FOXP3		0	-4.06594	0.006	0.086	0	CD4 Naive	GZMK		5.16166e-96	-0.176077	0.754	0.736	1.30709e-91	No CD3/CD28 +CBD -TAC	CD3D
	0	-5.36146	0.002	0.054	0	CD8	CD19		0	-0.771495	0.103	0.175	0	CD4 Naive	KLRG1		7.14261e-82	0.212063	0.196	0.249	1.80872e-77	No CD3/CD28 +CBD -TAC	CCL5
	0	-5.64581	0.002	0.05	0	CD8	FCER2		0	-4.37799	0.003	0.073	0	CD4 Naive	FOXP3		1.38512e-80	-0.606871	0.029	0.047	3.50753e-76	No CD3/CD28 +CBD -TAC	CD19
	0	0.494127	0.566	0.526	0	CD8	TCF7		0	-5.18915	0.001	0.057	0	CD4 Naive	CD19		1.54563e-74	-0.800319	0.014	0.027	3.914e-70	No CD3/CD28 +CBD -TAC	SLC4A10
	0	-3.18775	0.013	0.048	0	CD8	CD68		0	-6.60153	0.001	0.054	0	CD4 Naive	FCER2		7.16871e-72	-0.264164	0.091	0.119	1.81533e-67	No CD3/CD28 +CBD -TAC	MS4A1
	0	3.42851	0.051	0.018	0	CD8	SLC4A10		0	-7.739	0	0.053	0	CD4 Naive	KLRC2		9.38012e-70	-0.00899456	0.141	0.177	2.37533e-65	No CD3/CD28 +CBD -TAC	CD8A
	0	-0.279409	0.049	0.101	0	CD8	CD70		0	-4.30005	0.005	0.053	0	CD4 Naive	CD68		1.34818e-64	-1.30895	0.123	0.148	3.41399e-60	No CD3/CD28 +CBD -TAC	GZMA
	5.49924e-290	-0.208612	0.473	0.608	1.39257e-285	CD8	CCR7		0	-7.62092	0	0.045	0	CD4 Naive	FCGR3A		1.62158e-44	-0.296512	0.126	0.151	4.10633e-40	No CD3/CD28 +CBD -TAC	DPP4
	5.24223e-275	-5.14771	0.001	0.022	1.32749e-270	CD8	KCNG1		0	-5.82131	0.001	0.035	0	CD4 Naive	NCAM1		1.30461e-37	-0.704327	0.415	0.426	3.30368e-33	No CD3/CD28 +CBD -TAC	MAL
	8.27308e-180	-5.0789	0.004	0.021	2.09499e-175	CD8	CD14		0	-5.44528	0	0.024	0	CD4 Naive	KCNG1		1.51307e-36	-0.373288	0.031	0.043	3.83154e-32	No CD3/CD28 +CBD -TAC	KLRC2
	3.9595e-121	-0.0629487	0.461	0.567	1.00266e-116	CD8	SELL		6.99472e-298	-2.38301	0.007	0.031	1.77127e-293	CD4 Naive	SLC4A10		3.25496e-22	0.465108	0.011	0.007	8.24253e-18	No CD3/CD28 +CBD -TAC	CCR2
	1.31626e-58	-1.15505	0.018	0.029	3.33316e-54	CD8	NCAM1		8.86547e-280	0.978465	0.255	0.222	2.245e-275	CD4 Naive	CD4		7.44119e-21	1.93532	0.048	0.04	1.88433e-16	No CD3/CD28 +CBD -TAC	CD68
	5.12445e-42	0.754991	0.043	0.032	1.29766e-37	CD8	FCGR3A		2.2994e-243	0.1041	0.822	0.713	5.82277e-239	CD4 Naive	CD3D		5.20225e-13	0.41374	0.228	0.231	1.31737e-08	No CD3/CD28 +CBD -TAC	CD4
	2.96302e-30	0.438549	0.168	0.197	7.50326e-26	CD8	GZMB		4.20928e-236	-4.88096	0.004	0.022	1.06592e-231	CD4 Naive	CD14		1.64217e-12	0.329685	0.014	0.019	4.15847e-08	No CD3/CD28 +CBD -TAC	KCNG1
	5.07736e-11	0.104986	0.392	0.431	1.28574e-06	CD8	MAL		2.39003e-171	-6.10386	0	0.01	6.05228e-167	CD4 Naive	CCR2		0.000404231	0.335404	0.203	0.208	1	No CD3/CD28 +CBD -TAC	CD8B
	6.70534e-09	0.327023	0.006	0.008	0.000169799	CD8	CCR2		1.0573e-80	0.772481	0.161	0.143	2.67739e-76	CD4 Naive	DPP4		0.000461711	0.0153075	0.07	0.066	1	No CD3/CD28 +CBD -TAC	GZMK
	0.000669647	-4.40539	0	0	1	CD8	VPREB1		7.52627e-05	-4.84315	0	0	1	CD4 Naive	VPREB1		0.00146511	1.20884	0	0	1	No CD3/CD28 +CBD -TAC	VPREB1
	0.00161849	0.206565	0.541	0.629	1	CD8	LEF1		0	3.22507	0.813	0.144	0	CD8 Naive	CD8B		0	0.858793	0.467	0.253	0	CD3/CD28 +CBD -TAC	IL2RA
	0	4.88365	0.843	0.105	0	NK	GZMA		0	1.12664	0.889	0.583	0	CD8 Naive	LEF1		0	-0.984544	0.433	0.557	0	CD3/CD28 +CBD -TAC	TCF7
	0	-2.73947	0.104	0.775	0	NK	CD3D		0	-5.08153	0.025	0.321	0	CD8 Naive	IL2RA		0	0.604059	0.38	0.266	0	CD3/CD28 +CBD -TAC	PCNA
	0	-4.05317	0.057	0.643	0	NK	LEF1		0	1.4248	0.438	0.143	0	CD8 Naive	CD8A		0	0.707145	0.232	0.134	0	CD3/CD28 +CBD -TAC	MKI67
	0	-4.45127	0.034	0.613	0	NK	CCR7		0	1.09904	0.798	0.506	0	CD8 Naive	TCF7		0	-0.453004	0.476	0.563	0	CD3/CD28 +CBD -TAC	SELL
	0	2.96463	0.784	0.21	0	NK	CCL5		0	0.935657	0.67	0.398	0	CD8 Naive	MAL		0	0.7667	0.251	0.167	0	CD3/CD28 +CBD -TAC	CD40LG
	0	-0.964344	0.338	0.845	0	NK	LTB		0	0.811584	0.762	0.524	0	CD8 Naive	SELL		0	0.281268	0.257	0.176	0	CD3/CD28 +CBD -TAC	GZMB
	0	-1.78862	0.137	0.569	0	NK	SELL		0	-3.74028	0.022	0.252	0	CD8 Naive	CD4		0	0.968641	0.195	0.114	0	CD3/CD28 +CBD -TAC	RGS1
	0	-2.69866	0.051	0.445	0	NK	MAL		0	0.740658	0.789	0.561	0	CD8 Naive	CCR7		0	0.367533	0.262	0.188	0	CD3/CD28 +CBD -TAC	CTLA4
	0	-1.44161	0.188	0.552	0	NK	TCF7		0	-3.34414	0.062	0.258	0	CD8 Naive	CCL5		0	0.424968	0.182	0.118	0	CD3/CD28 +CBD -TAC	IKZF4
	0	2.01377	0.511	0.174	0	NK	GZMB		0	-4.94542	0.01	0.201	0	CD8 Naive	CD40LG		0	0.754548	0.133	0.082	0	CD3/CD28 +CBD -TAC	CD70
	0	6.23896	0.262	0.014	0	NK	NCAM1		0	-2.37849	0.115	0.305	0	CD8 Naive	PCNA		0	-0.597752	0.581	0.619	0	CD3/CD28 +CBD -TAC	LEF1
	0	-4.88931	0.007	0.243	0	NK	CD4		0	-5.93412	0.024	0.209	0	CD8 Naive	GZMB		1.39409e-223	0.353786	0.829	0.816	3.53024e-219	CD3/CD28 +CBD -TAC	LTB
	0	-2.86759	0.07	0.306	0	NK	IL2RA		0	0.202578	0.882	0.725	0	CD8 Naive	CD3D		5.15902e-222	-0.229225	0.553	0.589	1.30642e-217	CD3/CD28 +CBD -TAC	CCR7
	0	4.35539	0.241	0.023	0	NK	FCGR3A		0	-4.36867	0.014	0.167	0	CD8 Naive	MKI67		2.15034e-170	-5.33684	0.004	0.021	5.4453e-166	CD3/CD28 +CBD -TAC	CD14
	0	-4.21058	0.009	0.213	0	NK	CTLA4		0	-5.53553	0.025	0.156	0	CD8 Naive	GZMA		4.60195e-162	0.175922	0.288	0.229	1.16535e-157	CD3/CD28 +CBD -TAC	CCL5
	0	-1.1822	0.105	0.297	0	NK	PCNA		0	-7.50043	0.004	0.125	0	CD8 Naive	MS4A1		1.77886e-155	0.526233	0.079	0.051	4.50461e-151	CD3/CD28 +CBD -TAC	FOXP3
	0	-2.86778	0.027	0.217	0	NK	CD8B		0	-2.45893	0.038	0.139	0	CD8 Naive	RGS1		3.58995e-145	0.166523	0.752	0.737	9.09082e-141	CD3/CD28 +CBD -TAC	CD3D
	0	-3.54877	0.009	0.193	0	NK	CD40LG		0	-3.70683	0.018	0.113	0	CD8 Naive	CD40		8.00136e-119	0.481366	0.093	0.065	2.02618e-114	CD3/CD28 +CBD -TAC	GZMH
	0	-2.22871	0.021	0.16	0	NK	MKI67		0	-3.37215	0.011	0.1	0	CD8 Naive	CD70		3.01653e-99	0.897146	0.17	0.138	7.63877e-95	CD3/CD28 +CBD -TAC	GZMA
	0	2.47979	0.197	0.063	0	NK	GZMH		0	-8.2042	0.001	0.078	0	CD8 Naive	GZMH		1.55545e-93	0.745687	0.056	0.037	3.93888e-89	CD3/CD28 +CBD -TAC	FCER2
	0	2.81285	0.162	0.034	0	NK	KLRC2		0	-3.83547	0.004	0.062	0	CD8 Naive	FOXP3		5.95457e-69	0.399371	0.124	0.1	1.50787e-64	CD3/CD28 +CBD -TAC	CD40
	0	-1.32111	0.02	0.136	0	NK	IKZF4		4.62144e-305	-5.20057	0.001	0.048	1.17029e-300	CD8 Naive	CD19		8.97694e-68	0.39717	0.453	0.417	2.27323e-63	CD3/CD28 +CBD -TAC	MAL
	0	-5.29348	0.008	0.12	0	NK	MS4A1		1.15958e-285	-5.92297	0.001	0.045	2.93641e-281	CD8 Naive	FCER2		1.36586e-47	-0.301874	0.14	0.162	3.45878e-43	CD3/CD28 +CBD -TAC	KLRG1
	0	-2.53984	0.016	0.109	0	NK	CD40		4.05787e-254	-2.50521	0.02	0.071	1.02757e-249	CD8 Naive	GZMK		4.05638e-44	0.41298	0.079	0.064	1.0272e-39	CD3/CD28 +CBD -TAC	GZMK
	1.4398e-303	-0.965711	0.044	0.153	3.646e-299	NK	DPP4		2.39605e-247	-7.69586	0	0.038	6.06752e-243	CD8 Naive	FCGR3A		1.54242e-36	0.515019	0.035	0.025	3.90587e-32	CD3/CD28 +CBD -TAC	NCAM1
	8.34163e-274	0.774435	0.133	0.063	2.11235e-269	NK	GZMK		3.15598e-180	-0.260632	0.072	0.136	7.9919e-176	CD8 Naive	IKZF4		5.12771e-33	0.0105451	0.19	0.166	1.29849e-28	CD3/CD28 +CBD -TAC	CD8A
	1.32289e-220	-1.2635	0.021	0.095	3.34995e-216	NK	CD70		2.73114e-179	-6.12375	0.001	0.03	6.91606e-175	CD8 Naive	NCAM1		1.85996e-31	-0.302064	0.026	0.036	4.70997e-27	CD3/CD28 +CBD -TAC	FCGR3A
	3.66432e-207	-3.81256	0.003	0.059	9.27916e-203	NK	FOXP3		1.14006e-173	-0.569264	0.865	0.814	2.88698e-169	CD8 Naive	LTB		7.61352e-23	-0.997298	0.005	0.009	1.92797e-18	CD3/CD28 +CBD -TAC	CCR2
	3.04585e-167	-4.58114	0.001	0.046	7.71299e-163	NK	CD19		9.82179e-165	-3.61441	0.011	0.045	2.48717e-160	CD8 Naive	CD68		4.23069e-22	0.127996	0.161	0.144	1.07134e-17	CD3/CD28 +CBD -TAC	DPP4
	3.6529e-156	-4.60498	0.001	0.043	9.25025e-152	NK	FCER2		1.86338e-126	-0.766602	0.146	0.208	4.71864e-122	CD8 Naive	CTLA4		3.71555e-20	-1.94094	0.049	0.04	9.40888e-16	CD3/CD28 +CBD -TAC	CD68
	1.01149e-140	-0.710979	0.062	0.133	2.56139e-136	NK	RGS1		2.69289e-126	-6.09678	0	0.02	6.8192e-122	CD8 Naive	KCNG1		4.37664e-11	-0.442293	0.231	0.23	1.1083e-06	CD3/CD28 +CBD -TAC	CD4
	5.09807e-107	-2.70185	0.008	0.044	1.29098e-102	NK	CD68		8.2306e-107	-3.11697	0.017	0.043	2.08424e-102	CD8 Naive	KLRC2		1.35257e-06	-0.457035	0.022	0.025	0.0342512	CD3/CD28 +CBD -TAC	SLC4A10
	1.21885e-100	-0.108023	0.102	0.175	3.08649e-96	NK	CD8A		1.81289e-83	-2.25127	0.008	0.026	4.59077e-79	CD8 Naive	SLC4A10		0.000307478	0.01969	0.047	0.043	1	CD3/CD28 +CBD -TAC	CD19
	6.46793e-69	-4.96441	0	0.019	1.63787e-64	NK	KCNG1		3.35077e-65	-4.59761	0.005	0.019	8.48517e-61	CD8 Naive	CD14		0.00071975	-4.38857	0	0	1	CD3/CD28 +CBD -TAC	VPREB1
	1.47094e-59	-5.36807	0.001	0.018	3.72487e-55	NK	CD14		9.7344e-56	-5.47673	0	0.009	2.46504e-51	CD8 Naive	CCR2		0.00381625	0.0248678	0.118	0.113	1	CD3/CD28 +CBD -TAC	MS4A1
	1.07121e-15	-0.722144	0.002	0.008	2.71263e-11	NK	CCR2		2.18507e-30	-0.67876	0.135	0.16	5.53325e-26	CD8 Naive	KLRG1
	1.88907e-15	-0.157485	0.015	0.025	4.78368e-11	NK	SLC4A10		8.23742e-21	0.271904	0.163	0.145	2.08596e-16	CD8 Naive	DPP4
	0	8.76388	0.965	0.027	0	Myeloid	CD68		0	5.9302	0.928	0.019	0	T Proliferating	MKI67
	0	11.0071	0.855	0.004	0	Myeloid	CD14		0	3.18863	0.988	0.167	0	T Proliferating	PCNA
	0	1.69681	0.719	0.222	0	Myeloid	CD4		0	2.81244	0.983	0.176	0	T Proliferating	IL2RA
	0	-3.34964	0.252	0.747	0	Myeloid	CD3D		0	2.49774	0.653	0.112	0	T Proliferating	GZMB
	0	3.32627	0.522	0.027	0	Myeloid	FCGR3A		0	1.67182	0.613	0.109	0	T Proliferating	CD40LG
	0	-3.45667	0.158	0.619	0	Myeloid	LEF1		0	1.37217	0.552	0.058	0	T Proliferating	IKZF4
	0	-3.2545	0.156	0.589	0	Myeloid	CCR7		0	0.73558	0.587	0.136	0	T Proliferating	CTLA4
	0	-3.26522	0.394	0.825	0	Myeloid	LTB		0	-0.132755	0.545	0.176	0	T Proliferating	CD4
	0	-3.37269	0.17	0.552	0	Myeloid	SELL		0	2.37292	0.396	0.039	0	T Proliferating	CD70
	0	-3.87397	0.11	0.429	0	Myeloid	MAL		0	0.126469	0.995	0.696	0	T Proliferating	CD3D
	0	-2.87577	0.234	0.538	0	Myeloid	TCF7		0	-0.446654	0.383	0.135	0	T Proliferating	CD8A
	0	6.04793	0.282	0.004	0	Myeloid	CCR2		0	-0.877031	0.398	0.174	0	T Proliferating	CD8B
	0	0.425545	0.303	0.101	0	Myeloid	CD40		0	0.838775	0.228	0.027	0	T Proliferating	FOXP3
	0	1.08948	0.16	0.025	0	Myeloid	NCAM1		0	-2.05028	0.651	0.513	0	T Proliferating	TCF7
	2.95661e-233	-2.95603	0.095	0.297	7.48703e-229	Myeloid	IL2RA		0	-1.27088	0.262	0.127	0	T Proliferating	DPP4
	2.46805e-167	-5.09116	0.012	0.155	6.24985e-163	Myeloid	MKI67		0	-0.746263	0.929	0.799	0	T Proliferating	LTB
	8.93437e-167	-3.35156	0.048	0.205	2.26245e-162	Myeloid	CTLA4		0	-2.16775	0.179	0.052	0	T Proliferating	GZMH
	5.70494e-155	-3.42473	0.04	0.185	1.44466e-150	Myeloid	CD40LG		0	-1.80452	0.23	0.112	0	T Proliferating	RGS1
	1.49036e-131	-0.69713	0.576	0.283	3.77403e-127	Myeloid	PCNA		0	-2.29617	0.641	0.53	0	T Proliferating	SELL
	2.6077e-130	-3.14225	0.075	0.209	6.60347e-126	Myeloid	CD8B		0	-1.69816	0.189	0.09	0	T Proliferating	CD40
	7.96039e-82	-3.03584	0.092	0.193	2.01581e-77	Myeloid	GZMB		0	-2.81968	0.113	0.029	0	T Proliferating	CD68
	1.88632e-72	-2.7596	0.061	0.148	4.77672e-68	Myeloid	DPP4		0	-2.1938	0.079	0.035	0	T Proliferating	FCER2
	7.80981e-65	-3.48483	0.04	0.115	1.97768e-60	Myeloid	MS4A1		0	-0.840495	0.053	0.012	0	T Proliferating	KCNG1
	2.56607e-60	-2.39098	0.09	0.172	6.49805e-56	Myeloid	CD8A		0	-1.83009	0.057	0.019	0	T Proliferating	SLC4A10
	2.54952e-46	-2.63075	0.034	0.092	6.45614e-42	Myeloid	CD70		0	-2.15164	0.477	0.415	0	T Proliferating	MAL
	3.14901e-41	-2.88171	0.07	0.13	7.97425e-37	Myeloid	RGS1		0	-2.33507	0.246	0.142	0	T Proliferating	KLRG1
	3.11684e-21	-2.08405	0.026	0.057	7.89278e-17	Myeloid	FOXP3		8.9834e-244	-5.41906	0.033	0.072	2.27487e-239	T Proliferating	GZMK
	1.30395e-20	-3.09583	0.017	0.044	3.302e-16	Myeloid	CD19		2.87496e-206	-3.21972	0.069	0.036	7.28027e-202	T Proliferating	KLRC2
	4.56385e-11	-3.06998	0.006	0.018	1.1557e-06	Myeloid	KCNG1		1.11876e-183	-1.37658	0.881	0.566	2.83304e-179	T Proliferating	LEF1
	4.89499e-09	-1.86188	0.138	0.158	0.000123956	Myeloid	KLRG1		6.31538e-134	-5.28926	0.015	0.037	1.59924e-129	T Proliferating	FCGR3A
	2.34969e-05	-0.870997	0.053	0.041	0.595013	Myeloid	FCER2		4.26218e-94	-3.63666	0.335	0.223	1.07931e-89	T Proliferating	CCL5
	0.00562888	-2.8056	0.06	0.067	1	Myeloid	GZMK		4.39732e-80	-2.62345	0.063	0.041	1.11353e-75	T Proliferating	CD19
									1.69268e-55	-3.48329	0.102	0.116	4.28639e-51	T Proliferating	MS4A1
									1.02001e-43	-6.67532	0.01	0.019	2.58297e-39	T Proliferating	CD14
									6.23663e-25	-0.601489	0.853	0.536	1.5793e-20	T Proliferating	CCR7
									1.76805e-19	-2.90549	0.144	0.144	4.47722e-15	T Proliferating	GZMA
									4.92935e-08	-3.25833	0.006	0.008	0.00124826	T Proliferating	CCR2
									1.69384e-05	-3.47773	0.031	0.027	0.428931	T Proliferating	NCAM1
									0	-3.83919	0.023	0.19	0	TCM	MKI67
									0	-6.26433	0.008	0.144	0	TCM	MS4A1
									0	-1.21536	0.107	0.236	0	TCM	CD8B
									0	0.37053	0.833	0.713	0	TCM	CD3D
									0	-2.17727	0.099	0.218	0	TCM	GZMB
									0	-1.45202	0.08	0.197	0	TCM	CD8A
									0	-1.61614	0.154	0.265	0	TCM	CCL5
									0	-3.08121	0.059	0.168	0	TCM	GZMA
									0	-3.65903	0.022	0.128	0	TCM	CD40
									0	0.857531	0.899	0.795	0	TCM	LTB
									0	1.71323	0.206	0.107	0	TCM	RGS1
									0	0.430103	0.497	0.403	0	TCM	MAL
									0	0.316653	0.362	0.274	0	TCM	IL2RA
									0	1.38247	0.249	0.164	0	TCM	CD40LG
									0	-3.25243	0.019	0.085	0	TCM	GZMH
									0	-0.542964	0.047	0.104	0	TCM	CD70
									0	-5.16594	0.002	0.056	0	TCM	CD19
									0	1.12472	0.244	0.19	0	TCM	CTLA4
									0	-5.52793	0.003	0.052	0	TCM	FCER2
									0	-2.92812	0.01	0.049	0	TCM	KLRC2
									0	-3.38976	0.014	0.05	0	TCM	CD68
									0	-3.25076	0.008	0.042	0	TCM	FCGR3A
									1.41915e-304	-3.29871	0.007	0.033	3.59372e-300	TCM	NCAM1
									1.73526e-291	0.0573237	0.085	0.143	4.39419e-287	TCM	IKZF4
									3.35642e-284	-3.89973	0.002	0.022	8.49946e-280	TCM	KCNG1
									3.20454e-262	0.783446	0.265	0.22	8.11487e-258	TCM	CD4
									1.84264e-257	-0.652554	0.251	0.298	4.66612e-253	TCM	PCNA
									6.65111e-239	-5.41964	0.003	0.022	1.68426e-234	TCM	CD14
									2.10386e-206	0.134308	0.665	0.597	5.3276e-202	TCM	LEF1
									6.93587e-163	-0.404626	0.035	0.063	1.75637e-158	TCM	FOXP3
									7.15319e-155	-1.21858	0.045	0.073	1.8114e-150	TCM	GZMK
									1.36051e-139	-0.461527	0.126	0.167	3.44521e-135	TCM	KLRG1
									1.78152e-94	-1.31874	0.014	0.028	4.51133e-90	TCM	SLC4A10
									2.28507e-57	-0.0426637	0.547	0.592	5.78649e-53	TCM	CCR7
									1.08198e-29	0.0361801	0.504	0.558	2.73989e-25	TCM	SELL
									1.78278e-25	0.47305	0.155	0.145	4.51454e-21	TCM	DPP4
									5.09705e-25	-0.371435	0.005	0.009	1.29073e-20	TCM	CCR2
									0.000635347	-3.65183	0	0	1	TCM	VPREB1
									0	3.45344	0.933	0.177	0	TEM	CCL5
									0	-2.0989	0.179	0.619	0	TEM	CCR7
									0	-1.6104	0.227	0.647	0	TEM	LEF1
									0	-1.59932	0.183	0.579	0	TEM	SELL
									0	1.95254	0.504	0.111	0	TEM	GZMA
									0	-0.461151	0.497	0.847	0	TEM	LTB
									0	3.29089	0.48	0.143	0	TEM	CD8A
									0	-1.27137	0.134	0.45	0	TEM	MAL
									0	4.01398	0.338	0.042	0	TEM	GZMK
									0	4.48646	0.308	0.049	0	TEM	GZMH
									0	1.97188	0.422	0.187	0	TEM	CD8B
									0	-0.576239	0.326	0.552	0	TEM	TCF7
									0	2.5478	0.345	0.141	0	TEM	KLRG1
									0	-1.64209	0.055	0.246	0	TEM	CD4
									0	4.23602	0.192	0.027	0	TEM	KLRC2
									0	1.61297	0.342	0.178	0	TEM	GZMB
									0	-1.85089	0.044	0.195	0	TEM	CD40LG
									0	-0.653292	0.169	0.298	0	TEM	PCNA
									0	-0.394252	0.177	0.304	0	TEM	IL2RA
									0	-0.799945	0.091	0.212	0	TEM	CTLA4
									0	-1.80715	0.043	0.162	0	TEM	MKI67
									0	-3.92979	0.023	0.122	0	TEM	MS4A1
									0	-1.19271	0.058	0.155	0	TEM	DPP4
									0	-3.08944	0.02	0.112	0	TEM	CD40
									0	0.731076	0.811	0.733	0	TEM	CD3D
									0	2.11309	0.096	0.029	0	TEM	FCGR3A
									7.77057e-304	-0.312214	0.052	0.137	1.96774e-299	TEM	IKZF4
									4.65846e-264	-5.4157	0.002	0.048	1.17966e-259	TEM	CD19
									9.7601e-242	-5.45969	0.002	0.044	2.47155e-237	TEM	FCER2
									3.47144e-170	-1.55368	0.018	0.06	8.79072e-166	TEM	FOXP3
									1.23359e-108	-2.67785	0.015	0.044	3.12382e-104	TEM	CD68
									1.59517e-104	-0.520074	0.084	0.133	4.03946e-100	TEM	RGS1
									5.53305e-101	-4.34329	0.001	0.019	1.40114e-96	TEM	KCNG1
									2.62982e-84	-5.31958	0.002	0.019	6.65949e-80	TEM	CD14
									4.13707e-37	-1.27069	0.013	0.026	1.04763e-32	TEM	SLC4A10
									4.39521e-21	0.116477	0.036	0.026	1.113e-16	TEM	NCAM1
									0	5.19857	0.39	0.047	0	Treg	FOXP3
									0	3.00633	0.37	0.123	0	Treg	RGS1
									0	1.17263	0.523	0.287	0	Treg	IL2RA
									0	-4.5446	0.036	0.245	0	Treg	CCL5
									0	-2.86475	0.027	0.212	0	Treg	CD8B
									0	2.14101	0.378	0.197	0	Treg	CTLA4
									0	-5.2118	0.023	0.196	0	Treg	GZMB
									0	0.874208	0.927	0.815	0	Treg	LTB
									0	-1.80296	0.099	0.292	0	Treg	PCNA
									0	-3.79381	0.014	0.175	0	Treg	CD8A
									0	-5.07622	0.005	0.156	2.92782e-306	Treg	MKI67
									2.52217e-246	-5.05599	0.016	0.147	6.38689e-242	Treg	GZMA
									6.72386e-241	-1.86996	0.041	0.187	1.70268e-236	Treg	CD40LG
									2.04432e-221	-6.53802	0.004	0.117	5.17683e-217	Treg	MS4A1
									2.67582e-181	0.531442	0.681	0.61	6.77598e-177	Treg	LEF1
									1.49734e-168	0.666471	0.612	0.545	3.79172e-164	Treg	SELL
									3.08807e-157	-2.96792	0.015	0.107	7.81992e-153	Treg	CD40
									2.96356e-135	-6.15925	0.002	0.072	7.50461e-131	Treg	GZMH
									6.87951e-96	2.45221	0.187	0.129	1.7421e-91	Treg	IKZF4
									8.93627e-85	-6.50594	0	0.045	2.26293e-80	Treg	CD19
									3.07798e-79	0.342968	0.794	0.738	7.79436e-75	Treg	CD3D
									4.50703e-73	-4.4879	0.002	0.042	1.14131e-68	Treg	KLRC2
									1.25877e-72	-4.95838	0.002	0.042	3.18758e-68	Treg	FCER2
									6.54053e-70	-0.753873	0.084	0.16	1.65626e-65	Treg	KLRG1
									1.19729e-69	-0.283122	0.442	0.586	3.0319e-65	Treg	CCR7
									2.778e-67	-1.85266	0.02	0.068	7.03473e-63	Treg	GZMK
									3.16242e-64	-6.58917	0.001	0.035	8.0082e-60	Treg	FCGR3A
									2.37755e-62	-0.0840112	0.037	0.093	6.02068e-58	Treg	CD70
									1.01153e-46	-4.67854	0.002	0.028	2.56149e-42	Treg	NCAM1
									7.30254e-43	-2.81857	0.012	0.043	1.84922e-38	Treg	CD68
									2.34844e-38	-0.237992	0.093	0.149	5.94696e-34	Treg	DPP4
									3.92241e-34	-5.1423	0	0.018	9.93271e-30	Treg	KCNG1
									6.20262e-34	0.222507	0.454	0.423	1.57069e-29	Treg	MAL
									3.1675e-33	-2.62318	0.004	0.025	8.02107e-29	Treg	SLC4A10
									9.24784e-26	-4.87525	0.003	0.018	2.34183e-21	Treg	CD14
									1.34571e-23	-0.123381	0.439	0.536	3.40775e-19	Treg	TCF7
									2.73969e-11	-1.90704	0.001	0.008	6.93772e-07	Treg	CCR2
									2.1159e-08	0.763044	0.23	0.23	0.000535809	Treg	CD4
									0	2.27518	0.951	0.229	0	MAIT	CCL5
									0	3.55465	0.683	0.057	0	MAIT	GZMK
									0	7.01902	0.54	0.017	0	MAIT	SLC4A10
									0	-3.19341	0.1	0.62	0	MAIT	LEF1
									0	1.56376	0.633	0.137	0	MAIT	GZMA
									0	-2.86724	0.118	0.589	0	MAIT	CCR7
									0	-2.77027	0.11	0.553	0	MAIT	SELL
									0	2.59383	0.519	0.152	0	MAIT	KLRG1
									0	-3.1092	0.081	0.429	0	MAIT	MAL
									0	2.60059	0.45	0.143	0	MAIT	DPP4
									0	0.715996	0.878	0.737	0	MAIT	CD3D
									6.64417e-176	-5.32289	0.004	0.155	1.6825e-171	MAIT	MKI67
									5.82811e-145	-1.51978	0.068	0.233	1.47585e-140	MAIT	CD4
									1.21764e-127	-1.13983	0.134	0.296	3.08344e-123	MAIT	IL2RA
									6.80204e-125	-0.883208	0.058	0.204	1.72248e-120	MAIT	CTLA4
									8.80093e-120	1.30291	0.843	0.818	2.22866e-115	MAIT	LTB
									2.84823e-114	1.16702	0.279	0.169	7.21258e-110	MAIT	CD8A
									6.46647e-109	-1.24431	0.146	0.29	1.6375e-104	MAIT	PCNA
									4.9682e-107	2.92687	0.036	0.007	1.2581e-102	MAIT	CCR2
									8.00458e-98	-1.45746	0.025	0.132	2.027e-93	MAIT	IKZF4
									6.02653e-94	-3.56794	0.013	0.106	1.5261e-89	MAIT	CD40
									3.2564e-71	-3.47384	0.033	0.115	8.24618e-67	MAIT	MS4A1
									2.23278e-48	-0.601305	0.095	0.184	5.65406e-44	MAIT	CD40LG
									8.49941e-46	-4.07083	0.002	0.045	2.15231e-41	MAIT	CD19
									2.29001e-40	-3.88652	0.003	0.042	5.79899e-36	MAIT	FCER2
									7.6404e-35	0.741681	0.114	0.192	1.93478e-30	MAIT	GZMB
									7.75093e-29	-0.357188	0.437	0.535	1.96277e-24	MAIT	TCF7
									1.50307e-28	-0.892519	0.019	0.057	3.80622e-24	MAIT	FOXP3
									6.28674e-28	-0.63679	0.139	0.208	1.59199e-23	MAIT	CD8B
									2.89021e-23	-1.27252	0.033	0.071	7.31888e-19	MAIT	GZMH
									1.44492e-22	-0.738106	0.08	0.13	3.65897e-18	MAIT	RGS1
									2.32379e-22	-2.29283	0.013	0.042	5.88452e-18	MAIT	CD68
									1.41341e-19	-3.96147	0	0.018	3.57918e-15	MAIT	KCNG1
									3.24881e-14	-4.95516	0.003	0.018	8.22696e-10	MAIT	CD14
									7.6819e-14	-1.98295	0.015	0.035	1.94529e-09	MAIT	FCGR3A
									1.83128e-07	-1.47747	0.015	0.027	0.00463736	MAIT	NCAM1
									3.38157e-07	0.278895	0.067	0.092	0.00856314	MAIT	CD70
									9.57139e-07	-1.13998	0.026	0.041	0.0242376	MAIT	KLRC2
									0	4.61195	0.885	0.109	0	NK	GZMA
									0	-2.67362	0.101	0.769	0	NK	CD3D
									0	3.17396	0.856	0.211	0	NK	CCL5
									0	-4.79151	0.03	0.639	0	NK	LEF1
									0	-5.26795	0.018	0.608	0	NK	CCR7
									0	-1.49057	0.268	0.844	0	NK	LTB
									0	-2.58833	0.082	0.568	0	NK	SELL
									0	-4.3632	0.018	0.443	0	NK	MAL
									0	-1.69793	0.153	0.551	0	NK	TCF7
									0	1.87946	0.515	0.176	0	NK	GZMB
									0	-3.44438	0.04	0.305	0	NK	IL2RA
									0	4.56764	0.277	0.023	0	NK	FCGR3A
									0	-5.08732	0.005	0.241	0	NK	CD4
									0	-1.50226	0.079	0.297	0	NK	PCNA
									0	-4.43146	0.006	0.211	0	NK	CTLA4
									0	-2.76791	0.027	0.215	0	NK	CD8B
									0	4.50756	0.206	0.019	0	NK	NCAM1
									0	-3.94387	0.005	0.191	0	NK	CD40LG
									0	-4.3248	0.004	0.159	0	NK	MKI67
									0	2.62839	0.208	0.064	0	NK	GZMH
									0	-2.07706	0.016	0.153	0	NK	DPP4
									0	-1.38112	0.015	0.135	0	NK	IKZF4
									0	2.79896	0.151	0.035	0	NK	KLRC2
									0	-5.46988	0.006	0.119	0	NK	MS4A1
									2.50969e-261	-2.40916	0.016	0.108	6.35528e-257	NK	CD40
									4.29555e-192	-1.19911	0.02	0.095	1.08776e-187	NK	CD70
									7.99553e-179	-3.87701	0.002	0.059	2.02471e-174	NK	FOXP3
									2.77464e-154	-0.911416	0.053	0.133	7.02622e-150	NK	RGS1
									3.31176e-140	-4.37318	0.001	0.046	8.38637e-136	NK	CD19
									4.7331e-131	-4.37343	0.001	0.043	1.19856e-126	NK	FCER2
									9.95277e-96	-2.73136	0.007	0.043	2.52034e-91	NK	CD68
									3.01436e-63	0.0581336	0.11	0.174	7.63326e-59	NK	CD8A
									3.15613e-58	-4.74413	0	0.019	7.99227e-54	NK	KCNG1
									2.93225e-49	-5.15853	0.001	0.018	7.42534e-45	NK	CD14
									3.22522e-37	0.135791	0.093	0.065	8.16724e-33	NK	GZMK
									5.21926e-28	-0.492932	0.011	0.025	1.32167e-23	NK	SLC4A10
									2.01931e-23	-2.40521	0.001	0.008	5.11351e-19	NK	CCR2
									1.71771e-08	1.06008	0.16	0.157	0.000434977	NK	KLRG1
									0	-3.03018	0.121	0.745	0	NK_CD56bright	CD3D
									0	5.66746	0.576	0.023	0	NK_CD56bright	NCAM1
									0	3.57436	0.613	0.14	0	NK_CD56bright	GZMA
									0	-2.61809	0.125	0.586	0	NK_CD56bright	CCR7
									0	-2.29739	0.204	0.615	0	NK_CD56bright	LEF1
									0	2.22938	0.488	0.189	0	NK_CD56bright	GZMB
									0	2.27887	0.356	0.064	0	NK_CD56bright	GZMK
									0	2.18787	0.224	0.039	0	NK_CD56bright	KLRC2
									1.79951e-140	-3.99611	0.019	0.232	4.5569e-136	NK_CD56bright	CD4
									5.12135e-112	-3.42123	0.026	0.208	1.29688e-107	NK_CD56bright	CD8B
									2.19257e-107	-3.27057	0.026	0.204	5.55223e-103	NK_CD56bright	CTLA4
									7.15391e-89	-2.24795	0.028	0.184	1.81158e-84	NK_CD56bright	CD40LG
									1.5279e-55	-0.37994	0.236	0.425	3.8691e-51	NK_CD56bright	MAL
									8.87933e-55	-0.353023	0.39	0.239	2.24851e-50	NK_CD56bright	CCL5
									1.0306e-54	-4.47062	0.017	0.114	2.60979e-50	NK_CD56bright	MS4A1
									1.25849e-49	-3.39634	0.015	0.105	3.18687e-45	NK_CD56bright	CD40
									3.47005e-47	-1.57052	0.062	0.172	8.78722e-43	NK_CD56bright	CD8A
									2.52724e-43	0.672479	0.139	0.07	6.39974e-39	NK_CD56bright	GZMH
									2.35329e-41	-0.463423	0.38	0.535	5.95924e-37	NK_CD56bright	TCF7
									2.0558e-35	-0.952607	0.045	0.131	5.2059e-31	NK_CD56bright	IKZF4
									6.83773e-28	-1.56995	0.029	0.092	1.73152e-23	NK_CD56bright	CD70
									1.17682e-27	-3.32154	0.007	0.057	2.98005e-23	NK_CD56bright	FOXP3
									1.61149e-26	-6.15481	0.001	0.044	4.08079e-22	NK_CD56bright	CD19
									9.706e-25	-6.9796	0.001	0.041	2.45785e-20	NK_CD56bright	FCER2
									1.33147e-22	-1.30392	0.238	0.294	3.37169e-18	NK_CD56bright	IL2RA
									2.00928e-19	-0.694733	0.09	0.158	5.08809e-15	NK_CD56bright	KLRG1
									7.37367e-18	1.0624	0.198	0.147	1.86723e-13	NK_CD56bright	DPP4
									3.25241e-12	-2.4232	0.014	0.042	8.23607e-08	NK_CD56bright	CD68
									2.25102e-11	-5.52376	0	0.018	5.70026e-07	NK_CD56bright	KCNG1
									4.25101e-11	-7.07759	0	0.018	1.07648e-06	NK_CD56bright	CD14
									6.24164e-10	0.00855119	0.437	0.547	1.58057e-05	NK_CD56bright	SELL
									4.8815e-08	0.943449	0.041	0.025	0.00123614	NK_CD56bright	SLC4A10
									8.59037e-06	0.219032	0.116	0.153	0.217534	NK_CD56bright	MKI67
									0.000265305	-0.0694757	0.251	0.288	1	NK_CD56bright	PCNA
									0.00160246	-0.197202	0.046	0.034	1	NK_CD56bright	FCGR3A
									0.00289846	1.60226	0.013	0.008	1	NK_CD56bright	CCR2
									0	8.76388	0.965	0.027	0	Myeloid	CD68
									0	11.0071	0.855	0.004	0	Myeloid	CD14
									0	1.69681	0.719	0.222	0	Myeloid	CD4
									0	-3.34964	0.252	0.747	0	Myeloid	CD3D
									0	3.32627	0.522	0.027	0	Myeloid	FCGR3A
									0	-3.45667	0.158	0.619	0	Myeloid	LEF1
									0	-3.2545	0.156	0.589	0	Myeloid	CCR7
									0	-3.26522	0.394	0.825	0	Myeloid	LTB
									0	-3.37269	0.17	0.552	0	Myeloid	SELL
									0	-3.87397	0.11	0.429	0	Myeloid	MAL
									0	-2.87577	0.234	0.538	0	Myeloid	TCF7
									0	6.04793	0.282	0.004	0	Myeloid	CCR2
									0	0.425545	0.303	0.101	0	Myeloid	CD40
									0	1.08948	0.16	0.025	0	Myeloid	NCAM1
									2.95661e-233	-2.95603	0.095	0.297	7.48703e-229	Myeloid	IL2RA
									2.46805e-167	-5.09116	0.012	0.155	6.24985e-163	Myeloid	MKI67
									8.93437e-167	-3.35156	0.048	0.205	2.26245e-162	Myeloid	CTLA4
									5.70494e-155	-3.42473	0.04	0.185	1.44466e-150	Myeloid	CD40LG
									1.49036e-131	-0.69713	0.576	0.283	3.77403e-127	Myeloid	PCNA
									2.6077e-130	-3.14225	0.075	0.209	6.60347e-126	Myeloid	CD8B
									7.96039e-82	-3.03584	0.092	0.193	2.01581e-77	Myeloid	GZMB
									1.88632e-72	-2.7596	0.061	0.148	4.77672e-68	Myeloid	DPP4
									7.80981e-65	-3.48483	0.04	0.115	1.97768e-60	Myeloid	MS4A1
									2.56607e-60	-2.39098	0.09	0.172	6.49805e-56	Myeloid	CD8A
									2.54952e-46	-2.63075	0.034	0.092	6.45614e-42	Myeloid	CD70
									3.14901e-41	-2.88171	0.07	0.13	7.97425e-37	Myeloid	RGS1
									3.11684e-21	-2.08405	0.026	0.057	7.89278e-17	Myeloid	FOXP3
									1.30395e-20	-3.09583	0.017	0.044	3.302e-16	Myeloid	CD19
									4.56385e-11	-3.06998	0.006	0.018	1.1557e-06	Myeloid	KCNG1
									4.89499e-09	-1.86188	0.138	0.158	0.000123956	Myeloid	KLRG1
									2.34969e-05	-0.870997	0.053	0.041	0.595013	Myeloid	FCER2
									0.00562888	-2.8056	0.06	0.067	1	Myeloid	GZMK
