## Supplementary Table 4 for "Cannabidiol exerts anti-inflammatory effects but maintains T effector memory cell differentiation: A Single-Cell Study in Humans"

### Sheet: SuppTable4
Cell Proportion Forest Plot pre-CBD versus post-CBD
No CD3/CD28 in Pre-CBD and Post-CBD							CD3/CD28 in Pre-CBD and Post-CBD No TAC
cell	low	est	high	p.value	odds.raio		cell	low	est	high	p.value	odds.raio
B naïve	-0.193919	-0.152539	-0.11116	3.70292e-13	0.858525		B naive	-0.142625	-0.0975778	-0.052531	2.12128e-05	0.907032
B Proliferating	-0.33267	-0.259726	-0.186783	1.62474e-12	0.771263		B Proliferating	-0.219172	-0.173739	-0.128306	4.31981e-14	0.840516
CD4 Naive	0.0168306	0.0387811	0.0607317	0.000552784	1.03954		CD4 Naive	0.0887454	0.117547	0.146349	1.61669e-15	1.12473
TCM	0.138852	0.165772	0.192691	4.31717e-15	0.41366		TCM	0.230222	0.252757	0.275292	3.04413e-106	1.28757
T Proliferating	-1.12042	-0.882711	-0.644998	2.60885e-33	1.1803		T Proliferating	-0.389221	-0.366019	-0.342817	6.34326e-215	0.69349
CD8 Naive	-0.140078	-0.109549	-0.0790189	1.77782e-12	0.896239		CD8 Naive	-0.0669279	-0.0210377	0.0248526	0.374959	0.979182
TEM	0.0776962	0.115591	0.153486	2.63287e-09	1.12254		TEM	0.180196	0.215747	0.251298	3.12068e-32	1.24079
Treg	-0.163446	-0.102333	-0.0412209	0.00104635	0.902729		Treg	0.0819544	0.14969	0.217425	1.7373e-05	1.16147
NK	-0.538865	-0.482306	-0.425748	1.73318e-66	0.617358		NK	-0.0544402	-0.00672421	0.0409917	0.789048	0.993298
NK_CD56bright	-0.482385	-0.311062	-0.13974	0.000340704	0.732668		NK_CD56bright	-0.0835287	0.0102584	0.104045	0.829302	1.01031
MAIT	-0.335286	-0.253712	-0.172138	7.32825e-10	0.775915		MAIT	-0.0211097	0.0714668	0.164043	0.133049	1.07408
Myeloid	0.461634	0.52276	0.583886	2.22127e-62	1.68668		Myeloid	0.140874	0.297919	0.454963	0.000225736	1.34705
