## Supplementary Table 9 for "Cannabidiol exerts anti-inflammatory effects but maintains T effector memory cell differentiation: A Single-Cell Study in Humans"

### Sheet: Supp Table9
	Network of CBD-Regulated Pathways in Effector-Memory T Cells
	name	type	size	label.cex	frame.color	for_coloring	.ggraph.orig_index	.ggraph.index	figure
	hsa00010	common term	4	0.5	gray	Common term	1	1
	hsa00061	common term	1	0.5	gray	Common term	2	2
	hsa00230	common term	5	0.5	gray	Common term	3	3
	hsa00240	common term	10	0.5	gray	Common term	4	4
	hsa00260	common term	3	0.5	gray	Common term	5	5
	hsa00270	common term	5	0.5	gray	Common term	6	6
	hsa00670	common term	3	0.5	gray	Common term	7	7
	hsa00983	common term	7	0.5	gray	Common term	8	8
	hsa01200	common term	6	0.5	gray	Common term	9	9
	hsa01230	common term	7	0.5	gray	Common term	10	10
	hsa01232	common term	11	0.5	gray	Common term	11	11
	hsa01240	common term	6	0.5	gray	Common term	12	12
	hsa01522	common term	3	0.5	gray	Common term	13	13
	hsa01523	common term	3	0.5	gray	Common term	14	14
	hsa01524	common term	4	0.5	gray	Common term	15	15
	hsa03008	common term	3	0.5	gray	Common term	16	16
	hsa03013	common term	4	0.5	gray	Common term	17	17
	hsa03030	common term	7	0.5	gray	Common term	18	18
	hsa03040	common term	3	0.5	gray	Common term	19	19
	hsa03050	common term	3	0.5	gray	Common term	20	20
	hsa03410	common term	4	0.5	gray	Common term	21	21
	hsa03440	common term	3	0.5	gray	Common term	22	22
	hsa03450	common term	1	0.5	gray	Common term	23	23
	hsa04010	common term	7	0.5	gray	Common term	24	24	TEM_network_paper
	hsa04060	common term	17	0.5	gray	Common term	25	25	TEM_network_paper
	hsa04061	common term	9	0.5	gray	Common term	26	26
	hsa04064	common term	7	0.5	gray	Common term	27	27	TEM_network_paper
	hsa04110	common term	16	0.5	gray	Common term	28	28	TEM_network_paper
	hsa04114	common term	3	0.5	gray	Common term	29	29
	hsa04115	common term	8	0.5	gray	Common term	30	30
	hsa04120	common term	2	0.5	gray	Common term	31	31
	hsa04130	common term	1	0.5	gray	Common term	32	32
	hsa04141	common term	4	0.5	gray	Common term	33	33	TEM_network_paper
	hsa04151	common term	10	0.5	gray	Common term	34	34	TEM_network_paper
	hsa04210	common term	9	0.5	gray	Common term	35	35	TEM_network_paper
	hsa04215	common term	3	0.5	gray	Common term	36	36
	hsa04217	common term	4	0.5	gray	Common term	37	37	TEM_network_paper
	hsa04218	common term	6	0.5	gray	Common term	38	38	TEM_network_paper
	hsa04380	common term	7	0.5	gray	Common term	39	39	TEM_network_paper
	hsa04530	common term	4	0.5	gray	Common term	40	40	TEM_network_paper
	hsa04612	common term	4	0.5	gray	Common term	41	41	TEM_network_paper
	hsa04620	common term	3	0.5	gray	Common term	42	42	TEM_network_paper
	hsa04621	common term	6	0.5	gray	Common term	43	43	TEM_network_paper
	hsa04622	common term	2	0.5	gray	Common term	44	44	TEM_network_paper
	hsa04625	common term	4	0.5	gray	Common term	45	45	TEM_network_paper
	hsa04630	common term	11	0.5	gray	Common term	46	46	TEM_network_paper
	hsa04640	common term	6	0.5	gray	Common term	47	47	TEM_network_paper
	hsa04657	common term	6	0.5	gray	Common term	48	48	TEM_network_paper
	hsa04658	common term	5	0.5	gray	Common term	49	49	TEM_network_paper
	hsa04659	common term	6	0.5	gray	Common term	50	50	TEM_network_paper
	hsa04660	common term	6	0.5	gray	Common term	51	51	TEM_network_paper
	hsa04668	common term	7	0.5	gray	Common term	52	52	TEM_network_paper
	hsa04814	common term	4	0.5	gray	Common term	53	53
	hsa04820	common term	6	0.5	gray	Common term	54	54	TEM_network_paper
	hsa04910	common term	5	0.5	gray	Common term	55	55
	hsa04914	common term	2	0.5	gray	Common term	56	56
	hsa04917	common term	5	0.5	gray	Common term	57	57
	hsa04920	common term	4	0.5	gray	Common term	58	58	TEM_network_paper
	hsa04928	common term	2	0.5	gray	Common term	59	59
	hsa04930	common term	5	0.5	gray	Common term	60	60
	hsa04931	common term	5	0.5	gray	Common term	61	61
	hsa04932	common term	3	0.5	gray	Common term	62	62	TEM_network_paper
	hsa04933	common term	3	0.5	gray	Common term	63	63
	hsa04934	common term	3	0.5	gray	Common term	64	64
	hsa04935	common term	3	0.5	gray	Common term	65	65
	hsa04936	common term	3	0.5	gray	Common term	66	66	TEM_network_paper
	hsa04940	common term	5	0.5	gray	Common term	67	67
	hsa05012	common term	6	0.5	gray	Common term	68	68	TEM_network_paper
	hsa05014	common term	7	0.5	gray	Common term	69	69
	hsa05022	common term	8	0.5	gray	Common term	70	70
	hsa05130	common term	4	0.5	gray	Common term	71	71
	hsa05131	common term	5	0.5	gray	Common term	72	72
	hsa05132	common term	8	0.5	gray	Common term	73	73
	hsa05134	common term	4	0.5	gray	Common term	74	74
	hsa05135	common term	2	0.5	gray	Common term	75	75
	hsa05140	common term	3	0.5	gray	Common term	76	76
	hsa05142	common term	4	0.5	gray	Common term	77	77
	hsa05145	common term	7	0.5	gray	Common term	78	78
	hsa05152	common term	6	0.5	gray	Common term	79	79
	hsa05160	common term	8	0.5	gray	Common term	80	80
	hsa05161	common term	7	0.5	gray	Common term	81	81
	hsa05162	common term	7	0.5	gray	Common term	82	82
	hsa05163	common term	7	0.5	gray	Common term	83	83
	hsa05164	common term	9	0.5	gray	Common term	84	84
	hsa05165	common term	7	0.5	gray	Common term	85	85
	hsa05166	common term	15	0.5	gray	Common term	86	86
	hsa05167	common term	6	0.5	gray	Common term	87	87
	hsa05168	common term	9	0.5	gray	Common term	88	88
	hsa05169	common term	9	0.5	gray	Common term	89	89
	hsa05170	common term	5	0.5	gray	Common term	90	90
	hsa05171	common term	3	0.5	gray	Common term	91	91
	hsa05200	common term	16	0.5	gray	Common term	92	92	TEM_network_paper
	hsa05203	common term	9	0.5	gray	Common term	93	93
	hsa05206	common term	9	0.5	gray	Common term	94	94
	hsa05207	common term	6	0.5	gray	Common term	95	95
	hsa05210	common term	3	0.5	gray	Common term	96	96
	hsa05212	common term	3	0.5	gray	Common term	97	97
	hsa05214	common term	3	0.5	gray	Common term	98	98
	hsa05215	common term	4	0.5	gray	Common term	99	99
	hsa05218	common term	3	0.5	gray	Common term	100	100
	hsa05219	common term	3	0.5	gray	Common term	101	101
	hsa05220	common term	4	0.5	gray	Common term	102	102
	hsa05222	common term	9	0.5	gray	Common term	103	103
	hsa05223	common term	3	0.5	gray	Common term	104	104
	hsa05224	common term	3	0.5	gray	Common term	105	105
	hsa05225	common term	3	0.5	gray	Common term	106	106
	hsa05235	common term	4	0.5	gray	Common term	107	107
	hsa05322	common term	3	0.5	gray	Common term	108	108
	hsa05410	common term	3	0.5	gray	Common term	109	109
	hsa05414	common term	3	0.5	gray	Common term	110	110
	hsa05417	common term	7	0.5	gray	Common term	111	111	TEM_network_paper
	hsa05418	common term	6	0.5	gray	Common term	112	112	TEM_network_paper
	PKM	gene	2	0.5	gray	Down gene	113	113
	ENO1	gene	2	0.5	gray	Down gene	114	114	TEM_network_paper
	TPI1	gene	2	0.5	gray	Down gene	115	115
	PCK2	gene	2	0.5	gray	Down gene	116	116	TEM_network_paper
	FASN	gene	2	0.5	gray	Down gene	117	117	TEM_network_paper
	RRM2	gene	2	0.5	gray	Down gene	118	118
	PAICS	gene	2	0.5	gray	Down gene	119	119
	NME1	gene	2	0.5	gray	Down gene	120	120
	NME2	gene	2	0.5	gray	Down gene	121	121
	IMPDH2	gene	2	0.5	gray	Down gene	122	122
	CTPS1	gene	2	0.5	gray	Down gene	123	123
	UCK2	gene	2	0.5	gray	Down gene	124	124
	DCTPP1	gene	2	0.5	gray	Down gene	125	125
	DTYMK	gene	2	0.5	gray	Down gene	126	126
	TK1	gene	2	0.5	gray	Down gene	127	127
	TYMP	gene	2	0.5	gray	Down gene	128	128
	TYMS	gene	2	0.5	gray	Down gene	129	129
	PHGDH	gene	2	0.5	gray	Down gene	130	130
	PSAT1	gene	2	0.5	gray	Down gene	131	131
	SHMT2	gene	2	0.5	gray	Down gene	132	132
	SRM	gene	2	0.5	gray	Down gene	133	133
	AHCY	gene	2	0.5	gray	Down gene	134	134
	IL4I1	gene	2	0.5	gray	Down gene	135	135
	MTHFD2	gene	2	0.5	gray	Down gene	136	136
	PYCR1	gene	2	0.5	gray	Down gene	137	137
	CDK4	gene	2	0.5	gray	Down gene	138	138	TEM_network_paper
	E2F1	gene	2	0.5	gray	Down gene	139	139	TEM_network_paper
	BCL2	gene	2	0.5	gray	Down gene	140	140	TEM_network_paper
	TNF	gene	2	0.5	gray	Down gene	141	141	TEM_network_paper
	CYCS	gene	2	0.5	gray	Down gene	142	142	TEM_network_paper
	PMAIP1	gene	2	0.5	gray	Down gene	143	143	TEM_network_paper
	TOP2A	gene	2	0.5	gray	Down gene	144	144
	RAN	gene	2	0.5	gray	Down gene	145	145
	NHP2	gene	2	0.5	gray	Down gene	146	146
	NXT1	gene	2	0.5	gray	Down gene	147	147
	MAGOHB	gene	2	0.5	gray	Down gene	148	148
	KPNA2	gene	2	0.5	gray	Down gene	149	149
	FEN1	gene	2	0.5	gray	Down gene	150	150
	DNA2	gene	2	0.5	gray	Down gene	151	151
	PCNA	gene	2	0.5	gray	Down gene	152	152	TEM_network_paper
	MCM2	gene	2	0.5	gray	Down gene	153	153	TEM_network_paper
	MCM4	gene	2	0.5	gray	Down gene	154	154	TEM_network_paper
	POLD2	gene	2	0.5	gray	Down gene	155	155
	MCM6	gene	2	0.5	gray	Down gene	156	156	TEM_network_paper
	SNRPD1	gene	2	0.5	gray	Down gene	157	157
	SNRPE	gene	2	0.5	gray	Down gene	158	158
	IFNG	gene	2	0.5	gray	Down gene	159	159	TEM_network_paper
	PSME2	gene	2	0.5	gray	Down gene	160	160	TEM_network_paper
	PSMB5	gene	2	0.5	gray	Down gene	161	161	TEM_network_paper
	UNG	gene	2	0.5	gray	Down gene	162	162
	RBBP8	gene	2	0.5	gray	Down gene	163	163
	BRIP1	gene	2	0.5	gray	Down gene	164	164
	DUSP4	gene	2	0.5	gray	Down gene	165	165	TEM_network_paper
	DUSP5	gene	2	0.5	gray	Down gene	166	166	TEM_network_paper
	STMN1	gene	2	0.5	gray	Down gene	167	167	TEM_network_paper
	RELB	gene	2	0.5	gray	Down gene	168	168	TEM_network_paper
	MAPKAPK3	gene	2	0.5	gray	Down gene	169	169	TEM_network_paper
	CSF1	gene	2	0.5	gray	Down gene	170	170	TEM_network_paper
	IL18R1	gene	2	0.5	gray	Down gene	171	171	TEM_network_paper
	TNFRSF18	gene	2	0.5	gray	Down gene	172	172	TEM_network_paper
	TNFRSF4	gene	2	0.5	gray	Down gene	173	173	TEM_network_paper
	TNFRSF9	gene	2	0.5	gray	Down gene	174	174	TEM_network_paper
	TNFSF14	gene	2	0.5	gray	Down gene	175	175	TEM_network_paper
	LTB	gene	2	0.5	gray	Down gene	176	176	TEM_network_paper
	LTA	gene	2	0.5	gray	Down gene	177	177	TEM_network_paper
	IL4R	gene	2	0.5	gray	Down gene	178	178	TEM_network_paper
	IL2RA	gene	2	0.5	gray	Down gene	179	179	TEM_network_paper
	CSF2	gene	2	0.5	gray	Down gene	180	180	TEM_network_paper
	IL12RB2	gene	2	0.5	gray	Down gene	181	181	TEM_network_paper
	XCL2	gene	2	0.5	gray	Down gene	182	182	TEM_network_paper
	XCL1	gene	2	0.5	gray	Down gene	183	183	TEM_network_paper
	CCL3	gene	2	0.5	gray	Down gene	184	184	TEM_network_paper
	NFKBIA	gene	2	0.5	gray	Down gene	185	185	TEM_network_paper
	ORC6	gene	2	0.5	gray	Down gene	186	186	TEM_network_paper
	MAD2L1	gene	2	0.5	gray	Down gene	187	187	TEM_network_paper
	CHEK1	gene	2	0.5	gray	Down gene	188	188	TEM_network_paper
	PTTG1	gene	2	0.5	gray	Down gene	189	189	TEM_network_paper
	CDC45	gene	2	0.5	gray	Down gene	190	190	TEM_network_paper
	CDC6	gene	2	0.5	gray	Down gene	191	191	TEM_network_paper
	CDK6	gene	2	0.5	gray	Down gene	192	192	TEM_network_paper
	CCND2	gene	2	0.5	gray	Down gene	193	193	TEM_network_paper
	CDT1	gene	2	0.5	gray	Down gene	194	194	TEM_network_paper
	FBXO5	gene	2	0.5	gray	Down gene	195	195	TEM_network_paper
	SOCS1	gene	2	0.5	gray	Down gene	196	196	TEM_network_paper
	SOCS3	gene	2	0.5	gray	Down gene	197	197	TEM_network_paper
	STX11	gene	2	0.5	gray	Down gene	198	198
	TXNDC5	gene	2	0.5	gray	Down gene	199	199	TEM_network_paper
	HSP90AB1	gene	2	0.5	gray	Down gene	200	200	TEM_network_paper
	HSPH1	gene	2	0.5	gray	Down gene	201	201	TEM_network_paper
	DDIT4	gene	2	0.5	gray	Down gene	202	202	TEM_network_paper
	LMNA	gene	2	0.5	gray	Down gene	203	203	TEM_network_paper
	LMNB2	gene	2	0.5	gray	Down gene	204	204	TEM_network_paper
	GZMB	gene	2	0.5	gray	Down gene	205	205	TEM_network_paper
	TUBA1B	gene	2	0.5	gray	Down gene	206	206	TEM_network_paper
	HIPK2	gene	2	0.5	gray	Down gene	207	207	TEM_network_paper
	MYL6B	gene	2	0.5	gray	Down gene	208	208	TEM_network_paper
	TXN	gene	2	0.5	gray	Down gene	209	209	TEM_network_paper
	NAMPT	gene	2	0.5	gray	Down gene	210	210	TEM_network_paper
	EGR2	gene	2	0.5	gray	Down gene	211	211	TEM_network_paper
	CISH	gene	2	0.5	gray	Down gene	212	212	TEM_network_paper
	SOCS2	gene	2	0.5	gray	Down gene	213	213	TEM_network_paper
	TFRC	gene	2	0.5	gray	Down gene	214	214	TEM_network_paper
	TRAF4	gene	2	0.5	gray	Down gene	215	215	TEM_network_paper
	IRF4	gene	2	0.5	gray	Down gene	216	216	TEM_network_paper
	CTLA4	gene	2	0.5	gray	Down gene	217	217	TEM_network_paper
	TUBG1	gene	2	0.5	gray	Down gene	218	218
	TPM4	gene	2	0.5	gray	Down gene	219	219	TEM_network_paper
	SYNE3	gene	2	0.5	gray	Down gene	220	220	TEM_network_paper
	DIAPH3	gene	2	0.5	gray	Down gene	221	221	TEM_network_paper
	VDR	gene	2	0.5	gray	Down gene	222	222
	SLC27A2	gene	2	0.5	gray	Down gene	223	223
	HSPD1	gene	2	0.5	gray	Down gene	224	224	TEM_network_paper
	PPIF	gene	2	0.5	gray	Down gene	225	225	TEM_network_paper
	SLC39A8	gene	2	0.5	gray	Down gene	226	226	TEM_network_paper
	TOMM40	gene	2	0.5	gray	Down gene	227	227
	SNX9	gene	2	0.5	gray	Down gene	228	228
	RANBP1	gene	2	0.5	gray	Down gene	229	229
	ZNF267	gene	2	0.5	gray	Down gene	230	230
	CKS1B	gene	2	0.5	gray	Down gene	231	231	TEM_network_paper
	CKS2	gene	2	0.5	gray	Down gene	232	232	TEM_network_paper
	SLC7A1	gene	2	0.5	gray	Down gene	233	233
	EZH2	gene	2	0.5	gray	Down gene	234	234
	BATF	gene	2	0.5	gray	Down gene	235	235
	BATF3	gene	2	0.5	gray	Down gene	236	236
	KLF2	gene	2	0.5	gray	Up gene	237	237	TEM_network_paper
