## Supplementary Table 13 for "Cannabidiol exerts anti-inflammatory effects but maintains T effector memory cell differentiation: A Single-Cell Study in Humans"

### Sheet: Supp Table13
Pathway Analysis with KEGG for Proliferating T cells
ID	Term_Description	Fold_Enrichment	occurrence	support	lowest_p	highest_p	Up_regulated	Down_regulated	network	genelist	genes_by_term	term_descriptions	CBD	RLPost	RLPre
hsa04977	Vitamin digestion and absorption	7.42435	6	0.00600606	0.029123	0.0383588		SLC5A6, SCARB1	Biogrid	KEGG	APOB, APOA4, CUBN, CBLIF, LMBRD1, ABCC1, TCN2, MMACHC, RBP2, LRAT, SLC5A6, SLC23A1, SLC19A1, BTD, FOLH1, SCARB1, AWAT2, PNLIP, SLC19A2, SLC19A3, SLC46A1, AMN, ABCD4	Vitamin digestion and absorption
hsa03008	Ribosome biogenesis in eukaryotes	6.88765	10	0.0123869	8.68118e-09	0.000618686		IMP4, UTP15, WDR43, WDR3, DKC1, POP1, GTPBP4	Biogrid	KEGG	RNA18SN5, RNA18SN1, RNA45SN4, RNA18SN4, RNA18SN2, RNA18SN3, RNA5-8SN5, RNA5-8SN1, RNA5-8SN4, RNA5-8SN2, RNA5-8SN3, RNA28SN5, RNA28SN1, RNA28SN4, RNA28SN2, RNA45SN3, RNA28SN3, RNA5S1, RNA5S2, RNA5S3, RNA5S4, RNA5S5, RNA5S6, RNA5S7, RNA5S8, RNA5S9, RNA5S10, RNA5S11, RNA5S12, RNA5S13, RNA5S14, RNA5S15, RNA5S16, RNA5S17, MPHOSPH10, IMP4, IMP3, WDR75, UTP15, UTP4, HEATR1, WDR43, UTP18, TBL3, UTP6, PWP…	Ribosome biogenesis in eukaryotes
hsa05219	Bladder cancer	6.44746	2	0.0051738	0.00125184	0.00125184		THBS1, DAPK1, HBEGF	Biogrid	KEGG	MMP1, MMP2, MMP9, TYMP, VEGFA, CXCL8, THBS1, EGFR, CDH1, CDKN2A, CDKN1A, MYC, RASSF1, DAPK1, DAPK3, DAPK2, MDM2, TP53, E2F1, E2F2, E2F3, RB1, FGFR3, CDK4, CCND1, RPS6KA5, EGF, MAPK1, MAPK3, MAP2K1, MAP2K2, ARAF, RAF1, BRAF, NRAS, UPK3A, HBEGF, SRC	Bladder cancer
hsa00240	Pyrimidine metabolism	6.40532	10	0.0113356	0.00172021	0.0370892		CAD, NME1, UCK2, DCTPP1	Biogrid	KEGG	RRM2B, RRM1, RRM2, CAD, UMPS, NME6, NME7, NME1, NME2, NME4, NME1-NME2, CMPK2, CMPK1, CTPS1, CTPS2, ENTPD8, ENTPD1, ENTPD3, CANT1, ENTPD5, ENTPD4, UCKL1, UCK2, UCK1, NT5C1B-RDH14, NT5C2, NT5DC4, NT5C, NT5E, NT5M, NT5C1A, NT5C1B, UPP2, UPP1, CDA, DCTPP1, DCK, DCTD, DTYMK, TK1, TK2, TYMP, TYMS, DPYD, DPYS, UPB1, DHODH, ENPP1, ENPP3, NUDT2, DUT, ASMTL, NT5C3B	Pyrimidine metabolism
hsa00270	Cysteine and methionine metabolism	5.69776	4	0.00509067	0.00152432	0.00182676		SRM, LDHA, BCAT1	Biogrid	KEGG	TAT, APIP, MRI1, LACC1, MTAP, SRM, AMD1, CTH, CBS, MTR, KYAT3, KYAT1, BHMT, MAT2B, MAT1A, MAT2A, AHCYL1, AHCY, AHCYL2, IL4I1, BHMT2, ENOPH1, SDS, SDSL, GOT1L1, GOT1, GOT2, CDO1, MPST, TST, LDHAL6A, LDHA, LDHB, LDHC, LDHAL6B, SMS, BCAT1, BCAT2, AGXT2, GCLC, GCLM, GSS, PHGDH, PSAT1, GNMT	Cysteine and methionine metabolism
hsa00512	Mucin type O-glycan biosynthesis	5.44452	9	0.00578035	0.0331346	0.0397287		GCNT1, GALNT18	Biogrid	KEGG	GCNT1, B4GALT5, ST6GALNAC2, ST6GALNAC1, POC1B-GALNT4, GALNT6, GALNT5, GALNT13, GALNT15, GALNTL5, GALNT1, GALNT2, GALNT3, GALNT8, GALNT18, GALNTL6, GALNT9, GALNT7, GALNT10, GALNT16, GALNT11, GALNT17, GALNT14, GALNT12, GALNT4, C1GALT1C1, C1GALT1, C1GALT1C1L, GCNT4, ST6GALNAC3, ST6GALNAC4, B3GNT3	Mucin type O-glycan biosynthesis
hsa03250	Viral life cycle - HIV-1	4.71161	1	0.00518135	0.0385671	0.0385671	CXCR4, SERINC5	FURIN	Biogrid	KEGG	PSIP1, TSG101, CHMP4A, CHMP6, PDCD6IP, CCR5, CXCR4, CD4, RANBP2, NUP153, TNPO3, CPSF6, CPSF7, TRIM5, BICD1, FEZ1, MAP1A, MAP1B, MAP1S, MX1, MX2, PPIA, SMARCB1, PIN1, KAT2A, XPO1, FURIN, AFF4, NELFB, NELFCD, NELFE, SUPT4H1, SUPT5H, APOBEC3A_B, APOBEC3D, APOBEC3H, HGS, VPS4A, VPS4B, ELL2, ELL3, ELL, CDK9, MLLT1, MLLT3, CCNT1, CCNT2, CREBBP, EP300, RAN, SAMHD1, SERINC3, SERINC5	Viral life cycle - HIV-1		CXCR4, PPIA	CXCR4, PPIA
hsa01232	Nucleotide metabolism	4.35562	2	0.0075	5.2812e-05	5.2812e-05		NME1, AK4, UCK2, DCTPP1	Biogrid	KEGG	CANT1, NUDT16, ENTPD8, ENTPD1, ENTPD3, ENTPD5, ENTPD4, NTPCR, ENTPD2, AMPD1, AMPD2, AMPD3, ADK, LACC1, PNP, NT5C1B-RDH14, NT5C2, NT5DC4, NT5C, NT5E, NT5M, NT5C1A, NT5C1B, GUK1, NME6, NME7, NME1, NME2, NME4, NME1-NME2, AK6, AK7, AK8, AK1, AK2, AK4, AK5, DCK, ADSS1, ADSS2, ADSL, AK3, ENPP1, ENPP3, APRT, RRM2B, RRM1, RRM2, ADA, ADA2, HPRT1, IMPDH1, IMPDH2, XDH, DGUOK, GDA, GMPS, GMPR, GMPR2, CMPK2, …	Nucleotide metabolism
hsa05230	Central carbon metabolism in cancer	3.82818	10	0.00588419	0.00125169	0.0114255	FGFR1	LDHA, HK2	Biogrid	KEGG	SLC2A1, SLC2A2, GCK, SLC16A3, GLS2, GLS, MYC, SIRT6, HIF1A, PDHA1, PDHA2, PDHB, SIRT3, PKM, LDHAL6A, LDHA, LDHB, LDHC, LDHAL6B, PDK1, EGFR, FGFR1, FGFR3, FGFR2, FLT3, KIT, MET, NTRK1, PDGFRA, PDGFRB, RET, NRAS, RAF1, MAP2K1, MAP2K2, MAPK1, MAPK3, PIK3CA, PIK3CB, PIK3CD, PIK3R1, PIK3R2, PIK3R3, AKT3, AKT1, AKT2, MTOR, HK1, HK2, HK3, HKDC1, PGAM1, PGAM2, SLC1A5, TIGAR, TP53, PFKL, PFKM, PFKP, PTEN,…	Central carbon metabolism in cancer
hsa04148	Efferocytosis	3.40283	10	0.0113359	0.0104729	0.047522		DOCK1, THBS1, ODC1, DUSP2, DUSP4, SPHK1	Biogrid	KEGG	ADGRB1, MERTK, DOCK1, RAC1, GULP1, ELMO1, ITGAV, STAB1, STAB2, ITGB3, ITGB5, MFGE8, AXL, PTK2, CRK, CRKL, BCAR1, CD36, GAS6, CD47, LRP1, CALR, MEGF11, MEGF10, HAVCR1, HAVCR2, TIMD4, PROS1, TYRO3, CD24, AGER, CX3CL1, GPR132, P2RY2, P2RY6, S1PR1, CX3CR1, SCARF1, THBS1, CREB1, EPOR, NFATC2, NFATC3, NFATC4, JAK2, EPO, HIF1A, ARNT, MAPK1, MAPK3, PPARG, RXRA, IL10, PBX1, ABCA1, RAB5A, RAB5B, RAB5C, RAB…	Efferocytosis	PPARG	BSG, CD47, HAVCR2, ITGAV, LIPA, PTGER4, TGFB1	BSG, CD47, ITGAV, LIPA, PTGER4, TGFB1
hsa04062	Chemokine signaling pathway	3.28549	2	0.0051738	0.0431486	0.0431486	CXCR4, RASGRP2, NCF1	CCL20, XCL1, XCL2, SHC4	Biogrid	KEGG	CXCR6, CCR9, CCR1, CCR3, CCR5, CCR6, CCR7, CCR8, CX3CR1, CCR10, XCR1, CXCR3, CXCR1, CXCR2, CXCR5, CCR2, CXCR4, CCL26, CXCL13, CCL27, CXCL1, CXCL2, CXCL3, CXCL8, CXCL10, CXCL9, PF4, PF4V1, PPBP, CCL28, CXCL16, CCL1, CCL2, CCL3, CCL5, CCL7, CCL8, CCL11, CCL13, CCL15, CCL16, CCL18, CCL19, CCL20, CCL21, CCL23, CCL24, CCL25, CXCL6, CXCL11, CXCL5, XCL1, CX3CL1, CXCL12, XCL2, CXCL14, JAK2, JAK3, PTK2, F…	Chemokine signaling pathway		CXCL10, CXCL9, CXCR3, CXCR4	CXCL10, CXCL9, CXCR3, CXCR4
hsa03020	RNA polymerase	3.26671	10	0.0113359	0.00876039	0.049755		POLR3G	Biogrid	KEGG	POLR2B, POLR2A, POLR2C, POLR2D, POLR2E, POLR2G, POLR2H, POLR2J2, POLR2J, POLR2J3, POLR1B, POLR1A, POLR1G, POLR1F, POLR1E, POLR1C, POLR1D, POLR3B, POLR3A, POLR3C, POLR3D, POLR3G, POLR3GL, POLR3F, POLR3E, CRCP, POLR2M	RNA polymerase
hsa04350	TGF-beta signaling pathway	3.26671	3	0.005	0.0105128	0.0105128		THBS1, E2F5, ID2, TFRC	Biogrid	KEGG	LTBP1, THBS1, CUL1, SMAD4, ACVR2A, ACVR2B, ACVR1C, ACVR1B, SMAD2, SMAD3, NODAL, SMAD6, SMAD7, PITX2, SP1, CREBBP, EP300, CDKN2B, MYC, TFDP1, E2F4, E2F5, RBL1, ID1, ID2, ID3, ID4, ACVR1, INHBA, INHBB, INHBC, INHBE, FST, LEFTY1, LEFTY2, PPP2CA, PPP2CB, PPP2R1A, PPP2R1B, ROCK1, RHOA, ZFYVE9, ZFYVE16, SKP1, MAPK1, MAPK3, SMURF1, SMURF2, TGFBR2, TGFBR1, TGFB1, TGFB2, TGFB3, DCN, TNF, IFNG, AMHR2, BMPR…	TGF-beta signaling pathway		ACVR1, ACVR1B, TGFB1, TGFBR1, TGFBR2	ACVR1, ACVR1B, ACVR2A, TGFB1, TGFBR1, TGFBR2, TNF
hsa05134	Legionellosis	3.26671	1	0.00534759	0.0474528	0.0474528	NAIP	HSPD1	Biogrid	KEGG	PYCARD, CASP1, IL1B, IL18, NAIP, CASP7, NFKB1, RELA, NFKBIA, BNIP3, BCL2L13, ARF1, RAB1A, RAB1B, CLK4, SEC22B, SAR1B, SAR1A, VCP, CYCS, CASP9, CASP3, CASP8, APAF1, ITGAM, ITGB2, CR1, CR1L, C3, HSPD1, EEF1G, EEF1A1, EEF1A2, HSF1, HBS1L, HSPA1L, HSPA8, TLR5, TLR2, TLR4, CD14, MYD88, TNF, IL6, CXCL8, IL12A, IL12B, CXCL1, CXCL2, CXCL3	Legionellosis		ITGAM, ITGB2	ITGAM, ITGB2, TNF
hsa05202	Transcriptional misregulation in cancer	3.18187	9	0.0060241	0.00603231	0.0232282	CDKN2C	ID2, PDGFA, BCL2A1, CCND2, GZMB	Biogrid	KEGG	FLI1, ERG, ETV1, ETV4, FEV, WT1, NR4A3, FUS, PAX3, PAX7, FOXO1, SS18L1, SS18, ASPSCR1, TFE3, MYC, ID2, ARNT2, ATM, PDGFA, IL2RB, BAIAP3, TSPAN7, MLF1, PPARG, MET, FLT1, NUPR1, CDKN1A, IGFBP3, TGFBR2, IGF1, IL6, NFKBIZ, CXCL8, PAX8, PRCC, TMPRSS2, ETV5, SLC45A3, ELK4, DDX5, PLAU, MMP3, MMP9, ZEB1, IL1R2, SPINT1, RXRA, RXRB, RXRG, RUNX1, RUNX1T1, PML, RARA, ZBTB16, CCNA2, CCNA1, JUP, BCL2A1, PER2, …	Transcriptional misregulation in cancer	PPARG	CD40, CSF1R, IL2RB, ITGAM, TGFBR2	CD40, CSF1R, IL2RB, ITGAM, TGFBR2
hsa00970	Aminoacyl-tRNA biosynthesis	3.14107	5	0.00598802	0.0202905	0.0202905		VARS2	Biogrid	KEGG	IARS1, IARS2, NARS1, NARS2, HARS2, HARS1, FARSB, FARS2, FARSA, RARS2, RARS1, QARS1, CARS2, GARS1, DARS1, DARS2, SARS2, SARS1, MARS1, MARS2, VARS2, VARS1, AARS1, AARS2, KARS1, LARS2, LARS1, TARS3, TARS1, TARS2, WARS2, WARS1, MTFMT, YARS2, YARS1, EPRS1, PARS2, EARS2, GATB, QRSL1, PSTK, TRNE, TRNQ, TRNA, TRND, TRNS1, TRNS2, TRNT, TRNN, TRNG, TRNC, TRNM, TRNV, TRNL1, TRNL2, TRNI, TRNK, TRNR, TRNP, TR…	Aminoacyl-tRNA biosynthesis
hsa04370	VEGF signaling pathway	3.14107	6	0.00545157	0.00115075	0.00115075		SPHK1, SH2D2A	Biogrid	KEGG	CDC42, KDR, PLCG1, PLCG2, SPHK2, SPHK1, PLA2G4B, PLA2G4E, PLA2G4F, PLA2G4D, PLA2G4A, PLA2G4C, JMJD7-PLA2G4B, MAPKAPK3, MAPKAPK2, PPP3CA, PPP3CB, PPP3CC, PPP3R1, PPP3R2, AKT3, AKT1, AKT2, PIK3CA, PIK3CB, PIK3CD, PIK3R1, PIK3R2, PIK3R3, NFATC2, PTK2, MAPK14, MAPK11, MAPK13, MAPK12, PXN, SH2D2A, SRC, SHC2, VEGFA, MAPK1, MAPK3, MAP2K1, MAP2K2, RAF1, NRAS, NOS3, CASP9, BAD, RAC1, RAC2, RAC3	VEGF signaling pathway
hsa04392	Hippo signaling pathway - multiple species	3.02474	4	0.00566795	0.0136521	0.0136521		TEAD4	Biogrid	KEGG	WWC1, NF2, FRMD6, SAV1, STK3, YAP1, WWTR1, LATS2, LATS1, MOB1A, MOB1B, TEAD1, TEAD4, TEAD3, TEAD2, PAK1, DCHS2, DCHS1, FAT4, TPTEP2-CSNK1E, CSNK1E, RASSF4, RASSF2, RASSF6, RASSF1, WTIP, AJUBA, LIMD1	Hippo signaling pathway - multiple species
hsa04657	IL-17 signaling pathway	2.91671	2	0.00527778	0.0028474	0.0028474		HSP90AB1, CCL20, TRAF4	Biogrid	KEGG	IKBKB, MAP3K7, CHUK, IL6, TAB3, TAB2, NFKBIA, IKBKG, NFKB1, RELA, FOS, FOSB, JUN, JUND, FOSL1, IL25, IL17RA, IL17RB, IL17A, IL17F, IL17C, IL17RE, IL17B, TRAF3IP2, TRAF3, IL17RC, HSP90AA1, HSP90AB1, HSP90B1, ELAVL1, SRSF1, IKBKE, MAPK14, MAPK15, MAPK1, MAPK3, MAPK4, MAPK6, MAPK7, MAPK11, MAPK9, MAPK10, MAPK13, MAPK12, FADD, CASP3, CASP8, GSK3B, IL17D, CXCL1, CXCL2, CXCL3, CCL2, CCL7, CCL20, DEFB4B…	IL-17 signaling pathway		CXCL10	CXCL10, TNF
hsa00230	Purine metabolism	2.84062	1	0.005	0.0243794	0.0243794		PPAT, AK4, NME1, PFAS	Biogrid	KEGG	RRM2B, RRM1, RRM2, PRPS1L1, PRPS1, PRPS2, PPAT, GART, ATIC, ADSL, PAICS, PDE10A, PDE11A, PDE1A, PDE1C, PDE2A, PDE3A, PDE3B, PDE1B, ADCY1, ADCY2, ADCY3, ADCY5, ADCY6, ADCY7, ADCY8, ADCY9, ADCY4, ADCY10, ENTPD8, ENTPD1, ENTPD3, ENTPD2, AK6, AK7, AK8, AK1, AK2, AK4, AK5, ADSS1, ADSS2, AMPD1, AMPD2, AMPD3, NT5C1B-RDH14, NT5C2, NT5DC4, NT5C, NT5E, NT5M, NT5C1A, NT5C1B, APRT, ADA, ADA2, PNP, LACC1, NME…	Purine metabolism
hsa05215	Prostate cancer	2.69235	8	0.008326	0.00624441	0.0327529	FGFR1	PDGFA, HSP90AB1	Biogrid	KEGG	SRD5A2, AR, NFKB1, RELA, NFKBIA, CDKN1B, PTEN, KLK3, BCL2, CCND1, LEF1, TCF7, TCF7L2, TCF7L1, CREBBP, EP300, MDM2, CDKN1A, FOXO1, CTNNB1, E2F1, E2F2, E2F3, NRAS, TP53, EGFR, FGFR1, FGFR2, IGF1R, INSRR, PDGFRA, PDGFRB, CHUK, IKBKB, IKBKG, BAD, CASP9, CREB3, CREB1, CREB3L4, ATF4, CREB3L2, CREB3L3, CREB5, CCNE1, CCNE2, EGF, IGF1, INS, PDGFA, PDGFB, PDGFC, TGFA, PDGFD, RB1, PDPK1, SOS1, SOS2, GRB2, G…	Prostate cancer
hsa04510	Focal adhesion	2.63445	9	0.00578035	0.0306903	0.0406728		PIP5K1B, THBS1, CCND2, PDGFA, SHC4, DOCK1	Biogrid	KEGG	ITGB1, ITGB3, ITGB4, ITGB5, ITGB6, ITGB7, ITGB8, ITGA11, ITGA6, ITGA1, ITGA2, ITGA2B, ITGA3, ITGA4, ITGA5, ITGA7, ITGA9, ITGAV, ITGA10, ITGA8, FLNA, FLNB, CDC42, MYLK4, MYLK, MYLK2, MYLK3, MYL12B, MYL9, MYL12A, MYL11, MYL5, MYL7, MYL10, DIAPH1, PPP1R12A, PPP1R12B, PPP1R12C, PPP1CA, PPP1CB, PPP1CC, ROCK1, ROCK2, AKT3, AKT1, AKT2, PDPK1, PARVB, PARVA, PARVG, ILK, VCL, VASP, PTEN, PIK3CA, PIK3CB, PI…	Focal adhesion		COL6A2, ITGA1, ITGA4, ITGAV, ITGB1, ITGB8, SPP1	COL6A2, COL6A3, ITGA1, ITGA4, ITGAV, ITGB1, ITGB8, SPP1
hsa05135	Yersinia infection	2.61337	9	0.00578035	0.0124728	0.0161492	CD8B	DOCK1, PIP5K1B, IL2	Biogrid	KEGG	ITGB1, SRC, WASL, ARPC4, ARPC3, ARPC1B, ACTR3, ACTR2, ARPC2, ARPC1A, ACTR3B, ACTR3C, ARPC5L, FN1, BCAR1, CRK, CRKL, DOCK1, PIP5K1C, PIP5K1A, PIP5K1B, ACTB, ACTG1, PTK2B, PTK2, WIPF2, WIPF3, WIPF1, ARF6, PXN, GIT2, ARHGEF7, WAS, RHOA, ROCK1, ROCK2, BAIAP2, MEFV, PYCARD, CASP1, IL18, IL1B, LIMK1, PKN1, PKN2, RPS6KA6, RPS6KA1, RPS6KA2, RPS6KA3, ARHGEF12, ARHGEF28, ITGA4, ITGA5, FYB1, SKAP2, LCK, ZAP…	Yersinia infection		CD8A, CD8B, IL2, ITGA4, ITGB1, LCK	CD8A, CD8B, IL2, ITGA4, ITGB1, LCK, TNF
hsa04621	NOD-like receptor signaling pathway	2.60089	2	0.00527778	0.0185441	0.0185441	NAIP, CARD16	HSP90AB1, NAMPT, DHX33	Biogrid	KEGG	PYCARD, CASP1, RIPK2, CHUK, IKBKB, MAP3K7, TAB2, TAB3, IL1B, IL18, CARD8, SUGT1, HSP90AA1, HSP90AB1, MAPK9, MAPK10, MAPK1, MAPK3, MAPK14, MAPK11, MAPK13, MAPK12, PYDC2, MEFV, PSTPIP1, NAIP, AIM2, TP53BP1, P2RX7, TRPV2, TRPM7, TRPM2, PANX1, NFKB1, RELA, JUN, IKBKG, TRAF3, TBK1, IKBKE, IRF3, IRF7, IRAK4, CASR, ITPR1, ITPR2, ITPR3, PLCB1, PLCB2, PLCB3, PLCB4, JAK1, TYK2, STAT1, STAT2, GSDMD, TLR4, M…	NOD-like receptor signaling pathway	TRPV2		TNF
hsa00010	Glycolysis / Gluconeogenesis	2.59263	1	0.005	0.00206023	0.00206023		LDHA, HK2	Biogrid	KEGG	ALDOA, ALDOB, ALDOC, ALDH2, ALDH1B1, ALDH9A1, ALDH3A2, ALDH7A1, ALDH3A1, ALDH3B1, ALDH3B2, AKR1A1, ADH1A, ADH1B, ADH1C, ADH4, ADH5, ADH6, ADH7, PDHA1, PDHA2, PDHB, DLAT, LDHAL6A, LDHA, LDHB, LDHC, LDHAL6B, PKLR, PKM, ENO1, ENO2, ENO3, ENO4, PGAM1, PGAM2, BPGM, GAPDH, GAPDHS, TPI1, PFKL, PFKM, PFKP, FBP1, FBP2, GPI, PGM1, PGM2, HK1, HK2, HK3, HKDC1, GCK, GALM, G6PC1, G6PC2, G6PC3, DLD, PGK1, PCK1,…	Glycolysis / Gluconeogenesis
hsa01240	Biosynthesis of cofactors	2.51286	2	0.0075	0.0286368	0.0286368		BCAT1, NME1, AK4, CAD	Biogrid	KEGG	UMPS, GCLC, GCLM, RFK, FLAD1, ASPDH, NAPRT, NMNAT2, NMNAT3, NMNAT1, NADSYN1, NADK2, IDO2, IDO1, TDO2, AFMID, KYNU, HAAO, BCAT1, BCAT2, PANK1, PANK3, PANK2, PPCDC, PPCS, COASY, QPRT, GCH1, ALPI, ALPL, ALPP, ALPG, DHFR, DHFR2, FPGS, GGH, PTS, SPR, MOCS1, MOCS2, GPHN, MTHFD1, MTHFD2, MTHFD2L, SHMT1, SHMT2, EARS2, EPRS1, ALAD, UROS, HMBS, UROD, PPOX, CPOX, FECH, ALAS1, ALAS2, COX10, COX15, MMAB, HPD,…	Biosynthesis of cofactors
hsa04066	HIF-1 signaling pathway	2.50004	1	0.015	0.00779968	0.00779968		LDHA, HK2, TFRC	Biogrid	KEGG	CUL2, ELOB, ELOC, VEGFA, EGLN2, EGLN3, EGLN1, VHL, ARNT, CREBBP, EP300, HIF1A, SLC2A1, EGF, IGF1, INS, EGFR, IGF1R, INSR, PIK3CA, PIK3CB, PIK3CD, PIK3R1, PIK3R2, PIK3R3, AKT3, AKT1, AKT2, MTOR, CYBB, PLCG1, PLCG2, LDHAL6A, LDHA, LDHB, LDHC, LDHAL6B, PDK1, PDHA1, PDHA2, PDHB, CAMK2A, CAMK2B, CAMK2D, CAMK2G, HK1, HK2, HK3, HKDC1, PFKL, PFKM, PFKP, GAPDH, ALDOA, ALDOB, ALDOC, ENO1, ENO2, ENO3, PGK1,…	HIF-1 signaling pathway
hsa04670	Leukocyte transendothelial migration	2.42578	2	0.0075	0.00495761	0.0239665	NCF1, CXCR4	CTNNA1	Biogrid	KEGG	CLDN24, CLDN34, OCLN, CLDN16, CLDN4, CLDN3, CLDN23, CLDN19, CLDN14, CLDN15, CLDN17, CLDN20, CLDN11, CLDN18, CLDN22, CLDN25, CLDN5, CLDN12, CLDN10, CLDN8, CLDN6, CLDN2, CLDN1, CLDN9, ESAM, MMP2, MMP9, PTPN11, CDH5, CD99, CD99L2, ITGB2, BCAR1, AFDN, SIPA1, F11R, ITGAL, ITGB1, ITGA4, JAM2, ITGAM, PIK3CA, PIK3CB, PIK3CD, PIK3R1, PIK3R2, PIK3R3, CTNNB1, ACTB, ACTG1, MYL12B, MYL9, MYL12A, MYL11, MYL5, …	Leukocyte transendothelial migration		CD99, CXCR4, ITGA4, ITGAL, ITGAM, ITGB1, ITGB2, JAM3	CD99, CXCR4, ITGA4, ITGAL, ITGAM, ITGB1, ITGB2, JAM3
hsa04145	Phagosome	2.38446	10	0.00600606	0.00902361	0.0410027	NCF1	SCARB1, THBS1, TFRC	Biogrid	KEGG	SEC22B, STX18, VAMP3, FCGR1A, FCGR2A, FCGR2B, FCGR3A, FCGR3B, FCGR2C, C1R, ITGAM, ITGB2, ITGAV, ITGB3, ITGB1, PLA2R1, MRC2, MSR1, ITGB5, ITGA2, ITGA5, ACTB, ACTG1, PIK3C3, EEA1, RAB5A, RAB5B, RAB5C, RAB7B, RAB7A, CYBB, RILP, CYBA, NCF4, NCF1, NCF2, RAC1, DYNC1H1, DYNC1I1, DYNC1I2, DYNC1LI2, DYNC1LI1, DYNC2H1, TUBA1B, TUBA3E, TUBA3D, TUBA8, TUBA4A, TUBA1A, TUBAL3, TUBA1C, TUBB3, TUBB4A, TUBB4B, TU…	Phagosome		HLA-A, HLA-B, HLA-C, ITGAM, ITGAV, ITGB1, ITGB2	HLA-A, HLA-B, HLA-C, ITGAM, ITGAV, ITGB1, ITGB2
hsa04110	Cell cycle	2.25291	10	0.0170039	0.0031628	0.0395961	CDC25C, CDKN2C	CCND2, E2F5	Biogrid	KEGG	CDKN2A, FZR1, MCM2, MCM4, MCM5, MCM6, ORC6, ORC3, ORC1, ORC2, ORC4, ORC5, ANAPC10, CDC26, ANAPC13, ANAPC15, ANAPC2, ANAPC4, ANAPC5, ANAPC7, ANAPC11, ANAPC1, CDC23, CDC16, CDC27, SKP1, CUL1, CDK1, BUB1B, PCNA, PLK1, ATM, ATR, DBF4, DBF4B, MAD2L2, MAD2L1, BUB1, BUB3, CDC14B, CDC14A, YWHAQ, YWHAB, YWHAE, YWHAG, YWHAH, YWHAZ, SFN, CHEK1, CHEK2, CDKN1A, PRKDC, MDM2, CREBBP, EP300, SKP2, PKMYT1, WEE2, …	Cell cycle		TGFB1	TGFB1
hsa04390	Hippo signaling pathway	2.17781	4	0.00588419	0.0351937	0.0351937		CTNNA1, TEAD4, CCND2, ID2	Biogrid	KEGG	WWC1, NF2, FRMD6, SAV1, STK3, YAP1, WWTR1, LATS2, LATS1, CRB1, CRB2, CTNNA1, CTNNA2, CTNNA3, RASSF1, CCN2, BIRC5, AREG, PPP1CA, PPP1CB, PPP1CC, TP53BP2, YWHAQ, YWHAB, YWHAE, YWHAG, YWHAH, YWHAZ, MOB1A, MOB1B, AMOT, PALS1, PATJ, CDH1, LLGL2, LLGL1, SCRIB, DLG1, DLG2, DLG3, DLG4, DLG5, TEAD1, TEAD4, TEAD3, TEAD2, WTIP, AJUBA, LIMD1, ACTB, ACTG1, PARD3, PARD6A, PARD6G, PARD6B, PRKCI, PRKCZ, TP73, SM…	Hippo signaling pathway		ITGB2, TGFB1, TGFBR1, TGFBR2	ITGB2, TGFB1, TGFBR1, TGFBR2
hsa05206	MicroRNAs in cancer	2.14915	6	0.00600606	0.0194601	0.0410818	CDC25C	CYP1B1, CCND2, THBS1, PDGFA, SHC4	Biogrid	KEGG	MIR133A1, MIR133A2, MIR133B, CDC25A, CDC25B, CDC25C, BCL2L2, VEGFA, CDK6, MIRLET7A1, MIRLET7A2, MIRLET7A3, MIRLET7B, MIRLET7D, MIRLET7E, MIRLET7F1, MIRLET7F2, MIRLET7G, MIRLET7I, MIR126, CRK, CRKL, MIR15A, MIR15B, MIR16-1, MIR16-2, MIR107, MIR17, MIR18A, MIR19A, MIR19B1, MIR19B2, MIR20A, MIR92A1, MIR92A2, MIR29A, MIR29B1, MIR29B2, MIR29C, MIR1-1, MIR1-2, MIR125A, MIR125B1, MIR125B2, HMGA2, MIR21,…	MicroRNAs in cancer		CD44	CD44
hsa04630	JAK-STAT signaling pathway	2.0417	9	0.00578035	0.019619	0.0260228		IL2RA, IL2, PDGFA, CCND2	Biogrid	KEGG	STAT1, STAT3, STAT5A, STAT5B, STAT6, JAK1, JAK3, IL2RA, IL2RB, IL2RG, IL4R, IL7R, IL9R, IL15RA, IL21R, CRLF2, IL2, IL4, IL7, IL9, IL15, IL21, TSLP, JAK2, CSF3R, EPOR, GHR, LEPR, MPL, PRLR, CSF3, CSH1, CSH2, EPO, GH1, GH2, LEP, PRL, THPO, STAT4, IL23R, IL12RB1, IL12RB2, IL12A, IL12B, IL23A, CNTFR, IL31RA, IL6R, IL6ST, IL11RA, IL13RA1, IL13RA2, LIFR, OSMR, IL27RA, CNTF, CTF1, CLCF1, IL27, IL6, IL11…	JAK-STAT signaling pathway		IL15, IL15RA, IL2, IL2RA, IL2RB, IL2RG, IL7, IL7R	IL15, IL15RA, IL2, IL2RA, IL2RB, IL2RG
hsa04520	Adherens junction	2.01649	4	0.00536845	0.0123929	0.0200432	FGFR1	CTNNA1	Biogrid	KEGG	SMAD4, CDH1, CTNNA1, CTNNA2, CTNNA3, LEF1, TCF7, TCF7L2, TCF7L1, NLK, MAP3K7, CREBBP, EP300, SMAD3, YES1, FYN, FER, SNAI2, MAPK1, MAPK3, TGFBR1, TGFBR2, FGFR1, EGFR, MET, INSR, IGF1R, CSNK2A1, CSNK2B, CSNK2A3, PTPRJ, PTPN6, PTPN1, PTPRF, PTPRB, PTPRM, ACP1, RHOA, WASF3, WASF1, BAIAP2, WAS, WASL, RAC1, RAC2, RAC3, CDC42, ACTB, ACTG1, TJP1, VCL, SORBS1, ACTN4, ACTN1, SSX2IP, LMO7, AFDN, CTNNB1, IQG…	Adherens junction		NECTIN2, TGFBR1, TGFBR2	NECTIN2, NECTIN3, TGFBR1, TGFBR2
hsa04915	Estrogen signaling pathway	1.97584	3	0.00518135	0.0157668	0.0199866		HBEGF, SHC4, HSP90AB1	Biogrid	KEGG	ESR1, ESR2, GPER1, SRC, MMP2, MMP9, HBEGF, EGFR, FOS, JUN, SP1, PRKACA, PRKACB, PRKACG, NRAS, RAF1, MAP2K1, MAP2K2, MAPK1, MAPK3, CREB3, CREB1, ATF2, ATF6B, CREB3L4, ATF4, CREB3L2, CREB3L3, CREB5, GNAQ, PLCB1, PLCB2, PLCB3, PLCB4, PRKCD, ADCY1, ADCY2, ADCY3, ADCY5, ADCY6, ADCY7, ADCY8, ADCY9, ADCY4, GABBR1, GABBR2, PIK3CA, PIK3CB, PIK3CD, PIK3R1, PIK3R2, PIK3R3, AKT3, AKT1, AKT2, NOS3, SHC2, SHC4…	Estrogen signaling pathway
hsa05152	Tuberculosis	1.95612	9	0.00598802	0.0295515	0.0382087		SPHK1, KSR1, VDR, HSPD1	Biogrid	KEGG	PLA2R1, MRC2, CLEC4M, CD209, RAF1, IL10, RAB5A, RAB5B, RAB5C, PIK3C3, TCIRG1, ATP6V0A2, ATP6V0D2, ATP6V0A4, ATP6V1H, ATP6V0C, ATP6V0B, ATP6V0A1, ATP6AP1, ATP6V0D1, EEA1, LAMP1, LAMP2, RAB7A, CTSD, CALML6, CALML5, CALM1, CALM2, CALM3, CALML3, CALML4, CAMK2A, CAMK2B, CAMK2D, CAMK2G, SPHK2, SPHK1, FCGR1A, FCGR2A, FCGR2B, FCGR3A, FCGR3B, FCGR2C, CORO1A, PPP3CA, PPP3CB, PPP3CC, PPP3R1, PPP3R2, ITGB2, …	Tuberculosis		CD74, ITGAM, ITGAX, ITGB2, TGFB1	CD74, ITGAM, ITGAX, ITGB2, TGFB1, TNF
hsa04014	Ras signaling pathway	1.89925	5	0.00578035	0.0243379	0.0243379	FGFR1, RASGRP2	SHC4, PDGFA, KSR1	Biogrid	KEGG	MAPK1, MAPK3, MAP2K1, MAP2K2, RAF1, RRAS2, MRAS, NRAS, RRAS, GRB2, SOS1, SOS2, AKT3, AKT1, AKT2, PIK3CA, PIK3CB, PIK3CD, PIK3R1, PIK3R2, PIK3R3, SHC2, SHC4, SHC3, SHC1, CSF1, EFNA1, EFNA2, EFNA3, EFNA4, EFNA5, EGF, FGF1, FGF2, FGF3, FGF4, FGF5, FGF6, FGF7, FGF8, FGF9, FGF10, VEGFD, FLT3LG, FGF20, FGF21, FGF22, ANGPT1, ANGPT2, HGF, IGF1, IGF2, INS, KITLG, NGF, NTF3, ANGPT4, PDGFA, PDGFB, PGF, PDGF…	Ras signaling pathway		CSF1, CSF1R	CSF1, CSF1R
hsa04810	Regulation of actin cytoskeleton	1.89046	8	0.00600606	0.0350027	0.0477898	FGFR1, CXCR4	PIP5K1B, DOCK1, PDGFA	Biogrid	KEGG	F2, TMSB4X, TMSB4Y, ARPC4, ARPC3, ARPC1B, ACTR3, ACTR2, ARPC2, ARPC1A, ACTR3B, ACTR3C, ARPC5L, PFN3, PFN4, PFN1, PFN2, WASF1, BRK1, APC2, WASL, SPATA13, ARHGEF4, ABI2, NCKAP1, NCKAP1L, CYFIP1, CYFIP2, BAIAP2, SSH1, SSH3, SSH2, CFL1, CFL2, LIMK1, LIMK2, GSN, SCIN, VCL, PIKFYVE, PIP5K1C, PIP4K2A, PIP4K2C, PIP5K1A, PIP5K1B, PIP4K2B, DIAPH1, DIAPH2, ACTN4, ACTN1, MSN, RDX, EZR, PXN, SLC9A1, PPP1R12A,…	Regulation of actin cytoskeleton		CXCR4, ITGA1, ITGA4, ITGAL, ITGAM, ITGAV, ITGAX, ITGB1, ITGB2, ITGB8	CXCR4, ITGA1, ITGA4, ITGAL, ITGAM, ITGAV, ITGAX, ITGB1, ITGB2, ITGB8
hsa04914	Progesterone-mediated oocyte maturation	1.81484	7	0.00598802	0.00255653	0.0316931	CDC25C	HSP90AB1	Biogrid	KEGG	IGF1R, IGF1, INS, MOS, CPEB2, CPEB3, CPEB1, CPEB4, ADCY1, ADCY2, ADCY3, ADCY5, ADCY6, ADCY7, ADCY8, ADCY9, ADCY4, CCNB1, CDK1, PIK3CA, PIK3CB, PIK3CD, PIK3R1, PIK3R2, PIK3R3, AKT3, AKT1, AKT2, PDE3B, ANAPC10, CDC26, ANAPC13, ANAPC15, ANAPC2, ANAPC4, ANAPC5, ANAPC7, ANAPC11, ANAPC1, CDC23, CDC16, CDC27, FZR1, MAD2L2, MAD2L1, MAD1L1, BUB1, CDC25A, CDC25B, CDC25C, PLK1, CCNB3, CCNB2, HSP90AA1, HSP90…	Progesterone-mediated oocyte maturation
hsa05200	Pathways in cancer	1.80754	7	0.0060241	0.000100723	0.0353565	FGFR1, RASGRP2, CXCR4	CTNNA1, PDGFA, HSP90AB1, CCND2, TRAF4, DAPK1, IL2, IL2RA	Biogrid	KEGG	DCC, CASP3, CASP9, CDH1, CTNNB1, WNT16, WNT4, WNT1, WNT2, WNT3, WNT5A, WNT6, WNT7A, WNT7B, WNT8A, WNT8B, WNT10B, WNT11, WNT2B, WNT9A, WNT9B, WNT10A, WNT5B, WNT3A, CTNNA1, CTNNA2, CTNNA3, ITGB1, DVL1, DVL2, DVL3, LAMC3, COL4A1, COL4A2, COL4A3, COL4A4, COL4A5, LAMB4, FN1, LAMA1, LAMA2, LAMA3, LAMA5, LAMB1, LAMB2, LAMB3, LAMC1, LAMC2, ITGA6, ITGA2, ITGA2B, ITGA3, ITGAV, PTK2, PTEN, FZD10, FZD2, FZD5…	Pathways in cancer	PPARG	CSF1R, CXCR4, IL15, IL15RA, IL2, IL2RA, IL2RB, IL2RG, IL7, IL7R, ITGAV, ITGB1, PTGER4, TGFB1, TGFBR1, TGFBR2	CSF1R, CXCR4, IL15, IL15RA, IL2, IL2RA, IL2RB, IL2RG, ITGAV, ITGB1, PTGER4, TGFB1, TGFBR1, TGFBR2
hsa04151	PI3K-Akt signaling pathway	1.70649	3	0.005	0.0150117	0.0150117	FGFR1	PDGFA, HSP90AB1, THBS1, IL2RA, IL2, CCND2	Biogrid	KEGG	EIF4E, EIF4E1B, EIF4E2, EIF4EBP1, RPS6, EIF4B, RPTOR, MTOR, MLST8, RHEB, TSC2, TSC1, AKT3, AKT1, AKT2, PDPK1, PIK3CA, PIK3CB, PIK3CD, PIK3R1, PIK3R2, PIK3R3, PTEN, IRS1, CSF1R, EGFR, EPHA2, ERBB3, ERBB4, FGFR1, FGFR3, FGFR2, FGFR4, FLT1, FLT3, FLT4, IGF1R, INSR, KDR, KIT, MET, NTRK1, NTRK2, PDGFRA, PDGFRB, RET, TEK, LPAR6, CHRM1, CHRM2, F2R, LPAR3, LPAR4, LPAR5, LPAR2, GSK3B, MYC, CDKN1B, RBL2, F…	PI3K-Akt signaling pathway		COL6A2, CSF1, CSF1R, IL2, IL2RA, IL2RB, IL2RG, IL7, IL7R, ITGA1, ITGA4, ITGAV, ITGB1, ITGB8, SPP1	COL6A2, COL6A3, CSF1, CSF1R, IL2, IL2RA, IL2RB, IL2RG, ITGA1, ITGA4, ITGAV, ITGB1, ITGB8, SPP1
hsa04922	Glucagon signaling pathway	1.64986	4	0.00600606	0.00466852	0.00466852		PRMT1, LDHA	Biogrid	KEGG	SLC2A1, SLC2A2, PDHA1, PDHA2, PDHB, PKM, GCK, PFKL, PFKM, PFKP, PGAM1, PGAM2, GCG, GCGR, GNAS, ADCY2, PRKACA, PRKACB, PRKACG, GYS1, GYS2, PYGB, PYGL, PYGM, GNAQ, PLCB1, PLCB2, PLCB3, PLCB4, CREB3, CREB1, ATF2, CREB3L4, ATF4, CREB3L2, CREB3L3, CREB5, PPP4R3C, PPP4C, PPP4R3A, PPP4R3B, CRTC2, SIK2, CREBBP, EP300, PCK1, PCK2, G6PC1, G6PC2, G6PC3, FOXO1, PRMT1, SIK, SIK1, AKT3, AKT1, AKT2, PDE3B, CPT1…	Glucagon signaling pathway
hsa05166	Human T-cell leukemia virus 1 infection	1.63336	2	0.00526447	0.0131719	0.0131719	CDKN2C	CCND2, IL2, IL2RA	Biogrid	KEGG	NRP1, SLC2A1, TLN1, TLN2, ITGAL, ITGB2, NFATC2, NFATC3, NFATC4, PPP3CA, PPP3CB, PPP3CC, PPP3R1, PPP3R2, CANX, CALR, IL2RB, IL2RG, JAK1, JAK3, STAT5A, STAT5B, HLA-A, HLA-B, HLA-C, HLA-G, MYC, KAT5, CCND2, FDPS, NRAS, SLC25A4, SLC25A5, SLC25A6, TSPO, VDAC1, VDAC2, VDAC3, SLC25A31, XPO1, RAN, RANBP3, ADCY1, ADCY2, ADCY3, ADCY5, ADCY6, ADCY7, ADCY8, ADCY9, ADCY4, PRKACA, PRKACB, PRKACG, CREB3, CREB1,…	Human T-cell leukemia virus 1 infection		CD40, HLA-A, HLA-B, HLA-C, IL15, IL15RA, IL2, IL2RA, IL2RB, IL2RG, ITGAL, ITGB2, LCK, LTA, TGFB1, TGFBR1, TGFBR2	CD40, HLA-A, HLA-B, HLA-C, IL15, IL15RA, IL2, IL2RA, IL2RB, IL2RG, ITGAL, ITGB2, LCK, LTA, TGFB1, TGFBR1, TGFBR2, TNF
hsa04114	Oocyte meiosis	1.3842	10	0.00855812	0.0172397	0.0214676	FBXO43, CDC25C		Biogrid	KEGG	MOS, CDK1, MAD2L2, MAD2L1, MAD1L1, CCNB2, PKMYT1, RPS6KA6, RPS6KA1, RPS6KA2, RPS6KA3, MAPK1, MAPK3, MAP2K1, ANAPC10, CDC26, ANAPC13, ANAPC15, ANAPC2, ANAPC4, ANAPC5, ANAPC7, ANAPC11, ANAPC1, CDC23, CDC16, CDC27, PTTG2, PTTG1, CCNB1, FBXO5, SKP1, CUL1, CCNE1, CCNE2, FBXO43, CDC25C, FBXW11, BTRC, CAMK2A, CAMK2B, CAMK2D, CAMK2G, PLK1, AURKA, PLCZ1, ITPR1, ITPR2, ITPR3, CALML6, CALML5, CALM1, CALM2, …	Oocyte meiosis
hsa05207	Chemical carcinogenesis - receptor activation	1.30321	7	0.00609756	0.006887	0.006887		VDR, CYP1B1, HSP90AB1	Biogrid	KEGG	ESR1, ESR2, EGFR, NRAS, RAF1, MAP2K1, MAP2K2, MAPK1, MAPK3, ADCY1, ADCY2, ADCY3, ADCY5, ADCY6, ADCY7, ADCY8, ADCY9, ADCY4, PRKACA, PRKACB, PRKACG, CREB3, CREB1, ATF2, ATF6B, CREB3L4, ATF4, CREB3L2, CREB3L3, CREB5, SRC, GRB2, SOS1, SOS2, PIK3CA, PIK3CB, PIK3CD, PIK3R1, PIK3R2, PIK3R3, AKT3, AKT1, AKT2, FOS, JUN, VDR, EIF4EBP1, MTOR, CHRNA9, CHRNA7, CHRNA3, CHRNB2, CHRNB4, CHRNA4, ARRB1, ARRB2, RB1…	Chemical carcinogenesis - receptor activation		PTGES3	PTGES3
hsa05205	Proteoglycans in cancer	1.28949	8	0.00588419	0.0113031	0.0113031	FGFR1	THBS1, HBEGF	Biogrid	KEGG	CD44, TIAM1, RHOA, ROCK1, ROCK2, ANK1, ANK2, ANK3, PIK3CA, PIK3CB, PIK3CD, PIK3R1, PIK3R2, PIK3R3, AKT3, AKT1, AKT2, PPP1R12A, PPP1R12B, PPP1R12C, PPP1CA, PPP1CB, PPP1CC, ITPR1, ITPR2, ITPR3, CAMK2A, CAMK2B, CAMK2D, CAMK2G, FLNA, PLCE1, ARHGEF12, SLC9A1, GAB1, RAC1, CDC42, PAK1, ACTB, ACTG1, IQGAP1, MAPK1, MAPK3, ELK1, ESR1, RRAS2, MRAS, NRAS, RRAS, ARAF, RAF1, BRAF, MAP2K1, MAP2K2, NANOGP8, NANO…	Proteoglycans in cancer		CD44, ITGAV, ITGB1, TGFB1	CD44, ITGAV, ITGB1, TGFB1, TNF
hsa05417	Lipid and atherosclerosis	1.27606	7	0.00598802	0.0246782	0.0337204	NCF1	HSP90AB1, HSPD1	Biogrid	KEGG	AKT3, AKT1, AKT2, PDPK1, PIK3CA, PIK3CB, PIK3CD, PIK3R1, PIK3R2, PIK3R3, GSK3B, TP53, OLR1, AGER, PLCB1, PLCB2, PLCB3, PLCB4, PLCG1, NRAS, MAPK1, MAPK3, ROCK2, MMP1, RHOA, BAD, BCL2, BAX, NOS3, SRC, MAPK9, MAPK10, FOS, JUN, NFKB1, RELA, JAK2, STAT3, CCL2, CXCL8, IL1B, IL6, VCAM1, MYD88, CHUK, IKBKB, IKBKG, MAP3K7, MAPK14, MAPK11, MAPK13, MAPK12, IRAK1, TIRAP, TAB2, NFKBIA, LY96, LBP, TLR4, CD14, …	Lipid and atherosclerosis	PPARG	CD40, CD40LG	CD40, CD40LG, TNF
hsa05224	Breast cancer	1.16668	3	0.00518135	0.0226345	0.0286771	FGFR1	SHC4	Biogrid	KEGG	ESR1, ESR2, EGFR, NCOA3, NCOA1, NRAS, ARAF, RAF1, BRAF, MAP2K1, MAP2K2, MAPK1, MAPK3, SHC2, SHC4, SHC3, SHC1, GRB2, SOS1, SOS2, JAG1, JAG2, NOTCH1, NOTCH2, NOTCH3, NOTCH4, MTOR, IGF1, IGF1R, FOS, JUN, SP1, DLL3, DLL1, DLL4, PGR, PIK3CA, PIK3CB, PIK3CD, PIK3R1, PIK3R2, PIK3R3, AKT3, AKT1, AKT2, PTEN, CCND1, MYC, LEF1, TCF7, TCF7L2, TCF7L1, CSNK1A1L, CSNK1A1, AXIN1, AXIN2, APC2, CTNNB1, GSK3B, FRAT…	Breast cancer
hsa04141	Protein processing in endoplasmic reticulum	1.11874	4	0.00600606	0.00767572	0.00767572		HSP90AB1, HSPBP1	Biogrid	KEGG	ATF4, MAPK9, MAPK10, MAP3K5, MAP2K7, EIF2S1, CANX, CALR, PPP1R15A, PDIA3, CASP12, CAPN1, CAPN2, SEC61B, SEC61G, SEC61A1, SEC61A2, VCP, DAD1, DDOST, STT3B, STT3A, OSTC, RPN1, RPN2, TMEM258, TUSC3, MMP24-AS1-EDEM2, EDEM3, EDEM1, SEC24B, SEC23B, SEC23A, SEC24A, SEC24C, SEC24D, LMAN2, LMAN1, UFD1, NPLOC4, ERO1A, ERO1B, MAN1A2, MAN1B1, MAN1A1, MAN1C1, GANAB, PRKCSH, MOGS, UGGT2, UGGT1, MARCHF6, SYVN1,…	Protein processing in endoplasmic reticulum		P4HB	P4HB
hsa04218	Cellular senescence	1.11113	7	0.00578035	0.00329555	0.00329555		CCND2, E2F5	Biogrid	KEGG	RASSF5, PPP1CA, PPP1CB, PPP1CC, MYC, HIPK3, HIPK4, HIPK1, HIPK2, CDKN2A, MDM2, TP53, PIK3CA, PIK3CB, PIK3CD, PIK3R1, PIK3R2, PIK3R3, AKT3, AKT1, AKT2, TSC1, TSC2, RHEB, MTOR, FOXO3, SIRT1, RRAS2, MRAS, NRAS, RRAS, MAP2K1, MAP2K2, ETS1, RAF1, CDK4, CDK6, CCND1, CCND2, CCND3, MAPK1, MAPK3, CDKN1A, CCNE1, CCNE2, RB1, RBL1, RBL2, E2F1, E2F2, E2F3, E2F4, E2F5, MAPK14, MAPK11, MAPK13, MAPK12, MAP2K3, M…	Cellular senescence	TRPV4	HLA-A, HLA-B, HLA-C, TGFB1, TGFBR1, TGFBR2	HLA-A, HLA-B, HLA-C, TGFB1, TGFBR1, TGFBR2
