## Supplementary Table 14 for "Cannabidiol exerts anti-inflammatory effects but maintains T effector memory cell differentiation: A Single-Cell Study in Humans"

### Sheet: Supp Table14
Using a set of Marker Genes with the scRNA-seq data with Tacrolimus conditions. The gene is DEG in a cell type when the adjusted P-value< 0.05 and avg.FC>0.5.	Differentially Expressed Genes (DEGs) Across the Three Annotation Levels.
	Level 1								Level 2								By Condition
	p_val	avg_log2FC	pct.1	pct.2	p_val_adj	cluster	gene		p_val	avg_log2FC	pct.1	pct.2	p_val_adj	cluster	gene		p_val	avg_log2FC	pct.1	pct.2	p_val_adj	cluster	gene
	0	8.18957	0.915	0.021	0	B	MS4A1		0	4.49249	0.905	0.059	0	B Naive	MS4A1		0	-3.9412	0.049	0.341	0	No CD3/CD28 -CBD -TAC	IL2RA
	0	-3.27621	0.15	0.805	0	B	CD3D		0	-3.24215	0.135	0.779	0	B Naive	CD3D		0	-2.07595	0.121	0.309	0	No CD3/CD28 -CBD -TAC	PCNA
	0	-3.49468	0.111	0.675	0	B	LEF1		0	-3.44655	0.095	0.652	0	B Naive	LEF1		0	-3.98286	0.009	0.167	0	No CD3/CD28 -CBD -TAC	MKI67
	0	5.42432	0.554	0.052	0	B	CD40		0	-2.77005	0.135	0.585	0	B Naive	TCF7		0	-3.97298	0.04	0.192	0	No CD3/CD28 -CBD -TAC	GZMB
	0	-2.58248	0.171	0.6	0	B	TCF7		0	3.00752	0.462	0.08	0	B Naive	CD40		0	-1.15425	0.106	0.245	0	No CD3/CD28 -CBD -TAC	CTLA4
	0	-3.50235	0.073	0.442	0	B	MAL		0	-3.48426	0.064	0.427	0	B Naive	MAL		0	0.615604	0.659	0.527	0	No CD3/CD28 -CBD -TAC	TCF7
	0	7.44598	0.32	0.01	0	B	CD19		0	4.35098	0.269	0.026	0	B Naive	CD19		0	-1.01931	0.046	0.154	0	No CD3/CD28 -CBD -TAC	IKZF4
	0	7.17389	0.258	0.012	0	B	FCER2		0	-3.26884	0.032	0.234	0	B Naive	CD4		0	0.40024	0.633	0.54	0	No CD3/CD28 -CBD -TAC	SELL
	0	-3.32335	0.039	0.242	0	B	CD4		0	-3.14524	0.03	0.232	0	B Naive	CTLA4		0	-1.66506	0.065	0.157	0	No CD3/CD28 -CBD -TAC	RGS1
	0	-2.83858	0.041	0.239	0	B	CTLA4		0	-2.63704	0.106	0.296	0	B Naive	IL2RA		0	-0.869073	0.094	0.18	0	No CD3/CD28 -CBD -TAC	CD40LG
	0	-3.57649	0.035	0.227	0	B	CD8B		0	-3.35648	0.033	0.219	0	B Naive	CD8B		0	-1.0389	0.071	0.116	0	No CD3/CD28 -CBD -TAC	CD40
	0	-3.16564	0.084	0.257	0	B	CCL5		0	-1.92871	0.103	0.284	0	B Naive	PCNA		0	0.461628	0.648	0.604	0	No CD3/CD28 -CBD -TAC	LEF1
	0	-3.29448	0.033	0.187	0	B	CD8A		0	3.20017	0.206	0.026	0	B Naive	FCER2		4.13189e-307	0.210009	0.603	0.574	1.04632e-302	No CD3/CD28 -CBD -TAC	CCR7
	0	-2.94739	0.029	0.179	0	B	CD40LG		0	-2.87685	0.073	0.251	0	B Naive	CCL5		1.26658e-87	-0.253484	0.425	0.396	3.20737e-83	No CD3/CD28 -CBD -TAC	MAL
	0	-3.48434	0.023	0.151	0	B	DPP4		0	-3.4359	0.019	0.174	0	B Naive	CD40LG		1.38772e-86	0.0343264	0.205	0.246	3.51413e-82	No CD3/CD28 -CBD -TAC	CCL5
	0	-1.11966	0.164	0.284	0	B	PCNA		0	-3.09374	0.029	0.181	0	B Naive	CD8A		1.49982e-59	0.0774634	0.147	0.176	3.798e-55	No CD3/CD28 -CBD -TAC	CD8A
	0	-2.84217	0.032	0.148	0	B	MKI67		0	-5.0707	0.006	0.146	0	B Naive	MKI67		9.47679e-51	-0.79585	0.128	0.147	2.39981e-46	No CD3/CD28 -CBD -TAC	GZMA
	0	-3.0045	0.059	0.174	0	B	GZMB		0	-3.61263	0.038	0.171	0	B Naive	GZMB		9.43866e-33	0.499979	0.209	0.205	2.39015e-28	No CD3/CD28 -CBD -TAC	CD8B
	0	-3.37014	0.041	0.155	0	B	GZMA		0	-3.5697	0.018	0.147	0	B Naive	DPP4		1.1933e-28	-0.0940127	0.737	0.733	3.02179e-24	No CD3/CD28 -CBD -TAC	CD3D
	0	-1.71499	0.075	0.179	0	B	KLRG1		0	6.26648	0.135	0.008	0	B Naive	KCNG1		3.16416e-26	-0.0393911	0.107	0.122	8.0126e-22	No CD3/CD28 -CBD -TAC	MS4A1
	0	-1.53206	0.041	0.143	0	B	IKZF4		0	-1.5935	0.028	0.14	0	B Naive	IKZF4		7.77878e-12	-0.0207238	0.128	0.14	1.96982e-07	No CD3/CD28 -CBD -TAC	DPP4
	0	-1.74281	0.193	0.294	0	B	IL2RA		0	-3.15525	0.041	0.151	0	B Naive	GZMA		1.07045e-10	-0.287739	0.808	0.798	2.71071e-06	No CD3/CD28 -CBD -TAC	LTB
	0	-0.527516	0.744	0.807	0	B	LTB		0	-1.4756	0.071	0.175	0	B Naive	KLRG1		3.07866e-05	0.466551	0.21	0.223	0.779609	No CD3/CD28 -CBD -TAC	CD4
	1.31681e-265	-1.1865	0.088	0.145	3.33455e-261	B	RGS1		0	0.503327	0.648	0.552	0	B Naive	SELL		0	1.96869	0.532	0.206	0	CD3/CD28 -CBD -TAC	IL2RA
	7.82313e-108	0.171995	0.584	0.556	1.98105e-103	B	SELL		0	-1.40164	0.064	0.144	0	B Naive	RGS1		0	2.84015	0.364	0.099	0	CD3/CD28 -CBD -TAC	GZMB
	1.51699e-33	0.00751201	0.536	0.585	3.84148e-29	B	CCR7		4.81115e-143	-0.428907	0.761	0.803	1.21833e-138	B Naive	LTB		0	1.47892	0.454	0.214	0	CD3/CD28 -CBD -TAC	PCNA
	0	0.98476	0.782	0.331	0	CD4	LEF1		1.67196e-70	-0.0965598	0.501	0.586	4.2339e-66	B Naive	CCR7		0	1.73258	0.306	0.083	0	CD3/CD28 -CBD -TAC	MKI67
	0	0.530404	0.864	0.517	0	CD4	CD3D		0	3.6961	0.935	0.086	0	B Proliferating	MS4A1		0	-1.38135	0.405	0.599	0	CD3/CD28 -CBD -TAC	TCF7
	0	1.08316	0.508	0.223	0	CD4	MAL		0	4.4173	0.725	0.082	0	B Proliferating	CD40		0	-0.905385	0.452	0.592	0	CD3/CD28 -CBD -TAC	SELL
	0	-3.87946	0.132	0.416	0	CD4	CCL5		0	-3.14061	0.179	0.756	0	B Proliferating	CD3D		0	1.06662	0.268	0.13	0	CD3/CD28 -CBD -TAC	CD40LG
	0	0.604209	0.681	0.41	0	CD4	CCR7		0	-3.38093	0.14	0.632	0	B Proliferating	LEF1		0	0.888492	0.314	0.188	0	CD3/CD28 -CBD -TAC	CTLA4
	0	0.724979	0.899	0.634	0	CD4	LTB		0	3.73202	0.415	0.029	0	B Proliferating	CD19		0	0.568723	0.217	0.106	0	CD3/CD28 -CBD -TAC	IKZF4
	0	2.22113	0.382	0.118	0	CD4	IL2RA		0	4.84641	0.355	0.026	0	B Proliferating	FCER2		0	1.5609	0.162	0.052	0	CD3/CD28 -CBD -TAC	CD70
	0	0.523761	0.65	0.392	0	CD4	TCF7		0	-2.13447	0.237	0.566	0	B Proliferating	TCF7		0	1.09844	0.198	0.12	0	CD3/CD28 -CBD -TAC	RGS1
	0	-6.62323	0.024	0.277	0	CD4	MS4A1		0	-3.33518	0.091	0.414	0	B Proliferating	MAL		0	1.25258	0.1	0.03	0	CD3/CD28 -CBD -TAC	FOXP3
	0	2.31034	0.313	0.066	0	CD4	CD4		0	-3.22186	0.053	0.227	0	B Proliferating	CD4		0	0.383696	0.103	0.046	0	CD3/CD28 -CBD -TAC	GZMH
	0	1.95084	0.3	0.08	0	CD4	CTLA4		0	-3.83543	0.04	0.212	0	B Proliferating	CD8B		0	-0.820405	0.57	0.626	0	CD3/CD28 -CBD -TAC	LEF1
	0	-4.48692	0.062	0.279	0	CD4	GZMA		0	-2.25112	0.062	0.224	0	B Proliferating	CTLA4		0	1.0338	0.141	0.096	0	CD3/CD28 -CBD -TAC	CD40
	0	3.18243	0.244	0.027	0	CD4	CD40LG		0	-3.63273	0.103	0.243	0	B Proliferating	CCL5		0	-1.0962	0.133	0.178	0	CD3/CD28 -CBD -TAC	KLRG1
	0	0.339554	0.633	0.436	0	CD4	SELL		0	-3.508	0.039	0.175	0	B Proliferating	CD8A		0	-0.361982	0.554	0.588	0	CD3/CD28 -CBD -TAC	CCR7
	0	-2.60321	0.135	0.324	0	CD4	CD8B		0	1.82799	0.203	0.073	0	B Proliferating	CD70		2.14254e-270	0.419011	0.833	0.789	5.42555e-266	CD3/CD28 -CBD -TAC	LTB
	0	1.55676	0.339	0.158	0	CD4	PCNA		0	-2.19199	0.048	0.167	0	B Proliferating	CD40LG		6.04915e-195	0.447005	0.166	0.128	1.53183e-190	CD3/CD28 -CBD -TAC	DPP4
	0	3.29688	0.202	0.025	0	CD4	MKI67		0	-3.1532	0.033	0.142	0	B Proliferating	DPP4		7.13237e-83	-0.219829	0.196	0.162	1.80613e-78	CD3/CD28 -CBD -TAC	CD8A
	0	-4.04053	0.054	0.195	0	CD4	CD40		0	-3.62007	0.043	0.147	0	B Proliferating	GZMA		2.23716e-65	0.778164	0.412	0.398	5.66515e-61	CD3/CD28 -CBD -TAC	MAL
	0	-2.62945	0.117	0.258	0	CD4	CD8A		0	-0.650524	0.712	0.803	0	B Proliferating	LTB		5.02599e-40	0.825106	0.154	0.14	1.27273e-35	CD3/CD28 -CBD -TAC	GZMA
	0	1.01645	0.178	0.056	0	CD4	IKZF4		1.35726e-246	-0.708645	0.467	0.563	3.43698e-242	B Proliferating	SELL		2.57298e-34	-0.378544	0.248	0.211	6.51555e-30	CD3/CD28 -CBD -TAC	CD4
	0	-3.35292	0.028	0.136	0	CD4	GZMK		5.86167e-225	-2.08395	0.083	0.171	1.48435e-220	B Proliferating	KLRG1		2.20794e-32	-0.616845	0.205	0.206	5.59117e-28	CD3/CD28 -CBD -TAC	CD8B
	0	1.42965	0.178	0.073	0	CD4	RGS1		6.6326e-159	-1.29093	0.066	0.135	1.67957e-154	B Proliferating	IKZF4		3.62183e-27	-0.546924	0.265	0.23	9.17156e-23	CD3/CD28 -CBD -TAC	CCL5
	0	0.669546	0.171	0.081	0	CD4	DPP4		2.79466e-140	-2.15921	0.098	0.164	7.07692e-136	B Proliferating	GZMB		2.17956e-17	-0.215805	0.128	0.116	5.51931e-13	CD3/CD28 -CBD -TAC	MS4A1
	0	-1.50894	0.155	0.187	0	CD4	KLRG1		4.98903e-115	-1.43416	0.081	0.138	1.26337e-110	B Proliferating	MKI67		0.00240769	0.0361702	0.727	0.736	1	CD3/CD28 -CBD -TAC	CD3D
	0.00150133	-0.388326	0.163	0.16	1	CD4	GZMB		5.68411e-15	-0.746598	0.353	0.28	1.43939e-10	B Proliferating	IL2RA		0	-0.725453	0.342	0.417	0	CD3/CD28 -CBD +TAC	MAL
	0	3.74652	0.588	0.113	0	CD8	CD8B		3.95621e-05	0.176886	0.601	0.579	1	B Proliferating	CCR7		0	-1.94065	0.103	0.177	0	CD3/CD28 -CBD +TAC	GZMB
	0	2.48485	0.513	0.171	0	CD8	CCL5		0.000385756	-0.75667	0.132	0.139	1	B Proliferating	RGS1		0.0000000000014E-307	-0.638369	0.123	0.173	0.00000003536047E-307	CD3/CD28 -CBD +TAC	CD40LG
	0	3.43822	0.442	0.104	0	CD8	CD8A		0	-4.00351	0.046	0.356	0	CD4 Naive	IL2RA		2.09031e-251	-0.75448	0.256	0.29	5.29328e-247	CD3/CD28 -CBD +TAC	IL2RA
	0	-1.72685	0.09	0.329	0	CD8	IL2RA		0	-6.64813	0.016	0.307	0	CD4 Naive	CCL5		1.9079e-226	-0.310202	0.233	0.281	4.83137e-222	CD3/CD28 -CBD +TAC	PCNA
	0	-2.40662	0.039	0.264	0	CD8	CD4		0	1.20351	0.817	0.55	0	CD4 Naive	LEF1		1.08229e-215	-0.155219	0.104	0.144	2.74067e-211	CD3/CD28 -CBD +TAC	MKI67
	0	3.76705	0.212	0.034	0	CD8	GZMK		0	-4.0186	0.019	0.264	0	CD4 Naive	CD8B		2.00051e-212	0.228004	0.581	0.546	5.06588e-208	CD3/CD28 -CBD +TAC	TCF7
	0	-1.47495	0.131	0.305	0	CD8	PCNA		0	-2.26408	0.095	0.325	0	CD4 Naive	PCNA		1.8146e-161	-0.149645	0.187	0.229	4.5951e-157	CD3/CD28 -CBD +TAC	CD4
	0	0.990033	0.28	0.11	0	CD8	GZMA		0	1.08205	0.72	0.502	0	CD4 Naive	TCF7		2.80372e-100	-0.37259	0.117	0.143	7.09986e-96	CD3/CD28 -CBD +TAC	DPP4
	0	-2.56699	0.028	0.195	0	CD8	CD40LG		0	-5.38653	0.006	0.22	0	CD4 Naive	CD8A		2.30907e-91	-0.19732	0.16	0.132	5.84726e-87	CD3/CD28 -CBD +TAC	RGS1
	0	-0.334657	0.679	0.829	0	CD8	LTB		0	1.23419	0.557	0.353	0	CD4 Naive	MAL		2.39467e-91	0.1119	0.24	0.212	6.06402e-87	CD3/CD28 -CBD +TAC	CTLA4
	0	0.609703	0.853	0.705	0	CD8	CD3D		0	-5.97498	0.016	0.207	0	CD4 Naive	GZMB		1.30743e-74	0.178286	0.611	0.614	3.31081e-70	CD3/CD28 -CBD +TAC	LEF1
	0	-0.251828	0.463	0.608	0	CD8	CCR7		0	0.872149	0.696	0.516	0	CD4 Naive	SELL		3.40058e-70	-0.138736	0.767	0.808	8.61129e-66	CD3/CD28 -CBD +TAC	LTB
	0	-2.98361	0.024	0.163	0	CD8	MKI67		0	0.887085	0.713	0.539	0	CD4 Naive	CCR7		1.74744e-53	0.401388	0.131	0.115	4.42504e-49	CD3/CD28 -CBD +TAC	MS4A1
	0	-5.01315	0.014	0.144	0	CD8	MS4A1		0	-5.63654	0.004	0.176	0	CD4 Naive	MKI67		1.82216e-47	0.111151	0.568	0.557	4.61425e-43	CD3/CD28 -CBD +TAC	SELL
	0	-0.941287	0.12	0.241	0	CD8	CTLA4		0	0.275497	0.929	0.76	0	CD4 Naive	LTB		3.37859e-26	0.0568329	0.156	0.174	8.55559e-22	CD3/CD28 -CBD +TAC	CD8A
	0	2.01574	0.263	0.144	0	CD8	KLRG1		0	-5.85428	0.017	0.182	0	CD4 Naive	GZMA		6.47588e-26	0.100635	0.22	0.243	1.63989e-21	CD3/CD28 -CBD +TAC	CCL5
	0	-3.52681	0.018	0.128	0	CD8	CD40		0	-7.68786	0.003	0.154	0	CD4 Naive	MS4A1		1.16907e-23	-0.684278	0.134	0.145	2.96045e-19	CD3/CD28 -CBD +TAC	GZMA
	0	-1.26551	0.065	0.156	0	CD8	RGS1		0	-0.804762	0.114	0.249	0	CD4 Naive	CTLA4		3.13835e-20	0.303447	0.139	0.131	7.94723e-16	CD3/CD28 -CBD +TAC	IKZF4
	0	-0.394854	0.065	0.149	0	CD8	IKZF4		0	-1.3147	0.032	0.163	0	CD4 Naive	IKZF4		6.64029e-15	0.12534	0.176	0.165	1.68152e-10	CD3/CD28 -CBD +TAC	KLRG1
	0	3.25783	0.126	0.044	0	CD8	GZMH		0	-3.62823	0.016	0.135	0	CD4 Naive	CD40		1.24538e-07	0.0964942	0.197	0.208	0.00315368	CD3/CD28 -CBD +TAC	CD8B
	0	0.462227	0.577	0.548	0	CD8	TCF7		0	0.0988623	0.819	0.707	0	CD4 Naive	CD3D		2.7621e-06	0.0634385	0.712	0.74	0.0699447	CD3/CD28 -CBD +TAC	CD3D
	2.44579e-293	-0.0999339	0.459	0.583	6.19348e-289	CD8	SELL		0	-3.81021	0.006	0.101	0	CD4 Naive	CD70		0.00113887	0.00668004	0.559	0.585	1	CD3/CD28 -CBD +TAC	CCR7
	1.51409e-36	0.0601359	0.365	0.41	3.83414e-32	CD8	MAL		0	-1.19688	0.066	0.161	0	CD4 Naive	RGS1		0	-4.28901	0.044	0.315	0	No CD3/CD28 +CBD -TAC	IL2RA
	2.57654e-17	0.397919	0.148	0.165	6.52458e-13	CD8	GZMB		0	-0.851093	0.103	0.187	0	CD4 Naive	KLRG1		0	-1.72713	0.077	0.236	0	No CD3/CD28 +CBD -TAC	CTLA4
	4.6127e-07	0.362166	0.128	0.14	0.0116807	CD8	DPP4		0	-0.495499	0.107	0.18	0	CD4 Naive	CD40LG		0	-1.82772	0.136	0.289	0	No CD3/CD28 +CBD -TAC	PCNA
	0	4.69672	0.806	0.106	0	NK	GZMA		0	1.04524	0.252	0.21	0	CD4 Naive	CD4		0	0.728506	0.687	0.535	0	No CD3/CD28 +CBD -TAC	TCF7
	0	-2.63532	0.109	0.769	0	NK	CD3D		4.93436e-101	0.787664	0.15	0.133	1.24953e-96	CD4 Naive	DPP4		0	-5.22396	0.004	0.154	0	No CD3/CD28 +CBD -TAC	MKI67
	0	-4.08997	0.057	0.644	0	NK	LEF1		0	3.13139	0.804	0.143	0	CD8 Naive	CD8B		0	-4.40337	0.031	0.179	0	No CD3/CD28 +CBD -TAC	GZMB
	0	2.97214	0.787	0.207	0	NK	CCL5		0	1.12589	0.896	0.583	0	CD8 Naive	LEF1		0	-2.54223	0.03	0.153	0	No CD3/CD28 +CBD -TAC	RGS1
	0	-4.61277	0.032	0.61	0	NK	CCR7		0	1.06446	0.809	0.527	0	CD8 Naive	TCF7		0	0.585247	0.665	0.545	0	No CD3/CD28 +CBD -TAC	SELL
	0	-1.14378	0.306	0.827	0	NK	LTB		0	1.22697	0.423	0.143	0	CD8 Naive	CD8A		0	-1.09942	0.044	0.144	0	No CD3/CD28 +CBD -TAC	IKZF4
	0	-1.95319	0.128	0.583	0	NK	SELL		0	-4.53675	0.039	0.308	0	CD8 Naive	IL2RA		0	-1.04775	0.089	0.173	0	No CD3/CD28 +CBD -TAC	CD40LG
	0	-2.95824	0.039	0.422	0	NK	MAL		0	0.923194	0.633	0.377	0	CD8 Naive	MAL		0	0.507074	0.669	0.605	0	No CD3/CD28 +CBD -TAC	LEF1
	0	-1.34506	0.206	0.573	0	NK	TCF7		0	0.798935	0.769	0.537	0	CD8 Naive	SELL		0	0.316462	0.635	0.572	0	No CD3/CD28 +CBD -TAC	CCR7
	0	1.98631	0.435	0.147	0	NK	GZMB		0	0.724556	0.787	0.558	0	CD8 Naive	CCR7		0	0.730474	0.218	0.16	0.000000000005E-307	No CD3/CD28 +CBD -TAC	KLRG1
	0	-2.9097	0.061	0.295	0	NK	IL2RA		0	-3.55483	0.023	0.241	0	CD8 Naive	CD4		9.62689e-225	-1.28745	0.067	0.112	2.43782e-220	No CD3/CD28 +CBD -TAC	CD40
	0	-4.82396	0.007	0.232	0	NK	CD4		0	-3.41498	0.063	0.256	0	CD8 Naive	CCL5		3.92817e-128	-0.422394	0.794	0.8	9.94731e-124	No CD3/CD28 +CBD -TAC	LTB
	0	-4.34193	0.009	0.229	0	NK	CTLA4		0	-2.26133	0.116	0.287	0	CD8 Naive	PCNA		6.20174e-101	-0.418629	0.091	0.123	1.57047e-96	No CD3/CD28 +CBD -TAC	MS4A1
	0	6.14082	0.228	0.013	0	NK	NCAM1		0	-4.69222	0.01	0.179	0	CD8 Naive	CD40LG		6.40302e-97	-0.183164	0.754	0.731	1.62144e-92	No CD3/CD28 +CBD -TAC	CD3D
	0	4.34148	0.234	0.022	0	NK	FCGR3A		0	0.258668	0.886	0.718	0	CD8 Naive	CD3D		1.44757e-79	0.0749561	0.196	0.244	3.66567e-75	No CD3/CD28 +CBD -TAC	CCL5
	0	-2.8091	0.028	0.216	0	NK	CD8B		0	-5.85653	0.022	0.176	0	CD8 Naive	GZMB		4.90384e-65	-0.0753082	0.141	0.174	1.2418e-60	No CD3/CD28 +CBD -TAC	CD8A
	0	-1.20054	0.096	0.281	0	NK	PCNA		0	-4.04572	0.016	0.148	0	CD8 Naive	MKI67		6.95187e-55	-1.06496	0.123	0.146	1.76042e-50	No CD3/CD28 +CBD -TAC	GZMA
	0	-3.48348	0.009	0.171	0	NK	CD40LG		0	-5.42484	0.024	0.155	0	CD8 Naive	GZMA		1.58117e-36	0.440095	0.228	0.219	4.004e-32	No CD3/CD28 +CBD -TAC	CD4
	0	2.77032	0.165	0.034	0	NK	KLRC2		0	-7.53992	0.004	0.131	0	CD8 Naive	MS4A1		2.70564e-11	-0.112437	0.126	0.139	6.85149e-07	No CD3/CD28 +CBD -TAC	DPP4
	0	-2.45796	0.017	0.142	0	NK	MKI67		0	-2.35985	0.046	0.148	0	CD8 Naive	RGS1		0.000268301	0.288139	0.203	0.206	1	No CD3/CD28 +CBD -TAC	CD8B
	0	-1.408	0.019	0.139	0	NK	IKZF4		0	-3.72378	0.018	0.116	0	CD8 Naive	CD40		0	1.09445	0.467	0.255	0	CD3/CD28 +CBD -TAC	IL2RA
	0	2.36967	0.172	0.053	0	NK	GZMH		8.63811e-175	-0.515615	0.843	0.795	2.18743e-170	CD8 Naive	LTB		0	-1.05676	0.433	0.571	0	CD3/CD28 +CBD -TAC	TCF7
	0	-5.26384	0.008	0.125	0	NK	MS4A1		1.2575e-159	-0.645189	0.164	0.223	3.18437e-155	CD8 Naive	CTLA4		0	0.720102	0.38	0.255	0	CD3/CD28 +CBD -TAC	PCNA
	0	-1.24831	0.034	0.143	0	NK	DPP4		3.96081e-155	-0.102333	0.086	0.137	1.003e-150	CD8 Naive	IKZF4		0	0.749563	0.232	0.121	0	CD3/CD28 +CBD -TAC	MKI67
	0	-2.57076	0.015	0.112	0	NK	CD40		1.25098e-93	-0.806233	0.133	0.171	3.16785e-89	CD8 Naive	KLRG1		0	0.760694	0.257	0.148	0	CD3/CD28 +CBD -TAC	GZMB
	0	0.627726	0.128	0.065	1.64211e-304	NK	GZMK		4.71193e-18	0.205858	0.149	0.136	1.1932e-13	CD8 Naive	DPP4		0	0.98949	0.251	0.149	0	CD3/CD28 +CBD -TAC	CD40LG
	2.47796e-221	-0.562819	0.066	0.142	6.27493e-217	NK	RGS1		0	6.17628	0.929	0.019	0	T Proliferating	MKI67		0	-0.500317	0.476	0.571	0	CD3/CD28 +CBD -TAC	SELL
	6.41639e-150	-0.144355	0.101	0.174	1.62482e-145	NK	CD8A		0	3.34545	0.985	0.166	0	T Proliferating	PCNA		0	0.967656	0.195	0.13	0	CD3/CD28 +CBD -TAC	RGS1
	0	8.68498	0.973	0.025	0	Myeloid	CD68		0	2.78653	0.964	0.183	0	T Proliferating	IL2RA		0	1.02158	0.133	0.07	0	CD3/CD28 +CBD -TAC	CD70
	0	10.7826	0.787	0.004	0	Myeloid	CD14		0	1.50393	0.572	0.068	0	T Proliferating	IKZF4		0	-0.637466	0.581	0.618	0	CD3/CD28 +CBD -TAC	LEF1
	0	1.51082	0.677	0.212	0	Myeloid	CD4		0	2.68073	0.596	0.098	0	T Proliferating	GZMB		0	0.410835	0.829	0.795	0	CD3/CD28 +CBD -TAC	LTB
	0	-2.83621	0.31	0.742	0	Myeloid	CD3D		0	0.816225	0.638	0.156	0	T Proliferating	CTLA4		7.22931e-272	0.26149	0.182	0.125	1.83068e-267	CD3/CD28 +CBD -TAC	IKZF4
	0	-3.13959	0.196	0.621	0	Myeloid	LEF1		0	1.54433	0.546	0.107	0	T Proliferating	CD40LG		1.75062e-227	-0.239683	0.553	0.584	4.4331e-223	CD3/CD28 +CBD -TAC	CCR7
	0	2.8802	0.43	0.026	0	Myeloid	FCGR3A		0	-0.218052	0.517	0.176	0	T Proliferating	CD4		1.83872e-221	0.635439	0.453	0.394	4.65618e-217	CD3/CD28 +CBD -TAC	MAL
	0	-3.07086	0.189	0.587	0	Myeloid	CCR7		0	2.37314	0.362	0.037	0	T Proliferating	CD70		8.66335e-150	0.264748	0.262	0.211	2.19382e-145	CD3/CD28 +CBD -TAC	CTLA4
	0	-2.93541	0.436	0.806	0	Myeloid	LTB		0	0.15643	0.995	0.695	0	T Proliferating	CD3D		4.81903e-144	0.0391147	0.288	0.231	1.22032e-139	CD3/CD28 +CBD -TAC	CCL5
	0	-3.21302	0.2	0.566	0	Myeloid	SELL		0	-0.324813	0.39	0.138	0	T Proliferating	CD8A		6.62213e-119	0.136359	0.752	0.731	1.67692e-114	CD3/CD28 +CBD -TAC	CD3D
	0	1.08118	0.457	0.1	0	Myeloid	CD40		0	-0.726921	0.405	0.177	0	T Proliferating	CD8B		6.00519e-103	1.04368	0.17	0.139	1.52069e-98	CD3/CD28 +CBD -TAC	GZMA
	0	-0.579353	0.582	0.265	0	Myeloid	PCNA		0	-1.50183	0.704	0.531	0	T Proliferating	TCF7		1.38174e-94	-0.403606	0.14	0.171	3.49897e-90	CD3/CD28 +CBD -TAC	KLRG1
	0	-2.60406	0.276	0.559	0	Myeloid	TCF7		0	0.723618	0.193	0.025	0	T Proliferating	FOXP3		8.32526e-67	0.294139	0.161	0.134	2.10821e-62	CD3/CD28 +CBD -TAC	DPP4
	0	-3.58056	0.133	0.406	0	Myeloid	MAL		0	-1.44814	0.272	0.119	0	T Proliferating	RGS1		1.68676e-50	0.447651	0.124	0.104	4.27138e-46	CD3/CD28 +CBD -TAC	CD40
	0	5.72409	0.258	0.004	0	Myeloid	CCR2		0	-1.78955	0.686	0.54	0	T Proliferating	SELL		8.99623e-31	-0.0579151	0.19	0.167	2.27812e-26	CD3/CD28 +CBD -TAC	CD8A
	0	1.20331	0.167	0.022	0	Myeloid	NCAM1		0	-1.10169	0.265	0.119	0	T Proliferating	DPP4		0	-2.33592	0.085	0.171	0	CD3/CD28 +CBD +TAC	GZMB
	3.01215e-263	-2.51795	0.133	0.286	7.62767e-259	Myeloid	IL2RA		0	-2.08551	0.282	0.15	0	T Proliferating	KLRG1		0	0.344146	0.629	0.545	0	CD3/CD28 +CBD +TAC	TCF7
	5.59336e-219	-2.65499	0.083	0.22	1.41641e-214	Myeloid	CTLA4		0	-2.29674	0.148	0.047	0	T Proliferating	GZMH		6.45071e-282	-0.319855	0.742	0.806	1.63351e-277	CD3/CD28 +CBD +TAC	LTB
	5.83768e-198	-4.16819	0.026	0.138	1.47828e-193	Myeloid	MKI67		0	-1.77946	0.183	0.095	0	T Proliferating	CD40		4.28205e-261	-1.13563	0.11	0.169	1.08434e-256	CD3/CD28 +CBD +TAC	CD40LG
	3.89638e-194	-3.03578	0.085	0.208	9.86679e-190	Myeloid	CD8B		0	-0.88502	0.876	0.789	0	T Proliferating	LTB		1.59463e-254	0.26021	0.625	0.551	4.03809e-250	CD3/CD28 +CBD +TAC	SELL
	1.67069e-175	-3.07263	0.054	0.165	4.23068e-171	Myeloid	CD40LG		0	-2.99179	0.107	0.033	0	T Proliferating	CD68		1.46923e-219	0.234217	0.273	0.211	3.72053e-215	CD3/CD28 +CBD +TAC	CTLA4
	2.8766e-115	-3.46992	0.042	0.12	7.28441e-111	Myeloid	MS4A1		7.55526e-178	-3.7031	0.092	0.123	1.91322e-173	T Proliferating	MS4A1		5.34562e-202	-0.407409	0.09	0.141	1.35367e-197	CD3/CD28 +CBD +TAC	MKI67
	7.9503e-87	-2.59636	0.069	0.139	2.01325e-82	Myeloid	DPP4		1.0026e-118	-0.472784	0.867	0.537	2.53888e-114	T Proliferating	CCR7		1.39914e-189	0.472576	0.214	0.162	3.54305e-185	CD3/CD28 +CBD +TAC	KLRG1
	4.05728e-83	-2.35126	0.1	0.171	1.02743e-78	Myeloid	CD8A		7.34473e-106	-1.82546	0.489	0.389	1.85991e-101	T Proliferating	MAL		2.43346e-138	-0.827887	0.375	0.404	6.16225e-134	CD3/CD28 +CBD +TAC	MAL
	1.2591e-76	-3.05978	0.095	0.163	3.18843e-72	Myeloid	GZMB		5.09125e-86	-1.09653	0.895	0.572	1.28926e-81	T Proliferating	LEF1		2.05283e-132	-1.094	0.265	0.285	5.19839e-128	CD3/CD28 +CBD +TAC	IL2RA
	6.40145e-49	-2.49356	0.089	0.139	1.62104e-44	Myeloid	RGS1		2.00065e-42	-3.70235	0.316	0.227	5.06625e-38	T Proliferating	CCL5		2.57696e-129	-0.622623	0.241	0.274	6.52563e-125	CD3/CD28 +CBD +TAC	PCNA
	1.16551e-16	-2.0022	0.146	0.168	2.95142e-12	Myeloid	KLRG1		4.24192e-05	-2.45285	0.152	0.142	1	T Proliferating	GZMA		3.74125e-66	0.146379	0.625	0.612	9.47396e-62	CD3/CD28 +CBD +TAC	LEF1
	1.5903e-07	-0.586474	0.156	0.132	0.00402712	Myeloid	IKZF4		0	0.376235	0.845	0.7	0	TCM	CD3D		4.98627e-64	0.503842	0.262	0.235	1.26267e-59	CD3/CD28 +CBD +TAC	CCL5
	0.000969306	-1.81045	0.282	0.237	1	Myeloid	CCL5		0	-6.36952	0.009	0.152	0	TCM	MS4A1		8.98333e-58	-0.652367	0.115	0.14	2.27485e-53	CD3/CD28 +CBD +TAC	DPP4
									0	-3.78581	0.027	0.169	0	TCM	MKI67		1.00139e-51	0.145025	0.605	0.577	2.53582e-47	CD3/CD28 +CBD +TAC	CCR7
									0	0.44004	0.385	0.251	0	TCM	IL2RA		3.959e-45	0.299395	0.191	0.167	1.00254e-40	CD3/CD28 +CBD +TAC	CD8A
									0	-1.28464	0.117	0.233	0	TCM	CD8B		5.29677e-21	-0.316946	0.12	0.105	1.3413e-16	CD3/CD28 +CBD +TAC	CD40
									0	-2.99878	0.062	0.168	0	TCM	GZMA		2.75964e-18	-0.205128	0.153	0.137	6.98824e-14	CD3/CD28 +CBD +TAC	RGS1
									0	-1.6953	0.157	0.263	0	TCM	CCL5		6.00278e-14	-0.379089	0.156	0.142	1.52008e-09	CD3/CD28 +CBD +TAC	GZMA
									0	0.116469	0.694	0.588	0	TCM	LEF1		3.61269e-10	0.274159	0.126	0.118	9.14841e-06	CD3/CD28 +CBD +TAC	MS4A1
									0	-3.68576	0.026	0.131	0	TCM	CD40		4.14022e-10	-0.0262583	0.217	0.205	1.04843e-05	CD3/CD28 +CBD +TAC	CD8B
									0	1.63259	0.219	0.114	0	TCM	RGS1		0.00476462	0.192463	0.134	0.132	1	CD3/CD28 +CBD +TAC	IKZF4
									0	0.745175	0.879	0.775	0	TCM	LTB
									0	-1.49049	0.092	0.194	0	TCM	CD8A
									0	1.42214	0.241	0.139	0	TCM	CD40LG
									0	0.374347	0.477	0.378	0	TCM	MAL
									0	1.15891	0.293	0.194	0	TCM	CTLA4
									0	-2.03288	0.091	0.183	0	TCM	GZMB
									0	0.775355	0.271	0.204	0	TCM	CD4
									6.81472e-133	-0.642293	0.261	0.274	1.72569e-128	TCM	PCNA
									1.25362e-106	-0.540825	0.146	0.174	3.17454e-102	TCM	KLRG1
									2.89737e-105	0.139758	0.108	0.14	7.33702e-101	TCM	IKZF4
									1.56754e-52	0.406875	0.149	0.134	3.96949e-48	TCM	DPP4
									6.92051e-32	0.0222655	0.574	0.547	1.75248e-27	TCM	TCF7
									3.39053e-16	0.0105385	0.539	0.565	8.58584e-12	TCM	SELL
									2.32141e-06	0.0149301	0.576	0.581	0.058785	TCM	CCR7
									0	3.4189	0.938	0.174	0	TEM	CCL5
									0	-2.23825	0.162	0.618	0	TEM	CCR7
									0	-1.64342	0.224	0.649	0	TEM	LEF1
									0	-1.69846	0.174	0.594	0	TEM	SELL
									0	2.03336	0.503	0.11	0	TEM	GZMA
									0	-0.565816	0.465	0.831	0	TEM	LTB
									0	3.41167	0.495	0.14	0	TEM	CD8A
									0	-1.40265	0.118	0.428	0	TEM	MAL
									0	4.01507	0.343	0.043	0	TEM	GZMK
									0	4.61299	0.286	0.039	0	TEM	GZMH
									0	2.04955	0.429	0.185	0	TEM	CD8B
									0	-0.570817	0.34	0.573	0	TEM	TCF7
									0	2.58083	0.362	0.149	0	TEM	KLRG1
									0	-1.60095	0.052	0.236	0	TEM	CD4
									0	4.27363	0.201	0.026	0	TEM	KLRC2
									0	-0.600936	0.141	0.296	0	TEM	IL2RA
									0	1.58647	0.301	0.149	0	TEM	GZMB
									0	-1.04187	0.083	0.23	0	TEM	CTLA4
									0	-1.90642	0.037	0.174	0	TEM	CD40LG
									0	-0.743365	0.148	0.282	0	TEM	PCNA
									0	-1.97023	0.036	0.145	0	TEM	MKI67
									0	-3.99913	0.023	0.127	0	TEM	MS4A1
									0	-3.0159	0.018	0.115	0	TEM	CD40
									0	-1.31401	0.049	0.146	0	TEM	DPP4
									0	-0.483937	0.048	0.14	0	TEM	IKZF4
									0	0.737128	0.813	0.726	0	TEM	CD3D
									3.86466e-213	-0.485061	0.083	0.143	9.78648e-209	TEM	RGS1
									0	5.45235	0.393	0.037	0	Treg	FOXP3
									0	1.4718	0.537	0.276	0	Treg	IL2RA
									0	2.80366	0.352	0.132	0	Treg	RGS1
									0	-4.46878	0.039	0.244	0	Treg	CCL5
									0	-2.90992	0.029	0.211	0	Treg	CD8B
									0	-1.79153	0.095	0.276	0	Treg	PCNA
									0	2.08045	0.389	0.213	0	Treg	CTLA4
									0	-3.82549	0.015	0.174	0	Treg	CD8A
									0	-4.56712	0.019	0.166	0	Treg	GZMB
									0	-5.10115	0.005	0.139	0	Treg	MKI67
									0	-4.85608	0.016	0.147	0	Treg	GZMA
									0	0.901804	0.924	0.796	0	Treg	LTB
									0	-6.42979	0.005	0.122	0	Treg	MS4A1
									0.00000017862207E-307	0.533316	0.706	0.61	0.00452324677514E-307	Treg	LEF1
									3.39167e-290	-1.72453	0.041	0.166	8.58872e-286	Treg	CD40LG
									5.86179e-247	0.626527	0.628	0.557	1.48438e-242	Treg	SELL
									2.45557e-235	-3.00033	0.016	0.109	6.21823e-231	Treg	CD40
									5.89311e-146	2.23856	0.191	0.131	1.49231e-141	Treg	IKZF4
									3.1085e-113	-0.316314	0.443	0.583	7.87166e-109	Treg	CCR7
									4.80327e-111	0.317803	0.797	0.732	1.21633e-106	Treg	CD3D
									6.35356e-111	-0.76346	0.089	0.169	1.60891e-106	Treg	KLRG1
									1.58447e-89	0.382564	0.451	0.4	4.01235e-85	Treg	MAL
									8.79925e-49	-0.176778	0.452	0.556	2.22823e-44	Treg	TCF7
									2.63193e-31	0.843225	0.239	0.22	6.66484e-27	Treg	CD4
									7.07236e-30	-0.0604122	0.098	0.138	1.79093e-25	Treg	DPP4
									0	2.23528	0.955	0.227	0	MAIT	CCL5
									0	3.51032	0.68	0.059	0	MAIT	GZMK
									0	-3.14634	0.108	0.621	0	MAIT	LEF1
									0	7.15324	0.522	0.015	0	MAIT	SLC4A10
									0	1.68308	0.628	0.135	0	MAIT	GZMA
									0	-2.94024	0.114	0.587	0	MAIT	CCR7
									0	-2.78173	0.112	0.566	0	MAIT	SELL
									0	2.51279	0.514	0.162	0	MAIT	KLRG1
									0	-3.04925	0.075	0.407	0	MAIT	MAL
									0	2.71019	0.43	0.133	0	MAIT	DPP4
									0	0.702861	0.867	0.732	0	MAIT	CD3D
									4.3477e-244	-1.33046	0.051	0.22	1.10097e-239	MAIT	CTLA4
									1.76706e-233	-5.28664	0.004	0.138	4.47472e-229	MAIT	MKI67
									5.7782e-217	-1.56044	0.062	0.223	1.46321e-212	MAIT	CD4
									5.74735e-207	1.15862	0.842	0.799	1.4554e-202	MAIT	LTB
									5.9247e-200	-1.30722	0.124	0.285	1.50031e-195	MAIT	IL2RA
									3.01843e-160	-1.75504	0.023	0.134	7.64358e-156	MAIT	IKZF4
									4.01718e-160	-1.27146	0.132	0.273	1.01727e-155	MAIT	PCNA
									2.09245e-149	-3.45517	0.012	0.108	5.29871e-145	MAIT	CD40
									1.90778e-134	1.06276	0.264	0.168	4.83108e-130	MAIT	CD8A
									2.63861e-127	-3.78017	0.029	0.12	6.68175e-123	MAIT	MS4A1
									6.29411e-63	-0.409869	0.441	0.555	1.59386e-58	MAIT	TCF7
									1.04296e-62	0.586675	0.085	0.163	2.64109e-58	MAIT	GZMB
									3.21662e-56	-0.477613	0.089	0.164	8.14544e-52	MAIT	CD40LG
									2.45828e-48	-0.679485	0.134	0.207	6.22509e-44	MAIT	CD8B
									4.11039e-41	-0.695214	0.081	0.139	1.04087e-36	MAIT	RGS1
									0	4.51127	0.854	0.109	0	NK	GZMA
									0	-2.55739	0.106	0.764	0	NK	CD3D
									0	3.16774	0.856	0.209	0	NK	CCL5
									0	-4.96095	0.029	0.641	0	NK	LEF1
									0	-5.51201	0.015	0.606	0	NK	CCR7
									0	-1.76772	0.237	0.826	0	NK	LTB
									0	-2.75448	0.077	0.582	0	NK	SELL
									0	-4.61521	0.014	0.42	0	NK	MAL
									0	-1.60237	0.169	0.572	0	NK	TCF7
									0	1.84978	0.44	0.149	0	NK	GZMB
									0	-3.58227	0.032	0.295	0	NK	IL2RA
									0	4.54431	0.267	0.023	0	NK	FCGR3A
									0	-5.08361	0.005	0.23	0	NK	CD4
									0	-4.63385	0.006	0.227	0	NK	CTLA4
									0	-1.47617	0.074	0.28	0	NK	PCNA
									0	-2.71255	0.028	0.214	0	NK	CD8B
									0	-4.02074	0.005	0.17	0	NK	CD40LG
									0	4.21711	0.17	0.018	0	NK	NCAM1
									0	-4.44748	0.004	0.142	0	NK	MKI67
									0	-2.41224	0.012	0.143	0	NK	DPP4
									0	2.51917	0.183	0.054	0	NK	GZMH
									0	-1.43959	0.015	0.138	0	NK	IKZF4
									0	2.76891	0.156	0.035	0	NK	KLRC2
									0	-5.42024	0.007	0.124	0	NK	MS4A1
									0	-2.45877	0.015	0.111	0	NK	CD40
									9.08898e-251	-0.771723	0.055	0.142	2.3016e-246	NK	RGS1
									5.69211e-96	0.017617	0.108	0.173	1.44141e-91	NK	CD8A
									3.14501e-11	1.08489	0.168	0.167	7.96411e-07	NK	KLRG1
									0	-3.06746	0.127	0.738	0	NK_CD56bright	CD3D
									0	6.0049	0.575	0.02	0	NK_CD56bright	NCAM1
									0	-2.62202	0.129	0.583	0	NK_CD56bright	CCR7
									0	-2.1254	0.228	0.616	0	NK_CD56bright	LEF1
									0	3.34119	0.52	0.14	0	NK_CD56bright	GZMA
									0	2.02715	0.322	0.066	0	NK_CD56bright	GZMK
									0	2.25201	0.408	0.16	0	NK_CD56bright	GZMB
									0	2.08984	0.219	0.039	0	NK_CD56bright	KLRC2
									5.75717e-172	-3.72712	0.023	0.222	1.45789e-167	NK_CD56bright	CD4
									2.48314e-157	-3.17729	0.03	0.219	6.28806e-153	NK_CD56bright	CTLA4
									3.79927e-150	-3.40607	0.027	0.207	9.62089e-146	NK_CD56bright	CD8B
									7.59721e-105	-0.546523	0.193	0.403	1.92384e-100	NK_CD56bright	MAL
									1.77021e-92	-1.88791	0.034	0.164	4.4827e-88	NK_CD56bright	CD40LG
									6.36889e-78	-4.46146	0.018	0.119	1.61279e-73	NK_CD56bright	MS4A1
									4.89639e-69	-3.3265	0.015	0.107	1.23991e-64	NK_CD56bright	CD40
									3.50709e-68	-1.75326	0.058	0.171	8.88101e-64	NK_CD56bright	CD8A
									2.84523e-62	-0.410903	0.379	0.237	7.20498e-58	NK_CD56bright	CCL5
									1.30757e-52	-1.14955	0.043	0.133	3.31116e-48	NK_CD56bright	IKZF4
									1.55021e-36	0.41875	0.11	0.059	3.9256e-32	NK_CD56bright	GZMH
									1.41088e-32	-0.310782	0.429	0.554	3.57277e-28	NK_CD56bright	TCF7
									5.26649e-32	-0.807969	0.09	0.168	1.33363e-27	NK_CD56bright	KLRG1
									5.21358e-21	-1.14984	0.235	0.283	1.32024e-16	NK_CD56bright	IL2RA
									7.00807e-20	-0.06825	0.437	0.56	1.77465e-15	NK_CD56bright	SELL
									2.17988e-10	0.0593361	0.095	0.136	5.52011e-06	NK_CD56bright	MKI67
									3.5833e-09	0.908741	0.164	0.137	9.074e-05	NK_CD56bright	DPP4
									5.06896e-07	-0.125902	0.229	0.271	0.0128361	NK_CD56bright	PCNA
									0	8.68498	0.973	0.025	0	Myeloid	CD68
									0	10.7826	0.787	0.004	0	Myeloid	CD14
									0	1.51082	0.677	0.212	0	Myeloid	CD4
									0	-2.83621	0.31	0.742	0	Myeloid	CD3D
									0	-3.13959	0.196	0.621	0	Myeloid	LEF1
									0	2.8802	0.43	0.026	0	Myeloid	FCGR3A
									0	-3.07086	0.189	0.587	0	Myeloid	CCR7
									0	-2.93541	0.436	0.806	0	Myeloid	LTB
									0	-3.21302	0.2	0.566	0	Myeloid	SELL
									0	1.08118	0.457	0.1	0	Myeloid	CD40
									0	-0.579353	0.582	0.265	0	Myeloid	PCNA
									0	-2.60406	0.276	0.559	0	Myeloid	TCF7
									0	-3.58056	0.133	0.406	0	Myeloid	MAL
									0	5.72409	0.258	0.004	0	Myeloid	CCR2
									0	1.20331	0.167	0.022	0	Myeloid	NCAM1
									3.01215e-263	-2.51795	0.133	0.286	7.62767e-259	Myeloid	IL2RA
									5.59336e-219	-2.65499	0.083	0.22	1.41641e-214	Myeloid	CTLA4
									5.83768e-198	-4.16819	0.026	0.138	1.47828e-193	Myeloid	MKI67
									3.89638e-194	-3.03578	0.085	0.208	9.86679e-190	Myeloid	CD8B
									1.67069e-175	-3.07263	0.054	0.165	4.23068e-171	Myeloid	CD40LG
									2.8766e-115	-3.46992	0.042	0.12	7.28441e-111	Myeloid	MS4A1
									7.9503e-87	-2.59636	0.069	0.139	2.01325e-82	Myeloid	DPP4
									4.05728e-83	-2.35126	0.1	0.171	1.02743e-78	Myeloid	CD8A
									1.2591e-76	-3.05978	0.095	0.163	3.18843e-72	Myeloid	GZMB
									6.40145e-49	-2.49356	0.089	0.139	1.62104e-44	Myeloid	RGS1
									1.16551e-16	-2.0022	0.146	0.168	2.95142e-12	Myeloid	KLRG1
									1.5903e-07	-0.586474	0.156	0.132	0.00402712	Myeloid	IKZF4
									0.000969306	-1.81045	0.282	0.237	1	Myeloid	CCL5
