## Supplementary Table 15 for "Cannabidiol exerts anti-inflammatory effects but maintains T effector memory cell differentiation: A Single-Cell Study in Humans"

### Sheet: Supp Table15
Cell Proportion Forest Plot with Tacrolimus
CD3/CD28 -CBD -TAC|TAC							CD3/CD28 +TAC in -CBD | +CBD							CD3/CD28 +CBD -TAC|TAC
cell	low	est	high	p.value	odds.raio		cell	low	est	high	p.value	odds.raio		cell	low	est	high	p.value	odds.raio
B Naive	0.472839	0.507063	0.541287	1.39009e-188	1.66041		B Naive	-0.0239802	0.014542	0.0530643	0.460203	1.01465		B Naive	0.570761	0.619154	0.667547	2.54027e-141	1.85736
B Proliferating	-0.464505	-0.422748	-0.380992	7.26437e-90	0.655243		B Proliferating	-0.265009	-0.203712	-0.142414	4.3237e-11	0.815697		B Proliferating	-0.516643	-0.452784	-0.388926	1.79777e-45	0.635855
CD4 Naive	0.711898	0.734875	0.757851	0	2.08522		CD4 Naive	-0.337952	-0.310602	-0.283251	1.55686e-112	0.733006		CD4 Naive	0.274296	0.306694	0.339093	9.77783e-77	1.35893
CD8 Naive	0.738911	0.77304	0.807168	0	2.16634		CD8 Naive	-0.240906	-0.202758	-0.16461	6.26824e-26	0.816476		CD8 Naive	0.542301	0.591254	0.640207	9.15147e-126	1.80625
MAIT	0.384753	0.4586	0.532447	1.29394e-34	1.58186		MAIT	-0.191048	-0.104908	-0.0187685	0.0166492	0.900407		MAIT	0.179569	0.28222	0.38487	7.38656e-08	1.32607
Myeloid	1.43609	1.55021	1.66434	1.47442e-199	4.71247		Myeloid	0.916551	0.984366	1.05218	3.30645e-178	2.67612		Myeloid	2.10927	2.2367	2.36412	0	9.36234
NK	-0.0200275	0.0210416	0.0621107	0.319358	1.02126		NK	-0.0717075	-0.0195846	0.0325383	0.465978	0.980606		NK	-0.0493282	0.00817784	0.0656839	0.780387	1.00821
NK_CD56bright	-0.654747	-0.558731	-0.462715	1.88649e-31	0.571935		NK_CD56bright	-0.189746	-0.0513989	0.0869484	0.484264	0.9499		NK_CD56bright	-0.757187	-0.620377	-0.483567	5.25492e-20	0.537742
T Proliferating	-1.44419	-1.41886	-1.39353	0	0.24199		T Proliferating	-0.232344	-0.192318	-0.152291	2.01245e-21	0.825045		T Proliferating	-1.28383	-1.24512	-1.20641	0	0.287906
TCM	-0.0166252	0.00364595	0.0239171	0.725095	1.00365		TCM	0.224635	0.249341	0.274046	3.3637e-86	1.28318		TCM	-0.0263452	0.000249518	0.0268442	0.989174	1.00025
TEM	0.0266047	0.0587736	0.0909425	0.000341229	1.06054		TEM	0.218291	0.255938	0.293585	8.77693e-40	1.29167		TEM	0.0584344	0.0990098	0.139585	1.85216e-06	1.10408
Treg	0.300189	0.356742	0.413295	2.18033e-35	1.42867		Treg	-0.148888	-0.0814686	-0.0140489	0.018372	0.921762		Treg	0.048539	0.12558	0.202621	0.00146974	1.13381
