## Supplementary Table 16 for "Cannabidiol exerts anti-inflammatory effects but maintains T effector memory cell differentiation: A Single-Cell Study in Humans"

### Sheet: Supp Table16
Cytokine Data
Cytokine	logFC	AveExpr	t	P.Value	adj.P.Val	Comparison
IL-2	-47.735	18.52	-30.511	2.29294e-08	9.85964e-07	CD3/CD28_NoCBD__TacvsNoTac = CD3/CD28_NoCBD_Tac - CD3/CD28_NoCBD_NoTac
GM-CSF	-29.79	16.8775	-22.1314	1.8829e-07	3.47637e-06	CD3/CD28_NoCBD__TacvsNoTac = CD3/CD28_NoCBD_Tac - CD3/CD28_NoCBD_NoTac
LIF	-9.54	7.725	-21.2903	2.42538e-07	3.47637e-06	CD3/CD28_NoCBD__TacvsNoTac = CD3/CD28_NoCBD_Tac - CD3/CD28_NoCBD_NoTac
TNF alpha	-20.27	16.6817	-16.9717	1.06082e-06	1.14038e-05	CD3/CD28_NoCBD__TacvsNoTac = CD3/CD28_NoCBD_Tac - CD3/CD28_NoCBD_NoTac
LTA	-30.775	18.5792	-15.8792	1.6321e-06	1.4036e-05	CD3/CD28_NoCBD__TacvsNoTac = CD3/CD28_NoCBD_Tac - CD3/CD28_NoCBD_NoTac
MIP-1 beta/CCL4	-315.595	190.006	-13.7843	4.06098e-06	2.91037e-05	CD3/CD28_NoCBD__TacvsNoTac = CD3/CD28_NoCBD_Tac - CD3/CD28_NoCBD_NoTac
BDNF	-2.405	1.04167	-7.82343	0.000140894	0.000846855	CD3/CD28_NoCBD__TacvsNoTac = CD3/CD28_NoCBD_Tac - CD3/CD28_NoCBD_NoTac
IL-15	-4.945	7.79167	-7.67985	0.000157554	0.000846855	CD3/CD28_NoCBD__TacvsNoTac = CD3/CD28_NoCBD_Tac - CD3/CD28_NoCBD_NoTac
MIP-1alpha/CCL3	-28.81	55.6383	-5.14119	0.00158929	0.0075933	CD3/CD28_NoCBD__TacvsNoTac = CD3/CD28_NoCBD_Tac - CD3/CD28_NoCBD_NoTac
IL-13	5.83	17.255	4.42361	0.00351907	0.0140533	CD3/CD28_NoCBD__TacvsNoTac = CD3/CD28_NoCBD_Tac - CD3/CD28_NoCBD_NoTac
IL-4	-5.525	12.3433	-4.40521	0.00359502	0.0140533	CD3/CD28_NoCBD__TacvsNoTac = CD3/CD28_NoCBD_Tac - CD3/CD28_NoCBD_NoTac
IL-22	-8.965	2.37417	-4.1625	0.00478728	0.0171544	CD3/CD28_NoCBD__TacvsNoTac = CD3/CD28_NoCBD_Tac - CD3/CD28_NoCBD_NoTac
IP-10/CXCL10	-1.28	1.73667	-3.60442	0.00956648	0.031643	CD3/CD28_NoCBD__TacvsNoTac = CD3/CD28_NoCBD_Tac - CD3/CD28_NoCBD_NoTac
IL-1RA	-90.74	97.7058	-3.45366	0.0116272	0.0357122	CD3/CD28_NoCBD__TacvsNoTac = CD3/CD28_NoCBD_Tac - CD3/CD28_NoCBD_NoTac
SCF	-0.92	2.76167	-3.12175	0.0180751	0.0518152	CD3/CD28_NoCBD__TacvsNoTac = CD3/CD28_NoCBD_Tac - CD3/CD28_NoCBD_NoTac
RANTES/CCL5	2.705	6.34	2.9958	0.0214547	0.0576596	CD3/CD28_NoCBD__TacvsNoTac = CD3/CD28_NoCBD_Tac - CD3/CD28_NoCBD_NoTac
IL-17A/CTLA-8	-11.27	26.1183	-2.85105	0.0261923	0.0618045	CD3/CD28_NoCBD__TacvsNoTac = CD3/CD28_NoCBD_Tac - CD3/CD28_NoCBD_NoTac
IL-21	-13.005	25.8167	-2.84222	0.0265152	0.0618045	CD3/CD28_NoCBD__TacvsNoTac = CD3/CD28_NoCBD_Tac - CD3/CD28_NoCBD_NoTac
IFN gamma	-8.27	24.8975	-2.80817	0.0278006	0.0618045	CD3/CD28_NoCBD__TacvsNoTac = CD3/CD28_NoCBD_Tac - CD3/CD28_NoCBD_NoTac
IFN alpha	-0.66	0.611667	-2.78416	0.0287463	0.0618045	CD3/CD28_NoCBD__TacvsNoTac = CD3/CD28_NoCBD_Tac - CD3/CD28_NoCBD_NoTac
IL-9	-12.8	28.98	-2.55387	0.0397473	0.0813873	CD3/CD28_NoCBD__TacvsNoTac = CD3/CD28_NoCBD_Tac - CD3/CD28_NoCBD_NoTac
PIGF-1	-6.38	19.445	-2.36286	0.0521893	0.0997131	CD3/CD28_NoCBD__TacvsNoTac = CD3/CD28_NoCBD_Tac - CD3/CD28_NoCBD_NoTac
IL-18	7.83	19.4917	2.32579	0.0550382	0.0997131	CD3/CD28_NoCBD__TacvsNoTac = CD3/CD28_NoCBD_Tac - CD3/CD28_NoCBD_NoTac
HGF	-6.34	16.1383	-2.31804	0.0556538	0.0997131	CD3/CD28_NoCBD__TacvsNoTac = CD3/CD28_NoCBD_Tac - CD3/CD28_NoCBD_NoTac
SDF-1 alpha	-25.19	175.406	-2.06051	0.0806399	0.138701	CD3/CD28_NoCBD__TacvsNoTac = CD3/CD28_NoCBD_Tac - CD3/CD28_NoCBD_NoTac
IL-23	4.765	8.05167	1.98795	0.0895377	0.148082	CD3/CD28_NoCBD__TacvsNoTac = CD3/CD28_NoCBD_Tac - CD3/CD28_NoCBD_NoTac
Eotaxin/CCL11	-0.78	3.24	-1.94321	0.0955051	0.152101	CD3/CD28_NoCBD__TacvsNoTac = CD3/CD28_NoCBD_Tac - CD3/CD28_NoCBD_NoTac
EGF	-5.715	30.4367	-1.88263	0.104213	0.159771	CD3/CD28_NoCBD__TacvsNoTac = CD3/CD28_NoCBD_Tac - CD3/CD28_NoCBD_NoTac
VEGF-D	-0.725	1.205	-1.83588	0.111462	0.159771	CD3/CD28_NoCBD__TacvsNoTac = CD3/CD28_NoCBD_Tac - CD3/CD28_NoCBD_NoTac
IL-6	-16.055	146.777	-1.83585	0.111468	0.159771	CD3/CD28_NoCBD__TacvsNoTac = CD3/CD28_NoCBD_Tac - CD3/CD28_NoCBD_NoTac
MCP-1/CCL2	-8.36	168.567	-1.78957	0.119127	0.165241	CD3/CD28_NoCBD__TacvsNoTac = CD3/CD28_NoCBD_Tac - CD3/CD28_NoCBD_NoTac
IL-5	-1.905	3.81917	-1.747	0.12662	0.170146	CD3/CD28_NoCBD__TacvsNoTac = CD3/CD28_NoCBD_Tac - CD3/CD28_NoCBD_NoTac
IL-27	-26.615	56.9617	-1.64505	0.146446	0.190823	CD3/CD28_NoCBD__TacvsNoTac = CD3/CD28_NoCBD_Tac - CD3/CD28_NoCBD_NoTac
IL-12p70	-0.39	2.2475	-1.24918	0.253984	0.321215	CD3/CD28_NoCBD__TacvsNoTac = CD3/CD28_NoCBD_Tac - CD3/CD28_NoCBD_NoTac
TGF beta	-2.34	8.29917	-1.22511	0.262358	0.322325	CD3/CD28_NoCBD__TacvsNoTac = CD3/CD28_NoCBD_Tac - CD3/CD28_NoCBD_NoTac
GRO-alpha/CXCL1	-2.5	38.815	-1.00293	0.351161	0.419443	CD3/CD28_NoCBD__TacvsNoTac = CD3/CD28_NoCBD_Tac - CD3/CD28_NoCBD_NoTac
IL-1alpha	0.19	2.41083	0.651463	0.536713	0.623747	CD3/CD28_NoCBD__TacvsNoTac = CD3/CD28_NoCBD_Tac - CD3/CD28_NoCBD_NoTac
IL-1 beta	-0.425	10.6967	-0.623576	0.553788	0.626655	CD3/CD28_NoCBD__TacvsNoTac = CD3/CD28_NoCBD_Tac - CD3/CD28_NoCBD_NoTac
IL-7	-0.18	0.6475	-0.585233	0.577798	0.637059	CD3/CD28_NoCBD__TacvsNoTac = CD3/CD28_NoCBD_Tac - CD3/CD28_NoCBD_NoTac
VEGF-A	-0.86	13.7142	-0.383818	0.71315	0.766636	CD3/CD28_NoCBD__TacvsNoTac = CD3/CD28_NoCBD_Tac - CD3/CD28_NoCBD_NoTac
IL-8/CXCL8	-99.31	3547.72	-0.0461192	0.964576	1	CD3/CD28_NoCBD__TacvsNoTac = CD3/CD28_NoCBD_Tac - CD3/CD28_NoCBD_NoTac
IL-10	0.005	8.10167	0.00614345	0.995279	1	CD3/CD28_NoCBD__TacvsNoTac = CD3/CD28_NoCBD_Tac - CD3/CD28_NoCBD_NoTac
PDGF-BB	0	3.27	0	1	1	CD3/CD28_NoCBD__TacvsNoTac = CD3/CD28_NoCBD_Tac - CD3/CD28_NoCBD_NoTac
LIF	-11.735	7.725	-26.1888	6.25252e-08	2.29783e-06	CD3/CD28_CBD__TacvsNoTac = CD3/CD28_CBD_Tac - CD3/CD28_CBD_NoTac
IL-2	-37.755	18.52	-24.1321	1.06876e-07	2.29783e-06	CD3/CD28_CBD__TacvsNoTac = CD3/CD28_CBD_Tac - CD3/CD28_CBD_NoTac
IL-6	-138.385	146.777	-15.8239	1.66929e-06	2.39265e-05	CD3/CD28_CBD__TacvsNoTac = CD3/CD28_CBD_Tac - CD3/CD28_CBD_NoTac
TNF alpha	-15.505	16.6817	-12.982	5.96297e-06	6.41019e-05	CD3/CD28_CBD__TacvsNoTac = CD3/CD28_CBD_Tac - CD3/CD28_CBD_NoTac
MCP-1/CCL2	-56.875	168.567	-12.1748	8.98119e-06	7.72382e-05	CD3/CD28_CBD__TacvsNoTac = CD3/CD28_CBD_Tac - CD3/CD28_CBD_NoTac
IFN gamma	-30.05	24.8975	-10.2038	2.7411e-05	0.000196445	CD3/CD28_CBD__TacvsNoTac = CD3/CD28_CBD_Tac - CD3/CD28_CBD_NoTac
IL-1RA	-259.655	97.7058	-9.88275	3.34784e-05	0.000205496	CD3/CD28_CBD__TacvsNoTac = CD3/CD28_CBD_Tac - CD3/CD28_CBD_NoTac
LTA	-18.75	18.5792	-9.67457	3.82319e-05	0.000205496	CD3/CD28_CBD__TacvsNoTac = CD3/CD28_CBD_Tac - CD3/CD28_CBD_NoTac
GRO-alpha/CXCL1	-22.665	38.815	-9.09253	5.61876e-05	0.000268452	CD3/CD28_CBD__TacvsNoTac = CD3/CD28_CBD_Tac - CD3/CD28_CBD_NoTac
MIP-1 beta/CCL4	-185.815	190.006	-8.11587	0.000112791	0.000485001	CD3/CD28_CBD__TacvsNoTac = CD3/CD28_CBD_Tac - CD3/CD28_CBD_NoTac
IL-1 beta	-4.835	10.6967	-7.0941	0.000253206	0.000989804	CD3/CD28_CBD__TacvsNoTac = CD3/CD28_CBD_Tac - CD3/CD28_CBD_NoTac
IL-10	-5.675	8.10167	-6.97282	0.000280436	0.0010049	CD3/CD28_CBD__TacvsNoTac = CD3/CD28_CBD_Tac - CD3/CD28_CBD_NoTac
GM-CSF	-8.435	16.8775	-6.26646	0.000523437	0.00173137	CD3/CD28_CBD__TacvsNoTac = CD3/CD28_CBD_Tac - CD3/CD28_CBD_NoTac
IP-10/CXCL10	-1.73	1.73667	-4.8716	0.00212428	0.00613053	CD3/CD28_CBD__TacvsNoTac = CD3/CD28_CBD_Tac - CD3/CD28_CBD_NoTac
MIP-1alpha/CCL3	-27.265	55.6383	-4.86548	0.00213856	0.00613053	CD3/CD28_CBD__TacvsNoTac = CD3/CD28_CBD_Tac - CD3/CD28_CBD_NoTac
SDF-1 alpha	-45.95	175.406	-3.75865	0.00786339	0.0211329	CD3/CD28_CBD__TacvsNoTac = CD3/CD28_CBD_Tac - CD3/CD28_CBD_NoTac
IL-4	-3.935	12.3433	-3.13747	0.0176952	0.0447585	CD3/CD28_CBD__TacvsNoTac = CD3/CD28_CBD_Tac - CD3/CD28_CBD_NoTac
IL-17A/CTLA-8	-10.815	26.1183	-2.73594	0.0307503	0.073459	CD3/CD28_CBD__TacvsNoTac = CD3/CD28_CBD_Tac - CD3/CD28_CBD_NoTac
RANTES/CCL5	2.31	6.34	2.55834	0.0394961	0.0893859	CD3/CD28_CBD__TacvsNoTac = CD3/CD28_CBD_Tac - CD3/CD28_CBD_NoTac
IL-8/CXCL8	-5207.25	3547.72	-2.41823	0.0482146	0.0949633	CD3/CD28_CBD__TacvsNoTac = CD3/CD28_CBD_Tac - CD3/CD28_CBD_NoTac
Eotaxin/CCL11	-0.97	3.24	-2.41655	0.0483301	0.0949633	CD3/CD28_CBD__TacvsNoTac = CD3/CD28_CBD_Tac - CD3/CD28_CBD_NoTac
PIGF-1	-6.515	19.445	-2.41286	0.0485859	0.0949633	CD3/CD28_CBD__TacvsNoTac = CD3/CD28_CBD_Tac - CD3/CD28_CBD_NoTac
IL-5	-2.485	3.81917	-2.27889	0.0588724	0.103829	CD3/CD28_CBD__TacvsNoTac = CD3/CD28_CBD_Tac - CD3/CD28_CBD_NoTac
BDNF	-0.7	1.04167	-2.27709	0.059025	0.103829	CD3/CD28_CBD__TacvsNoTac = CD3/CD28_CBD_Tac - CD3/CD28_CBD_NoTac
EGF	6.865	30.4367	2.26147	0.0603655	0.103829	CD3/CD28_CBD__TacvsNoTac = CD3/CD28_CBD_Tac - CD3/CD28_CBD_NoTac
IL-1alpha	-0.58	2.41083	-1.98868	0.0894446	0.147928	CD3/CD28_CBD__TacvsNoTac = CD3/CD28_CBD_Tac - CD3/CD28_CBD_NoTac
TGF beta	-3.605	8.29917	-1.8874	0.1035	0.164833	CD3/CD28_CBD__TacvsNoTac = CD3/CD28_CBD_Tac - CD3/CD28_CBD_NoTac
IL-27	-27.265	56.9617	-1.68522	0.138304	0.212395	CD3/CD28_CBD__TacvsNoTac = CD3/CD28_CBD_Tac - CD3/CD28_CBD_NoTac
IL-9	-7.695	28.98	-1.53531	0.171046	0.252753	CD3/CD28_CBD__TacvsNoTac = CD3/CD28_CBD_Tac - CD3/CD28_CBD_NoTac
IL-22	-3.26	2.37417	-1.51363	0.176339	0.252753	CD3/CD28_CBD__TacvsNoTac = CD3/CD28_CBD_Tac - CD3/CD28_CBD_NoTac
VEGF-D	0.475	1.205	1.20282	0.270323	0.374964	CD3/CD28_CBD__TacvsNoTac = CD3/CD28_CBD_Tac - CD3/CD28_CBD_NoTac
IL-18	-3.695	19.4917	-1.09755	0.310739	0.417555	CD3/CD28_CBD__TacvsNoTac = CD3/CD28_CBD_Tac - CD3/CD28_CBD_NoTac
IL-15	-0.655	7.79167	-1.01725	0.344787	0.449268	CD3/CD28_CBD__TacvsNoTac = CD3/CD28_CBD_Tac - CD3/CD28_CBD_NoTac
HGF	2.14	16.1383	0.782429	0.461046	0.567771	CD3/CD28_CBD__TacvsNoTac = CD3/CD28_CBD_Tac - CD3/CD28_CBD_NoTac
SCF	-0.23	2.76167	-0.780438	0.462139	0.567771	CD3/CD28_CBD__TacvsNoTac = CD3/CD28_CBD_Tac - CD3/CD28_CBD_NoTac
VEGF-A	-1.515	13.7142	-0.676145	0.521876	0.623352	CD3/CD28_CBD__TacvsNoTac = CD3/CD28_CBD_Tac - CD3/CD28_CBD_NoTac
IL-7	-0.19	0.6475	-0.617746	0.5574	0.647789	CD3/CD28_CBD__TacvsNoTac = CD3/CD28_CBD_Tac - CD3/CD28_CBD_NoTac
IL-12p70	0.16	2.2475	0.512485	0.624972	0.706823	CD3/CD28_CBD__TacvsNoTac = CD3/CD28_CBD_Tac - CD3/CD28_CBD_NoTac
IL-21	-2.225	25.8167	-0.486269	0.642469	0.706823	CD3/CD28_CBD__TacvsNoTac = CD3/CD28_CBD_Tac - CD3/CD28_CBD_NoTac
IFN alpha	-0.11	0.611667	-0.464027	0.657509	0.706823	CD3/CD28_CBD__TacvsNoTac = CD3/CD28_CBD_Tac - CD3/CD28_CBD_NoTac
IL-23	0.565	8.05167	0.235717	0.820782	0.86082	CD3/CD28_CBD__TacvsNoTac = CD3/CD28_CBD_Tac - CD3/CD28_CBD_NoTac
IL-13	-0.02	17.255	-0.0151753	0.98834	1	CD3/CD28_CBD__TacvsNoTac = CD3/CD28_CBD_Tac - CD3/CD28_CBD_NoTac
PDGF-BB	0	3.27	0	1	1	CD3/CD28_CBD__TacvsNoTac = CD3/CD28_CBD_Tac - CD3/CD28_CBD_NoTac
MCP-1/CCL2	240.41	168.567	51.0495	1.03666e-09	4.66495e-08	NoCD3/CD28_NoTac_CBDvsNoCBD = NoCD3/CD28_CBD_NoTac - NoCD3/CD28_NoCBD_NoTac
GRO-alpha/CXCL1	61.855	38.815	24.6591	1.14717e-07	2.58113e-06	NoCD3/CD28_NoTac_CBDvsNoCBD = NoCD3/CD28_CBD_NoTac - NoCD3/CD28_NoCBD_NoTac
RANTES/CCL5	17.705	6.34	19.8164	4.6732e-07	7.0098e-06	NoCD3/CD28_NoTac_CBDvsNoCBD = NoCD3/CD28_CBD_NoTac - NoCD3/CD28_NoCBD_NoTac
IL-6	159.53	146.777	18.0861	8.38452e-07	9.43258e-06	NoCD3/CD28_NoTac_CBDvsNoCBD = NoCD3/CD28_CBD_NoTac - NoCD3/CD28_NoCBD_NoTac
IL-1 beta	10.72	10.6967	16.1377	1.73407e-06	1.56066e-05	NoCD3/CD28_NoTac_CBDvsNoCBD = NoCD3/CD28_CBD_NoTac - NoCD3/CD28_NoCBD_NoTac
PDGF-BB	8.04	3.27	13.6069	5.10898e-06	3.83174e-05	NoCD3/CD28_NoTac_CBDvsNoCBD = NoCD3/CD28_CBD_NoTac - NoCD3/CD28_NoCBD_NoTac
SDF-1 alpha	138.475	175.406	11.2293	1.70152e-05	0.000109383	NoCD3/CD28_NoTac_CBDvsNoCBD = NoCD3/CD28_CBD_NoTac - NoCD3/CD28_NoCBD_NoTac
IL-1RA	235.84	97.7058	8.89812	7.11183e-05	0.000400041	NoCD3/CD28_NoTac_CBDvsNoCBD = NoCD3/CD28_CBD_NoTac - NoCD3/CD28_NoCBD_NoTac
VEGF-A	12.34	13.7142	5.47613	0.00119078	0.00595391	NoCD3/CD28_NoTac_CBDvsNoCBD = NoCD3/CD28_CBD_NoTac - NoCD3/CD28_NoCBD_NoTac
Eotaxin/CCL11	1.9	3.24	5.21949	0.0015455	0.00635763	NoCD3/CD28_NoTac_CBDvsNoCBD = NoCD3/CD28_CBD_NoTac - NoCD3/CD28_NoCBD_NoTac
MIP-1alpha/CCL3	29.305	55.6383	5.18639	0.00159935	0.00635763	NoCD3/CD28_NoTac_CBDvsNoCBD = NoCD3/CD28_CBD_NoTac - NoCD3/CD28_NoCBD_NoTac
PIGF-1	13.945	19.445	5.13037	0.00169537	0.00635763	NoCD3/CD28_NoTac_CBDvsNoCBD = NoCD3/CD28_CBD_NoTac - NoCD3/CD28_NoCBD_NoTac
MIP-1 beta/CCL4	101.525	190.006	4.39572	0.00379104	0.0131228	NoCD3/CD28_NoTac_CBDvsNoCBD = NoCD3/CD28_CBD_NoTac - NoCD3/CD28_NoCBD_NoTac
IP-10/CXCL10	1.12	1.73667	3.59832	0.00993402	0.0319308	NoCD3/CD28_NoTac_CBDvsNoCBD = NoCD3/CD28_CBD_NoTac - NoCD3/CD28_NoCBD_NoTac
IL-9	16.905	28.98	3.3455	0.013756	0.0412681	NoCD3/CD28_NoTac_CBDvsNoCBD = NoCD3/CD28_CBD_NoTac - NoCD3/CD28_NoCBD_NoTac
IL-21	13.08	25.8167	2.83573	0.0272625	0.0766757	NoCD3/CD28_NoTac_CBDvsNoCBD = NoCD3/CD28_CBD_NoTac - NoCD3/CD28_NoCBD_NoTac
IL-7	0.705	0.6475	2.76924	0.0298806	0.0790958	NoCD3/CD28_NoTac_CBDvsNoCBD = NoCD3/CD28_CBD_NoTac - NoCD3/CD28_NoCBD_NoTac
IL-8/CXCL8	4908.6	3547.72	2.25962	0.0612238	0.153059	NoCD3/CD28_NoTac_CBDvsNoCBD = NoCD3/CD28_CBD_NoTac - NoCD3/CD28_NoCBD_NoTac
IL-23	4.88	8.05167	2.0236	0.0858103	0.203235	NoCD3/CD28_NoTac_CBDvsNoCBD = NoCD3/CD28_CBD_NoTac - NoCD3/CD28_NoCBD_NoTac
IFN gamma	-3.815	24.8975	-1.2864	0.24222	0.544996	NoCD3/CD28_NoTac_CBDvsNoCBD = NoCD3/CD28_CBD_NoTac - NoCD3/CD28_NoCBD_NoTac
LTA	2.16	18.5792	1.10935	0.306627	0.657058	NoCD3/CD28_NoTac_CBDvsNoCBD = NoCD3/CD28_CBD_NoTac - NoCD3/CD28_NoCBD_NoTac
TNF alpha	1.075	16.6817	0.902043	0.399224	0.816594	NoCD3/CD28_NoTac_CBDvsNoCBD = NoCD3/CD28_CBD_NoTac - NoCD3/CD28_NoCBD_NoTac
IL-10	0.69	8.10167	0.860716	0.420005	0.82175	NoCD3/CD28_NoTac_CBDvsNoCBD = NoCD3/CD28_CBD_NoTac - NoCD3/CD28_NoCBD_NoTac
IL-4	0.72	12.3433	0.574734	0.584803	1	NoCD3/CD28_NoTac_CBDvsNoCBD = NoCD3/CD28_CBD_NoTac - NoCD3/CD28_NoCBD_NoTac
LIF	-0.205	7.725	-0.49304	0.638199	1	NoCD3/CD28_NoTac_CBDvsNoCBD = NoCD3/CD28_CBD_NoTac - NoCD3/CD28_NoCBD_NoTac
BDNF	0.105	1.04167	0.412759	0.693055	1	NoCD3/CD28_NoTac_CBDvsNoCBD = NoCD3/CD28_CBD_NoTac - NoCD3/CD28_NoCBD_NoTac
IL-17A/CTLA-8	1.445	26.1183	0.362717	0.728321	1	NoCD3/CD28_NoTac_CBDvsNoCBD = NoCD3/CD28_CBD_NoTac - NoCD3/CD28_NoCBD_NoTac
IL-5	0.375	3.81917	0.345413	0.74069	1	NoCD3/CD28_NoTac_CBDvsNoCBD = NoCD3/CD28_CBD_NoTac - NoCD3/CD28_NoCBD_NoTac
IL-18	-0.735	19.4917	-0.21671	0.835077	1	NoCD3/CD28_NoTac_CBDvsNoCBD = NoCD3/CD28_CBD_NoTac - NoCD3/CD28_NoCBD_NoTac
IL-1alpha	-0.035	2.41083	-0.149099	0.885995	1	NoCD3/CD28_NoTac_CBDvsNoCBD = NoCD3/CD28_CBD_NoTac - NoCD3/CD28_NoCBD_NoTac
IL-12p70	-0.025	2.2475	-0.0960579	0.926368	1	NoCD3/CD28_NoTac_CBDvsNoCBD = NoCD3/CD28_CBD_NoTac - NoCD3/CD28_NoCBD_NoTac
VEGF-D	0.01	1.205	0.0280332	0.978477	1	NoCD3/CD28_NoTac_CBDvsNoCBD = NoCD3/CD28_CBD_NoTac - NoCD3/CD28_NoCBD_NoTac
TGF beta	-0.05	8.29917	-0.0260596	0.979992	1	NoCD3/CD28_NoTac_CBDvsNoCBD = NoCD3/CD28_CBD_NoTac - NoCD3/CD28_NoCBD_NoTac
EGF	0	30.4367	0	1	1	NoCD3/CD28_NoTac_CBDvsNoCBD = NoCD3/CD28_CBD_NoTac - NoCD3/CD28_NoCBD_NoTac
FGF-2	0	0	0	1	1	NoCD3/CD28_NoTac_CBDvsNoCBD = NoCD3/CD28_CBD_NoTac - NoCD3/CD28_NoCBD_NoTac
GM-CSF	0	16.8775	0	1	1	NoCD3/CD28_NoTac_CBDvsNoCBD = NoCD3/CD28_CBD_NoTac - NoCD3/CD28_NoCBD_NoTac
HGF	0	16.1383	0	1	1	NoCD3/CD28_NoTac_CBDvsNoCBD = NoCD3/CD28_CBD_NoTac - NoCD3/CD28_NoCBD_NoTac
IFN alpha	0	0.611667	0	1	1	NoCD3/CD28_NoTac_CBDvsNoCBD = NoCD3/CD28_CBD_NoTac - NoCD3/CD28_NoCBD_NoTac
IL-13	0	17.255	0	1	1	NoCD3/CD28_NoTac_CBDvsNoCBD = NoCD3/CD28_CBD_NoTac - NoCD3/CD28_NoCBD_NoTac
IL-15	0	7.79167	0	1	1	NoCD3/CD28_NoTac_CBDvsNoCBD = NoCD3/CD28_CBD_NoTac - NoCD3/CD28_NoCBD_NoTac
IL-2	6.66134e-16	18.52	4.24748e-16	1	1	NoCD3/CD28_NoTac_CBDvsNoCBD = NoCD3/CD28_CBD_NoTac - NoCD3/CD28_NoCBD_NoTac
IL-22	0	2.37417	0	1	1	NoCD3/CD28_NoTac_CBDvsNoCBD = NoCD3/CD28_CBD_NoTac - NoCD3/CD28_NoCBD_NoTac
IL-27	0	56.9617	0	1	1	NoCD3/CD28_NoTac_CBDvsNoCBD = NoCD3/CD28_CBD_NoTac - NoCD3/CD28_NoCBD_NoTac
IL-31	0	0	0	1	1	NoCD3/CD28_NoTac_CBDvsNoCBD = NoCD3/CD28_CBD_NoTac - NoCD3/CD28_NoCBD_NoTac
SCF	0	2.76167	0	1	1	NoCD3/CD28_NoTac_CBDvsNoCBD = NoCD3/CD28_CBD_NoTac - NoCD3/CD28_NoCBD_NoTac
MCP-1/CCL2	186.01	168.567	39.498	5.46735e-09	1.87608e-07	CD3/CD28_NoTac_CBDvsNoCBD = CD3/CD28_CBD_NoTac - CD3/CD28_NoCBD_NoTac
IL-6	326.41	146.777	37.0055	8.33813e-09	1.87608e-07	CD3/CD28_NoTac_CBDvsNoCBD = CD3/CD28_CBD_NoTac - CD3/CD28_NoCBD_NoTac
GRO-alpha/CXCL1	70.57	38.815	28.1334	4.90438e-08	7.35657e-07	CD3/CD28_NoTac_CBDvsNoCBD = CD3/CD28_CBD_NoTac - CD3/CD28_NoCBD_NoTac
GM-CSF	-34.375	16.8775	-25.5333	9.16573e-08	1.03114e-06	CD3/CD28_NoTac_CBDvsNoCBD = CD3/CD28_CBD_NoTac - CD3/CD28_NoCBD_NoTac
LTA	-41.92	18.5792	-21.5296	2.74566e-07	2.4711e-06	CD3/CD28_NoTac_CBDvsNoCBD = CD3/CD28_CBD_NoTac - CD3/CD28_NoCBD_NoTac
IL-1 beta	11.28	10.6967	16.9807	1.2539e-06	9.40426e-06	CD3/CD28_NoTac_CBDvsNoCBD = CD3/CD28_CBD_NoTac - CD3/CD28_NoCBD_NoTac
TNF alpha	-9.545	16.6817	-8.0093	0.000133991	0.000861368	CD3/CD28_NoTac_CBDvsNoCBD = CD3/CD28_CBD_NoTac - CD3/CD28_NoCBD_NoTac
EGF	-20.385	30.4367	-6.66776	0.000393286	0.00221223	CD3/CD28_NoTac_CBDvsNoCBD = CD3/CD28_CBD_NoTac - CD3/CD28_NoCBD_NoTac
IL-1RA	168.915	97.7058	6.37307	0.000509708	0.00254854	CD3/CD28_NoTac_CBDvsNoCBD = CD3/CD28_CBD_NoTac - CD3/CD28_NoCBD_NoTac
IL-2	-9.495	18.52	-6.05431	0.000681826	0.0028202	CD3/CD28_NoTac_CBDvsNoCBD = CD3/CD28_CBD_NoTac - CD3/CD28_NoCBD_NoTac
SCF	-1.43	2.76167	-5.99342	0.00072172	0.0028202	CD3/CD28_NoTac_CBDvsNoCBD = CD3/CD28_CBD_NoTac - CD3/CD28_NoCBD_NoTac
SDF-1 alpha	73.33	175.406	5.94651	0.000754257	0.0028202	CD3/CD28_NoTac_CBDvsNoCBD = CD3/CD28_CBD_NoTac - CD3/CD28_NoCBD_NoTac
IL-15	-3.665	7.79167	-5.86512	0.000814724	0.0028202	CD3/CD28_NoTac_CBDvsNoCBD = CD3/CD28_CBD_NoTac - CD3/CD28_NoCBD_NoTac
BDNF	-1.39	1.04167	-5.46415	0.00120514	0.00387365	CD3/CD28_NoTac_CBDvsNoCBD = CD3/CD28_CBD_NoTac - CD3/CD28_NoCBD_NoTac
IFN alpha	-0.79	0.611667	-4.92519	0.00210653	0.00631959	CD3/CD28_NoTac_CBDvsNoCBD = CD3/CD28_CBD_NoTac - CD3/CD28_NoCBD_NoTac
IL-12p70	-1.19	2.2475	-4.57236	0.00310226	0.0087251	CD3/CD28_NoTac_CBDvsNoCBD = CD3/CD28_CBD_NoTac - CD3/CD28_NoCBD_NoTac
IL-4	-5.425	12.3433	-4.33046	0.00408726	0.0108192	CD3/CD28_NoTac_CBDvsNoCBD = CD3/CD28_CBD_NoTac - CD3/CD28_NoCBD_NoTac
HGF	-11.535	16.1383	-4.18926	0.00482028	0.0120507	CD3/CD28_NoTac_CBDvsNoCBD = CD3/CD28_CBD_NoTac - CD3/CD28_NoCBD_NoTac
MIP-1 beta/CCL4	-82.12	190.006	-3.55554	0.0104894	0.0246004	CD3/CD28_NoTac_CBDvsNoCBD = CD3/CD28_CBD_NoTac - CD3/CD28_NoCBD_NoTac
IL-8/CXCL8	7653.23	3547.72	3.52308	0.0109335	0.0246004	CD3/CD28_NoTac_CBDvsNoCBD = CD3/CD28_CBD_NoTac - CD3/CD28_NoCBD_NoTac
IL-10	2.575	8.10167	3.21209	0.0163958	0.035134	CD3/CD28_NoTac_CBDvsNoCBD = CD3/CD28_CBD_NoTac - CD3/CD28_NoCBD_NoTac
VEGF-D	-0.985	1.205	-2.76127	0.0302123	0.0617978	CD3/CD28_NoTac_CBDvsNoCBD = CD3/CD28_CBD_NoTac - CD3/CD28_NoCBD_NoTac
IL-9	12.56	28.98	2.48562	0.0444209	0.0869104	CD3/CD28_NoTac_CBDvsNoCBD = CD3/CD28_CBD_NoTac - CD3/CD28_NoCBD_NoTac
PIGF-1	6.485	19.445	2.38583	0.0511592	0.0959236	CD3/CD28_NoTac_CBDvsNoCBD = CD3/CD28_CBD_NoTac - CD3/CD28_NoCBD_NoTac
LIF	0.925	7.725	2.22469	0.0643534	0.113514	CD3/CD28_NoTac_CBDvsNoCBD = CD3/CD28_CBD_NoTac - CD3/CD28_NoCBD_NoTac
Eotaxin/CCL11	0.805	3.24	2.21141	0.0655856	0.113514	CD3/CD28_NoTac_CBDvsNoCBD = CD3/CD28_CBD_NoTac - CD3/CD28_NoCBD_NoTac
IL-22	-4.695	2.37417	-2.16811	0.0697737	0.11629	CD3/CD28_NoTac_CBDvsNoCBD = CD3/CD28_CBD_NoTac - CD3/CD28_NoCBD_NoTac
VEGF-A	4.355	13.7142	1.93262	0.0977515	0.157101	CD3/CD28_NoTac_CBDvsNoCBD = CD3/CD28_CBD_NoTac - CD3/CD28_NoCBD_NoTac
TGF beta	-3.495	8.29917	-1.82156	0.114572	0.177784	CD3/CD28_NoTac_CBDvsNoCBD = CD3/CD28_CBD_NoTac - CD3/CD28_NoCBD_NoTac
IL-27	-28.865	56.9617	-1.76864	0.123553	0.18533	CD3/CD28_NoTac_CBDvsNoCBD = CD3/CD28_CBD_NoTac - CD3/CD28_NoCBD_NoTac
IL-1alpha	-0.355	2.41083	-1.51229	0.17746	0.257604	CD3/CD28_NoTac_CBDvsNoCBD = CD3/CD28_CBD_NoTac - CD3/CD28_NoCBD_NoTac
IL-17A/CTLA-8	-5.205	26.1183	-1.30654	0.235695	0.331446	CD3/CD28_NoTac_CBDvsNoCBD = CD3/CD28_CBD_NoTac - CD3/CD28_NoCBD_NoTac
IL-5	1.15	3.81917	1.05927	0.327246	0.446244	CD3/CD28_NoTac_CBDvsNoCBD = CD3/CD28_CBD_NoTac - CD3/CD28_NoCBD_NoTac
IL-23	2.34	8.05167	0.970332	0.366591	0.485193	CD3/CD28_NoTac_CBDvsNoCBD = CD3/CD28_CBD_NoTac - CD3/CD28_NoCBD_NoTac
IL-21	-3.86	25.8167	-0.836845	0.432365	0.555898	CD3/CD28_NoTac_CBDvsNoCBD = CD3/CD28_CBD_NoTac - CD3/CD28_NoCBD_NoTac
IFN gamma	2.155	24.8975	0.726658	0.492766	0.610423	CD3/CD28_NoTac_CBDvsNoCBD = CD3/CD28_CBD_NoTac - CD3/CD28_NoCBD_NoTac
PDGF-BB	0.42	3.27	0.710806	0.501903	0.610423	CD3/CD28_NoTac_CBDvsNoCBD = CD3/CD28_CBD_NoTac - CD3/CD28_NoCBD_NoTac
IL-18	2.16	19.4917	0.636862	0.545979	0.646554	CD3/CD28_NoTac_CBDvsNoCBD = CD3/CD28_CBD_NoTac - CD3/CD28_NoCBD_NoTac
MIP-1alpha/CCL3	-3.385	55.6383	-0.599076	0.569401	0.657001	CD3/CD28_NoTac_CBDvsNoCBD = CD3/CD28_CBD_NoTac - CD3/CD28_NoCBD_NoTac
RANTES/CCL5	0.495	6.34	0.554032	0.598089	0.67285	CD3/CD28_NoTac_CBDvsNoCBD = CD3/CD28_CBD_NoTac - CD3/CD28_NoCBD_NoTac
IL-7	0.13	0.6475	0.510641	0.62648	0.6876	CD3/CD28_NoTac_CBDvsNoCBD = CD3/CD28_CBD_NoTac - CD3/CD28_NoCBD_NoTac
IP-10/CXCL10	0.14	1.73667	0.44979	0.667476	0.715153	CD3/CD28_NoTac_CBDvsNoCBD = CD3/CD28_CBD_NoTac - CD3/CD28_NoCBD_NoTac
IL-13	-0.43	17.255	-0.326337	0.754423	0.789513	CD3/CD28_NoTac_CBDvsNoCBD = CD3/CD28_CBD_NoTac - CD3/CD28_NoCBD_NoTac
FGF-2	0	0	0	1	1	CD3/CD28_NoTac_CBDvsNoCBD = CD3/CD28_CBD_NoTac - CD3/CD28_NoCBD_NoTac
IL-31	0	0	0	1	1	CD3/CD28_NoTac_CBDvsNoCBD = CD3/CD28_CBD_NoTac - CD3/CD28_NoCBD_NoTac
MCP-1/CCL2	137.495	168.567	29.1962	3.86038e-08	1.73717e-06	CD3/CD28_Tac_CBDvsNoCBD = CD3/CD28_CBD_Tac - CD3/CD28_NoCBD_Tac
IL-6	204.08	146.777	23.1368	1.72868e-07	3.88954e-06	CD3/CD28_Tac_CBDvsNoCBD = CD3/CD28_CBD_Tac - CD3/CD28_NoCBD_Tac
GRO-alpha/CXCL1	50.405	38.815	20.0944	4.27413e-07	6.41119e-06	CD3/CD28_Tac_CBDvsNoCBD = CD3/CD28_CBD_Tac - CD3/CD28_NoCBD_Tac
LTA	-29.895	18.5792	-15.3537	2.37942e-06	2.67685e-05	CD3/CD28_Tac_CBDvsNoCBD = CD3/CD28_CBD_Tac - CD3/CD28_NoCBD_Tac
IL-1 beta	6.87	10.6967	10.3419	2.83349e-05	0.000255014	CD3/CD28_Tac_CBDvsNoCBD = CD3/CD28_CBD_Tac - CD3/CD28_NoCBD_Tac
GM-CSF	-13.02	16.8775	-9.67108	4.27992e-05	0.000320994	CD3/CD28_Tac_CBDvsNoCBD = CD3/CD28_CBD_Tac - CD3/CD28_NoCBD_Tac
IFN gamma	-19.625	24.8975	-6.61747	0.000410817	0.00264097	CD3/CD28_Tac_CBDvsNoCBD = CD3/CD28_CBD_Tac - CD3/CD28_NoCBD_Tac
IL-1alpha	-1.125	2.41083	-4.79247	0.0024317	0.0125148	CD3/CD28_Tac_CBDvsNoCBD = CD3/CD28_CBD_Tac - CD3/CD28_NoCBD_Tac
IL-13	-6.28	17.255	-4.76603	0.00250296	0.0125148	CD3/CD28_Tac_CBDvsNoCBD = CD3/CD28_CBD_Tac - CD3/CD28_NoCBD_Tac
SDF-1 alpha	52.57	175.406	4.26303	0.00442061	0.0198927	CD3/CD28_Tac_CBDvsNoCBD = CD3/CD28_CBD_Tac - CD3/CD28_NoCBD_Tac
TNF alpha	-4.78	16.6817	-4.01095	0.00596224	0.024391	CD3/CD28_Tac_CBDvsNoCBD = CD3/CD28_CBD_Tac - CD3/CD28_NoCBD_Tac
IL-10	-3.105	8.10167	-3.87322	0.00704952	0.0264357	CD3/CD28_Tac_CBDvsNoCBD = CD3/CD28_CBD_Tac - CD3/CD28_NoCBD_Tac
IL-9	17.665	28.98	3.4959	0.0113212	0.0391889	CD3/CD28_Tac_CBDvsNoCBD = CD3/CD28_CBD_Tac - CD3/CD28_NoCBD_Tac
SCF	-0.74	2.76167	-3.10149	0.0190009	0.0569286	CD3/CD28_Tac_CBDvsNoCBD = CD3/CD28_CBD_Tac - CD3/CD28_NoCBD_Tac
IL-4	-3.835	12.3433	-3.06125	0.0200565	0.0569286	CD3/CD28_Tac_CBDvsNoCBD = CD3/CD28_CBD_Tac - CD3/CD28_NoCBD_Tac
LIF	-1.27	7.725	-3.05444	0.0202413	0.0569286	CD3/CD28_Tac_CBDvsNoCBD = CD3/CD28_CBD_Tac - CD3/CD28_NoCBD_Tac
IL-18	-9.365	19.4917	-2.76121	0.0302147	0.0799801	CD3/CD28_Tac_CBDvsNoCBD = CD3/CD28_CBD_Tac - CD3/CD28_NoCBD_Tac
EGF	-7.805	30.4367	-2.55295	0.040402	0.101005	CD3/CD28_Tac_CBDvsNoCBD = CD3/CD28_CBD_Tac - CD3/CD28_NoCBD_Tac
TGF beta	-4.76	8.29917	-2.48087	0.0447197	0.103765	CD3/CD28_Tac_CBDvsNoCBD = CD3/CD28_CBD_Tac - CD3/CD28_NoCBD_Tac
IL-12p70	-0.64	2.2475	-2.45908	0.0461176	0.103765	CD3/CD28_Tac_CBDvsNoCBD = CD3/CD28_CBD_Tac - CD3/CD28_NoCBD_Tac
PIGF-1	6.35	19.445	2.33617	0.0548995	0.117642	CD3/CD28_Tac_CBDvsNoCBD = CD3/CD28_CBD_Tac - CD3/CD28_NoCBD_Tac
MIP-1 beta/CCL4	47.66	190.006	2.06353	0.0810402	0.165764	CD3/CD28_Tac_CBDvsNoCBD = CD3/CD28_CBD_Tac - CD3/CD28_NoCBD_Tac
IL-27	-29.515	56.9617	-1.80846	0.116734	0.228392	CD3/CD28_Tac_CBDvsNoCBD = CD3/CD28_CBD_Tac - CD3/CD28_NoCBD_Tac
Eotaxin/CCL11	0.615	3.24	1.68947	0.138269	0.259255	CD3/CD28_Tac_CBDvsNoCBD = CD3/CD28_CBD_Tac - CD3/CD28_NoCBD_Tac
VEGF-A	3.7	13.7142	1.64195	0.147891	0.266204	CD3/CD28_Tac_CBDvsNoCBD = CD3/CD28_CBD_Tac - CD3/CD28_NoCBD_Tac
IL-21	6.92	25.8167	1.50025	0.180468	0.302459	CD3/CD28_Tac_CBDvsNoCBD = CD3/CD28_CBD_Tac - CD3/CD28_NoCBD_Tac
IFN alpha	-0.24	0.611667	-1.49626	0.181475	0.302459	CD3/CD28_Tac_CBDvsNoCBD = CD3/CD28_CBD_Tac - CD3/CD28_NoCBD_Tac
BDNF	0.315	1.04167	1.23828	0.258462	0.415385	CD3/CD28_Tac_CBDvsNoCBD = CD3/CD28_CBD_Tac - CD3/CD28_NoCBD_Tac
IL-17A/CTLA-8	-4.75	26.1183	-1.19232	0.274837	0.423704	CD3/CD28_Tac_CBDvsNoCBD = CD3/CD28_CBD_Tac - CD3/CD28_NoCBD_Tac
IL-8/CXCL8	2545.28	3547.72	1.1717	0.28247	0.423704	CD3/CD28_Tac_CBDvsNoCBD = CD3/CD28_CBD_Tac - CD3/CD28_NoCBD_Tac
HGF	-3.055	16.1383	-1.10951	0.306563	0.445011	CD3/CD28_Tac_CBDvsNoCBD = CD3/CD28_CBD_Tac - CD3/CD28_NoCBD_Tac
IL-15	0.625	7.79167	1.00019	0.352986	0.483938	CD3/CD28_Tac_CBDvsNoCBD = CD3/CD28_CBD_Tac - CD3/CD28_NoCBD_Tac
IP-10/CXCL10	-0.31	1.73667	-0.995963	0.354888	0.483938	CD3/CD28_Tac_CBDvsNoCBD = CD3/CD28_CBD_Tac - CD3/CD28_NoCBD_Tac
IL-23	-1.86	8.05167	-0.77129	0.467639	0.618935	CD3/CD28_Tac_CBDvsNoCBD = CD3/CD28_CBD_Tac - CD3/CD28_NoCBD_Tac
PDGF-BB	0.42	3.27	0.710806	0.501903	0.645304	CD3/CD28_Tac_CBDvsNoCBD = CD3/CD28_CBD_Tac - CD3/CD28_NoCBD_Tac
VEGF-D	0.215	1.205	0.602713	0.567121	0.708901	CD3/CD28_Tac_CBDvsNoCBD = CD3/CD28_CBD_Tac - CD3/CD28_NoCBD_Tac
IL-5	0.57	3.81917	0.525027	0.616987	0.750389	CD3/CD28_Tac_CBDvsNoCBD = CD3/CD28_CBD_Tac - CD3/CD28_NoCBD_Tac
IL-7	0.12	0.6475	0.471361	0.652791	0.757093	CD3/CD28_Tac_CBDvsNoCBD = CD3/CD28_CBD_Tac - CD3/CD28_NoCBD_Tac
IL-22	1.01	2.37417	0.466409	0.656148	0.757093	CD3/CD28_Tac_CBDvsNoCBD = CD3/CD28_CBD_Tac - CD3/CD28_NoCBD_Tac
MIP-1alpha/CCL3	-1.84	55.6383	-0.325643	0.754925	0.841616	CD3/CD28_Tac_CBDvsNoCBD = CD3/CD28_CBD_Tac - CD3/CD28_NoCBD_Tac
IL-2	0.485	18.52	0.309251	0.766806	0.841616	CD3/CD28_Tac_CBDvsNoCBD = CD3/CD28_CBD_Tac - CD3/CD28_NoCBD_Tac
RANTES/CCL5	0.1	6.34	0.111926	0.91426	0.979564	CD3/CD28_Tac_CBDvsNoCBD = CD3/CD28_CBD_Tac - CD3/CD28_NoCBD_Tac
FGF-2	0	0	0	1	1	CD3/CD28_Tac_CBDvsNoCBD = CD3/CD28_CBD_Tac - CD3/CD28_NoCBD_Tac
IL-1RA	0	97.7058	0	1	1	CD3/CD28_Tac_CBDvsNoCBD = CD3/CD28_CBD_Tac - CD3/CD28_NoCBD_Tac
IL-31	0	0	0	1	1	CD3/CD28_Tac_CBDvsNoCBD = CD3/CD28_CBD_Tac - CD3/CD28_NoCBD_Tac
